# CD131 Contributes to Ulcerative Colitis Pathogenesis by Promoting Macrophage Infiltration

**DOI:** 10.1101/2024.08.07.606991

**Authors:** Zhiyuan Wu, Lindi Liu, Chenchen He, Lin Xiao, Duo Yun, Junliang Chen, Zhihao Liu, Wenjun Li, Qingjie Lv, Xiaodong Tan

## Abstract

**Background:** Ulcerative colitis (UC) is a group of chronic inflammatory bowel disease (IBD) mainly affecting the colon. The exact etiology of ulcerative colitis remains elusive. CD131 is a receptor subunit mediating the effects of hematopoietic growth factors GM-CSF and IL-3, which regulate various inflammatory responses. The pleiotropic effects of the cytokines on intestinal inflammation suggest that additional factors influence their overall function, where the receptor may play a role.

**Methods:** In the present study, we investigated the role of CD131 in the pathogenesis of ulcerative colitis, with the use of murine colitis model established by administration of DSS in the drinking water.

**Results:** By comparing the immune and inflammatory responses between wt and CD131-deficient mice, we found that CD131 contributed to DSS-induced murine colitis, which functioned in synergy with tissue-infiltrating macrophages. Besides, CD131 may have promoted the chemotaxis of macrophages and T cells into the colon through CCL4. In addition, we analyzed clinical data and pathology specimens from ulcerative colitis patients and found that CD131 was associated with the endoscopic and pathological severity of intestinal inflammation.

**Conclusions:** The present study provides a novel way to the understanding of the mechanisms of GM-CSF and IL-3 effects in the intestine, which will benefit the development of therapeutic approaches.
