## Supplementary material for "CD131 Contributes to Ulcerative Colitis Pathogenesis by Promoting Macrophage Infiltration": Table S1

### Sheet: Table S1
Table S1. GSEA pathway analysis of colon tissues between wt and CD131-deficient mice.
ID	Name	Size	ES	NES	nom p val	FDR	Genes
KO05168	Herpes simplex virus 1 infection	441	0.563784	2.00126	0	0	ENSMUSG00000024610(Cd74);ENSMUSG00000022967(Ifnar1);ENSMUSG00000022965(Ifngr2);ENSMUSG00000055341(Zfp457);ENSMUSG00000057842(Zfp595);ENSMUSG00000000555(Itga5);ENSMUSG00000006720(Zfp184);ENSMUSG00000031365(Zfp275);ENSMUSG00000031374(Zfp92);ENSMUSG00000004788(Eif2b2);ENSMUSG00000031639(Tlr3);ENSMUSG00000021025(Nfkbia);ENSMUSG00000063383(Zfp947);ENSMUSG00000096433(Zfp994);ENSMUSG00000033972(Zfp944);…
KO05320	Autoimmune thyroid disease	70	-0.637957	-2.36928	0	0	ENSMUSG00000037649(H2-DMa);ENSMUSG00000037548(H2-DMb2);ENSMUSG00000079547(H2-DMb1);ENSMUSG00000053469(Tg);ENSMUSG00000041538(H2-Ob);ENSMUSG00000073421(H2-Ab1);ENSMUSG00000024778(Fas);ENSMUSG00000036594(H2-Aa);ENSMUSG00000060586(H2-Eb1);ENSMUSG00000020963(Tshr);ENSMUSG00000027720(Il2);ENSMUSG00000020673(Tpo);ENSMUSG00000027857(Tshb);ENSMUSG00000058124(H2-M10.3);ENSMUSG00000048231(H2-M10.4);ENSMUSG…
KO05332	Graft-versus-host disease	54	-0.676565	-2.35403	0	0	ENSMUSG00000055170(Ifng);ENSMUSG00000037649(H2-DMa);ENSMUSG00000037548(H2-DMb2);ENSMUSG00000079547(H2-DMb1);ENSMUSG00000041538(H2-Ob);ENSMUSG00000073421(H2-Ab1);ENSMUSG00000024778(Fas);ENSMUSG00000036594(H2-Aa);ENSMUSG00000060586(H2-Eb1);ENSMUSG00000027720(Il2);ENSMUSG00000058124(H2-M10.3);ENSMUSG00000048231(H2-M10.4);ENSMUSG00000037537(H2-M11);ENSMUSG00000016206(H2-M3);ENSMUSG00000030165(Klrd1);…
KO01230	Biosynthesis of amino acids	78	-0.616065	-2.28606	0	0	ENSMUSG00000062070(Pgk1);ENSMUSG00000063129(Aldoart2);ENSMUSG00000002010(Idh3g);ENSMUSG00000079104(Prps1l3);ENSMUSG00000020051(Pah);ENSMUSG00000053604(Rpia);ENSMUSG00000048029(Eno4);ENSMUSG00000026473(Glul);ENSMUSG00000021957(Tkt);ENSMUSG00000032279(Idh3a);ENSMUSG00000028179(Cth);ENSMUSG00000030268(Bcat1);ENSMUSG00000031397(Tktl1);ENSMUSG00000059040(Eno1b);ENSMUSG00000025007(Aldh18a1);ENSMUSG0000…
KO04612	Antigen processing and presentation	81	-0.605415	-2.25861	0	0	ENSMUSG00000024610(Cd74);ENSMUSG00000021270(Hsp90aa1);ENSMUSG00000023994(Nfya);ENSMUSG00000055170(Ifng);ENSMUSG00000021939(Ctsb);ENSMUSG00000053044(Cd8b1);ENSMUSG00000053977(Cd8a);ENSMUSG00000037649(H2-DMa);ENSMUSG00000037548(H2-DMb2);ENSMUSG00000079547(H2-DMb1);ENSMUSG00000037321(Tap1);ENSMUSG00000024339(Tap2);ENSMUSG00000041538(H2-Ob);ENSMUSG00000073421(H2-Ab1);ENSMUSG00000036594(H2-Aa);ENSMUSG…
KO03050	Proteasome	47	-0.665009	-2.24291	0	0	ENSMUSG00000031897(Psmb10);ENSMUSG00000021024(Psma6);ENSMUSG00000055170(Ifng);ENSMUSG00000039067(Psmd7);ENSMUSG00000096727(Psmb9);ENSMUSG00000024338(Psmb8);ENSMUSG00000017221(Psmd3);ENSMUSG00000032301(Psma4);ENSMUSG00000027566(Psma7);ENSMUSG00000021178(Psmc1);ENSMUSG00000006998(Psmd2);ENSMUSG00000040850(Psme4);ENSMUSG00000029440(Psmd9);ENSMUSG00000060073(Psma3);ENSMUSG00000002102(Psmc3);ENSMUSG00…
KO05330	Allograft rejection	54	-0.642869	-2.23817	0	0	ENSMUSG00000055170(Ifng);ENSMUSG00000037649(H2-DMa);ENSMUSG00000037548(H2-DMb2);ENSMUSG00000079547(H2-DMb1);ENSMUSG00000041538(H2-Ob);ENSMUSG00000073421(H2-Ab1);ENSMUSG00000024778(Fas);ENSMUSG00000036594(H2-Aa);ENSMUSG00000060586(H2-Eb1);ENSMUSG00000027720(Il2);ENSMUSG00000058124(H2-M10.3);ENSMUSG00000048231(H2-M10.4);ENSMUSG00000037537(H2-M11);ENSMUSG00000004296(Il12b);ENSMUSG00000016529(Il10);E…
KO05169	Epstein-Barr virus infection	221	-0.52256	-2.23715	0	0	ENSMUSG00000022967(Ifnar1);ENSMUSG00000021025(Nfkbia);ENSMUSG00000020184(Mdm2);ENSMUSG00000024927(Rela);ENSMUSG00000022346(Myc);ENSMUSG00000019699(Akt3);ENSMUSG00000028800(Hdac1);ENSMUSG00000040274(Cdk6);ENSMUSG00000027715(Ccna2);ENSMUSG00000041417(Pik3r1);ENSMUSG00000039067(Psmd7);ENSMUSG00000027995(Tlr2);ENSMUSG00000037649(H2-DMa);ENSMUSG00000019777(Hdac2);ENSMUSG00000037548(H2-DMb2);ENSMUSG000…
KO04940	Type I diabetes mellitus	61	-0.622539	-2.15711	0	0	ENSMUSG00000055170(Ifng);ENSMUSG00000037649(H2-DMa);ENSMUSG00000037548(H2-DMb2);ENSMUSG00000079547(H2-DMb1);ENSMUSG00000041538(H2-Ob);ENSMUSG00000073421(H2-Ab1);ENSMUSG00000024778(Fas);ENSMUSG00000036594(H2-Aa);ENSMUSG00000060586(H2-Eb1);ENSMUSG00000027720(Il2);ENSMUSG00000056553(Ptprn2);ENSMUSG00000037852(Cpe);ENSMUSG00000025980(Hspd1);ENSMUSG00000058124(H2-M10.3);ENSMUSG00000048231(H2-M10.4);EN…
KO01200	Carbon metabolism	119	-0.533769	-2.13014	0	0	ENSMUSG00000004789(Dlst);ENSMUSG00000062070(Pgk1);ENSMUSG00000063129(Aldoart2);ENSMUSG00000037012(Hk1);ENSMUSG00000020080(Hkdc1);ENSMUSG00000020258(Glyctk);ENSMUSG00000002010(Idh3g);ENSMUSG00000079104(Prps1l3);ENSMUSG00000000171(Sdhd);ENSMUSG00000000168(Dlat);ENSMUSG00000053604(Rpia);ENSMUSG00000048029(Eno4);ENSMUSG00000024827(Gldc);ENSMUSG00000043445(Pgp);ENSMUSG00000021577(Sdha);ENSMUSG00000021…
KO00051	Fructose and mannose metabolism	36	-0.641277	-2.06505	0	0	ENSMUSG00000025271(Pfkfb1);ENSMUSG00000063129(Aldoart2);ENSMUSG00000037012(Hk1);ENSMUSG00000020080(Hkdc1);ENSMUSG00000038372(Gmds);ENSMUSG00000053870(Fpgt);ENSMUSG00000033703(Fcsk);ENSMUSG00000000628(Hk2);ENSMUSG00000021196(Pfkp);ENSMUSG00000059343(Aldoart1);ENSMUSG00000032306(Mpi);ENSMUSG00000034371(Tkfc);ENSMUSG00000070284(Gmppb);ENSMUSG00000038028(Tigar);ENSMUSG00000022711(Pmm2);ENSMUSG0000002…
KO05416	Viral myocarditis	79	-0.553501	-2.03489	0	0.000387205	ENSMUSG00000019899(Lama2);ENSMUSG00000035296(Sgcg);ENSMUSG00000037649(H2-DMa);ENSMUSG00000037548(H2-DMb2);ENSMUSG00000079547(H2-DMb1);ENSMUSG00000041538(H2-Ob);ENSMUSG00000073421(H2-Ab1);ENSMUSG00000036594(H2-Aa);ENSMUSG00000031628(Casp3);ENSMUSG00000060586(H2-Eb1);ENSMUSG00000000157(Itgb2l);ENSMUSG00000026596(Abl2);ENSMUSG00000029156(Sgcb);ENSMUSG00000022865(Cxadr);ENSMUSG00000032796(Lama1);ENSM…
KO05012	Parkinson disease	262	-0.456251	-1.98896	0	0.00142339	ENSMUSG00000064341(mt-Nd1);ENSMUSG00000064345(mt-Nd2);ENSMUSG00000064351(mt-Co1);ENSMUSG00000064354(mt-Co2);ENSMUSG00000064356(mt-Atp8);ENSMUSG00000064357(mt-Atp6);ENSMUSG00000064358(mt-Co3);ENSMUSG00000064360(mt-Nd3);ENSMUSG00000065947(mt-Nd4l);ENSMUSG00000064363(mt-Nd4);ENSMUSG00000064367(mt-Nd5);ENSMUSG00000064368(mt-Nd6);ENSMUSG00000064370(mt-Cytb);ENSMUSG00000069053(Uba1y);ENSMUSG00000022820…
KO00030	Pentose phosphate pathway	33	-0.638805	-1.98193	0	0.00159926	ENSMUSG00000063129(Aldoart2);ENSMUSG00000020258(Glyctk);ENSMUSG00000079104(Prps1l3);ENSMUSG00000053604(Rpia);ENSMUSG00000021957(Tkt);ENSMUSG00000028961(Pgd);ENSMUSG00000031397(Tktl1);ENSMUSG00000028980(H6pd);ENSMUSG00000092305(Prps1l1);ENSMUSG00000025519(Tktl2);ENSMUSG00000021196(Pfkp);ENSMUSG00000031400(G6pdx);ENSMUSG00000059343(Aldoart1);ENSMUSG00000031432(Prps1);ENSMUSG00000025742(Prps2);ENSMU…
KO00010	Glycolysis / Gluconeogenesis	66	-0.540124	-1.95258	0	0.00202918	ENSMUSG00000053644(Aldh7a1);ENSMUSG00000062070(Pgk1);ENSMUSG00000063129(Aldoart2);ENSMUSG00000037012(Hk1);ENSMUSG00000020080(Hkdc1);ENSMUSG00000030246(Ldhb);ENSMUSG00000000168(Dlat);ENSMUSG00000048029(Eno4);ENSMUSG00000024896(Minpp1);ENSMUSG00000059040(Eno1b);ENSMUSG00000031299(Pdha1);ENSMUSG00000063524(Eno1);ENSMUSG00000101959(Ldhal6b);ENSMUSG00000011752(Pgam1);ENSMUSG00000000628(Hk2);ENSMUSG000…
KO04145	Phagosome	171	-0.465689	-1.96145	0	0.00205466	ENSMUSG00000052459(Atp6v1a);ENSMUSG00000018707(Dync1h1);ENSMUSG00000000555(Itga5);ENSMUSG00000033628(Pik3c3);ENSMUSG00000020566(Atp6v1c2);ENSMUSG00000053375(Atp6v1e2);ENSMUSG00000016534(Lamp2);ENSMUSG00000026480(Ncf2);ENSMUSG00000017831(Rab5a);ENSMUSG00000030082(Sec61a1);ENSMUSG00000024121(Atp6v0c);ENSMUSG00000051439(Cd14);ENSMUSG00000038195(Rilp);ENSMUSG00000031447(Lamp1);ENSMUSG00000027995(Tlr2…
KO05160	Hepatitis C	159	-0.482065	-1.97383	0	0.00207437	ENSMUSG00000022812(Gsk3b);ENSMUSG00000022967(Ifnar1);ENSMUSG00000031639(Tlr3);ENSMUSG00000021025(Nfkbia);ENSMUSG00000063358(Mapk1);ENSMUSG00000024927(Rela);ENSMUSG00000022346(Myc);ENSMUSG00000019699(Akt3);ENSMUSG00000055170(Ifng);ENSMUSG00000021638(Ocln);ENSMUSG00000022132(Cldn10);ENSMUSG00000047109(Cldn14);ENSMUSG00000059923(Grb2);ENSMUSG00000040274(Cdk6);ENSMUSG00000031668(Eif2ak3);ENSMUSG00000…
KO03030	DNA replication	35	-0.612334	-1.95322	0	0.00214855	ENSMUSG00000022673(Mcm4);ENSMUSG00000024925(Rnaseh2c);ENSMUSG00000021932(Rnaseh2b);ENSMUSG00000036875(Dna2);ENSMUSG00000000751(Rpa1);ENSMUSG00000002870(Mcm2);ENSMUSG00000020974(Pole2);ENSMUSG00000052926(Rnaseh2a);ENSMUSG00000038644(Pold1);ENSMUSG00000030042(Pole4);ENSMUSG00000024742(Fen1);ENSMUSG00000041859(Mcm3);ENSMUSG00000028884(Rpa2);ENSMUSG00000025395(Prim1);ENSMUSG00000026355(Mcm6);ENSMUSG0…
KO00100	Steroid biosynthesis	20	-0.719462	-1.96916	0	0.00219163	ENSMUSG00000031349(Nsdhl);ENSMUSG00000022351(Sqle);ENSMUSG00000021273(Fdft1);ENSMUSG00000001467(Cyp51);ENSMUSG00000024781(Lipa);ENSMUSG00000006724(Cyp27b1);ENSMUSG00000026818(Cel);ENSMUSG00000031604(Msmo1);ENSMUSG00000032018(Sc5d);ENSMUSG00000031168(Ebp);ENSMUSG00000023045(Soat2);ENSMUSG00000024799(Tm7sf2);ENSMUSG00000030670(Cyp2r1);ENSMUSG00000026675(Hsd17b7);ENSMUSG00000033105(Lss);ENSMUSG00000…
KO05164	Influenza A	168	-0.472172	-1.94615	0	0.00236257	ENSMUSG00000022967(Ifnar1);ENSMUSG00000022965(Ifngr2);ENSMUSG00000031639(Tlr3);ENSMUSG00000021025(Nfkbia);ENSMUSG00000063358(Mapk1);ENSMUSG00000024927(Rela);ENSMUSG00000019699(Akt3);ENSMUSG00000055170(Ifng);ENSMUSG00000020290(Xpo1);ENSMUSG00000005483(Dnajb1);ENSMUSG00000039217(Il18);ENSMUSG00000022136(Dnajc3);ENSMUSG00000040274(Cdk6);ENSMUSG00000003731(Kpna6);ENSMUSG00000024789(Jak2);ENSMUSG00000…
KO05140	Leishmaniasis	69	-0.530856	-1.9497	0	0.00248692	ENSMUSG00000022965(Ifngr2);ENSMUSG00000021025(Nfkbia);ENSMUSG00000021250(Fos);ENSMUSG00000063358(Mapk1);ENSMUSG00000024927(Rela);ENSMUSG00000055170(Ifng);ENSMUSG00000021253(Tgfb3);ENSMUSG00000047945(Marcksl1);ENSMUSG00000026480(Ncf2);ENSMUSG00000024789(Jak2);ENSMUSG00000037742(Eef1a1);ENSMUSG00000027995(Tlr2);ENSMUSG00000037649(H2-DMa);ENSMUSG00000037548(H2-DMb2);ENSMUSG00000002603(Tgfb1);ENSMUSG…
KO00052	Galactose metabolism	32	-0.620934	-1.8999	0.00346021	0.00356914	ENSMUSG00000027790(Sis);ENSMUSG00000037012(Hk1);ENSMUSG00000020080(Hkdc1);ENSMUSG00000031266(Gla);ENSMUSG00000020766(Galk1);ENSMUSG00000000628(Hk2);ENSMUSG00000021196(Pfkp);ENSMUSG00000062646(Ganc);ENSMUSG00000005232(G6pc2);ENSMUSG00000022991(Lalba);ENSMUSG00000026354(Lct);ENSMUSG00000035473(Galm);ENSMUSG00000025579(Gaa);ENSMUSG00000078650(G6pc);ENSMUSG00000028671(Gale);ENSMUSG00000025877(Hk3);EN…
KO04660	T cell receptor signaling pathway	103	-0.483994	-1.87492	0	0.00392642	ENSMUSG00000022812(Gsk3b);ENSMUSG00000021025(Nfkbia);ENSMUSG00000021250(Fos);ENSMUSG00000063358(Mapk1);ENSMUSG00000031902(Nfatc3);ENSMUSG00000024927(Rela);ENSMUSG00000019699(Akt3);ENSMUSG00000055170(Ifng);ENSMUSG00000000409(Lck);ENSMUSG00000024122(Pdpk1);ENSMUSG00000059923(Grb2);ENSMUSG00000022637(Cblb);ENSMUSG00000041417(Pik3r1);ENSMUSG00000053044(Cd8b1);ENSMUSG00000053977(Cd8a);ENSMUSG000000307…
KO05135	Yersinia infection	134	-0.469851	-1.87652	0	0.0041049	ENSMUSG00000022812(Gsk3b);ENSMUSG00000024867(Pip5k1b);ENSMUSG00000041112(Elmo1);ENSMUSG00000000555(Itga5);ENSMUSG00000021662(Arhgef28);ENSMUSG00000031511(Arhgef7);ENSMUSG00000022148(Fyb);ENSMUSG00000021025(Nfkbia);ENSMUSG00000020580(Rock2);ENSMUSG00000021250(Fos);ENSMUSG00000063358(Mapk1);ENSMUSG00000031902(Nfatc3);ENSMUSG00000024927(Rela);ENSMUSG00000019699(Akt3);ENSMUSG00000000409(Lck);ENSMUSG0…
KO00900	Terpenoid backbone biosynthesis	23	-0.633106	-1.8457	0.00328947	0.00515725	ENSMUSG00000032047(Acat1);ENSMUSG00000038240(Pdss2);ENSMUSG00000027875(Hmgcs2);ENSMUSG00000039662(Icmt);ENSMUSG00000062480(Acat3);ENSMUSG00000023832(Acat2);ENSMUSG00000012117(Dhdds);ENSMUSG00000021302(Ggps1);ENSMUSG00000033520(Idi2);ENSMUSG00000058258(Idi1);ENSMUSG00000033373(Fntb);ENSMUSG00000093930(Hmgcs1);ENSMUSG00000027952(Pmvk);ENSMUSG00000024889(Rce1);ENSMUSG00000021670(Hmgcr);ENSMUSG000000…
KO05340	Primary immunodeficiency	36	-0.578429	-1.84668	0	0.00537213	ENSMUSG00000068105(Tnfrsf13c);ENSMUSG00000075370(Igll1);ENSMUSG00000003882(Il7r);ENSMUSG00000000409(Lck);ENSMUSG00000053044(Cd8b1);ENSMUSG00000053977(Cd8a);ENSMUSG00000030724(Cd19);ENSMUSG00000037321(Tap1);ENSMUSG00000024339(Tap2);ENSMUSG00000026648(Dclre1c);ENSMUSG00000031264(Btk);ENSMUSG00000049686(Orai1);ENSMUSG00000061132(Blnk);ENSMUSG00000004221(Ikbkg);ENSMUSG00000036120(Rfxank);ENSMUSG00000…
KO04659	Th17 cell differentiation	104	-0.468269	-1.83406	0	0.00558356	ENSMUSG00000022965(Ifngr2);ENSMUSG00000021270(Hsp90aa1);ENSMUSG00000021025(Nfkbia);ENSMUSG00000021250(Fos);ENSMUSG00000063358(Mapk1);ENSMUSG00000031902(Nfatc3);ENSMUSG00000024927(Rela);ENSMUSG00000074695(Il22);ENSMUSG00000090461(Il22b);ENSMUSG00000055170(Ifng);ENSMUSG00000022952(Runx1);ENSMUSG00000000409(Lck);ENSMUSG00000024789(Jak2);ENSMUSG00000003206(Ebi3);ENSMUSG00000028991(Mtor);ENSMUSG000000…
KO05170	Human immunodeficiency virus 1 infection	232	-0.430904	-1.83927	0	0.00559726	ENSMUSG00000056201(Cfl1);ENSMUSG00000021025(Nfkbia);ENSMUSG00000021250(Fos);ENSMUSG00000063358(Mapk1);ENSMUSG00000031902(Nfatc3);ENSMUSG00000024927(Rela);ENSMUSG00000036438(Calm2);ENSMUSG00000019699(Akt3);ENSMUSG00000055839(Elob);ENSMUSG00000031095(Cul4b);ENSMUSG00000032344(Cgas);ENSMUSG00000041431(Ccnb1);ENSMUSG00000054702(Ap1s3);ENSMUSG00000041417(Pik3r1);ENSMUSG00000031446(Cul4a);ENSMUSG000000…
KO00513	Various types of N-glycan biosynthesis	40	-0.553396	-1.81186	0	0.00659299	ENSMUSG00000047161(Chst9);ENSMUSG00000021665(Hexb);ENSMUSG00000035057(Mgat4d);ENSMUSG00000039887(Alg14);ENSMUSG00000032059(Alg9);ENSMUSG00000035845(Alg12);ENSMUSG00000043998(Mgat2);ENSMUSG00000032116(Stt3a);ENSMUSG00000031286(Glt28d2);ENSMUSG00000063362(Alg11);ENSMUSG00000024085(Man2a1);ENSMUSG00000033809(Alg3);ENSMUSG00000008763(Man1a2);ENSMUSG00000003746(Man1a);ENSMUSG00000019888(Mgat4c);ENSMUS…
KO00561	Glycerolipid metabolism	62	-0.50275	-1.81512	0	0.00682033	ENSMUSG00000053644(Aldh7a1);ENSMUSG00000020593(Lpin1);ENSMUSG00000020258(Glyctk);ENSMUSG00000028517(Plpp3);ENSMUSG00000041653(Pnpla3);ENSMUSG00000046008(Pnlip);ENSMUSG00000042179(Pnliprp1);ENSMUSG00000012187(Mogat1);ENSMUSG00000025091(Pnliprp2);ENSMUSG00000033174(Mgll);ENSMUSG00000020646(Mboat2);ENSMUSG00000024768(Lipf);ENSMUSG00000038732(Mboat1);ENSMUSG00000034254(Agpat1);ENSMUSG00000031266(Gla)…
KO04514	Cell adhesion molecules	161	-0.436907	-1.81939	0	0.00706391	ENSMUSG00000024304(Cdh2);ENSMUSG00000022790(Igsf11);ENSMUSG00000071552(Tigit);ENSMUSG00000027962(Vcam1);ENSMUSG00000022491(Glycam1);ENSMUSG00000022656(Nectin3);ENSMUSG00000061048(Cdh3);ENSMUSG00000000303(Cdh1);ENSMUSG00000031990(Jam3);ENSMUSG00000021638(Ocln);ENSMUSG00000024109(Nrxn1);ENSMUSG00000039542(Ncam1);ENSMUSG00000022132(Cldn10);ENSMUSG00000031391(L1cam);ENSMUSG00000047109(Cldn14);ENSMUSG…
KO04142	Lysosome	135	-0.445613	-1.7911	0	0.0073555	ENSMUSG00000021242(Npc2);ENSMUSG00000031591(Asah1);ENSMUSG00000021665(Hexb);ENSMUSG00000022453(Naga);ENSMUSG00000024910(Ctsw);ENSMUSG00000022125(Cln5);ENSMUSG00000031903(Pla2g15);ENSMUSG00000016534(Lamp2);ENSMUSG00000040560(Wdr7);ENSMUSG00000021939(Ctsb);ENSMUSG00000039697(Ncoa7);ENSMUSG00000020740(Gga3);ENSMUSG00000028015(Ctso);ENSMUSG00000024121(Atp6v0c);ENSMUSG00000049624(Slc17a5);ENSMUSG00000…
KO00020	Citrate cycle (TCA cycle)	32	-0.581863	-1.7809	0	0.00774442	ENSMUSG00000004789(Dlst);ENSMUSG00000002010(Idh3g);ENSMUSG00000000171(Sdhd);ENSMUSG00000000168(Dlat);ENSMUSG00000021577(Sdha);ENSMUSG00000032279(Idh3a);ENSMUSG00000031299(Pdha1);ENSMUSG00000052738(Suclg1);ENSMUSG00000024892(Pcx);ENSMUSG00000046934(Csl);ENSMUSG00000020917(Acly);ENSMUSG00000005683(Cs);ENSMUSG00000047674(Pdha2);ENSMUSG00000021913(Ogdhl);ENSMUSG00000022477(Aco2);ENSMUSG00000030541(Id…
KO05166	Human T-cell leukemia virus 1 infection	241	-0.41417	-1.77512	0	0.00808391	ENSMUSG00000068105(Tnfrsf13c);ENSMUSG00000024912(Fosl1);ENSMUSG00000021536(Adcy2);ENSMUSG00000021025(Nfkbia);ENSMUSG00000021250(Fos);ENSMUSG00000036977(Anapc10);ENSMUSG00000024926(Kat5);ENSMUSG00000063358(Mapk1);ENSMUSG00000031902(Nfatc3);ENSMUSG00000024927(Rela);ENSMUSG00000022346(Myc);ENSMUSG00000031712(Il15);ENSMUSG00000041736(Tspo);ENSMUSG00000019699(Akt3);ENSMUSG00000021611(Tert);ENSMUSG0000…
KO05235	PD-L1 expression and PD-1 checkpoint pathway in cancer	88	-0.460633	-1.75532	0	0.00827477	ENSMUSG00000022965(Ifngr2);ENSMUSG00000021025(Nfkbia);ENSMUSG00000021250(Fos);ENSMUSG00000034266(Batf);ENSMUSG00000063358(Mapk1);ENSMUSG00000031902(Nfatc3);ENSMUSG00000024927(Rela);ENSMUSG00000019699(Akt3);ENSMUSG00000055170(Ifng);ENSMUSG00000045322(Tlr9);ENSMUSG00000000409(Lck);ENSMUSG00000024789(Jak2);ENSMUSG00000016496(Cd274);ENSMUSG00000041417(Pik3r1);ENSMUSG00000028991(Mtor);ENSMUSG000000307…
KO04658	Th1 and Th2 cell differentiation	87	-0.461608	-1.76742	0	0.00839551	ENSMUSG00000022965(Ifngr2);ENSMUSG00000021025(Nfkbia);ENSMUSG00000021250(Fos);ENSMUSG00000063358(Mapk1);ENSMUSG00000031902(Nfatc3);ENSMUSG00000024927(Rela);ENSMUSG00000055170(Ifng);ENSMUSG00000000409(Lck);ENSMUSG00000024789(Jak2);ENSMUSG00000030742(Lat);ENSMUSG00000037649(H2-DMa);ENSMUSG00000037548(H2-DMb2);ENSMUSG00000079547(H2-DMb1);ENSMUSG00000041538(H2-Ob);ENSMUSG00000073421(H2-Ab1);ENSMUSG00…
KO01210	2-Oxocarboxylic acid metabolism	20	-0.630751	-1.75084	0.00307692	0.00849016	ENSMUSG00000002010(Idh3g);ENSMUSG00000032279(Idh3a);ENSMUSG00000030268(Bcat1);ENSMUSG00000057228(Aadat);ENSMUSG00000031700(Gpt2);ENSMUSG00000046934(Csl);ENSMUSG00000025190(Got1);ENSMUSG00000005683(Cs);ENSMUSG00000022477(Aco2);ENSMUSG00000031672(Got2);ENSMUSG00000030541(Idh2);ENSMUSG00000048217(Nags);ENSMUSG00000022546(Gpt);ENSMUSG00000039720(Got1l1);ENSMUSG00000028405(Aco1);ENSMUSG00000084234(493…
KO04662	B cell receptor signaling pathway	76	-0.476589	-1.75666	0	0.00849841	ENSMUSG00000022812(Gsk3b);ENSMUSG00000021025(Nfkbia);ENSMUSG00000021250(Fos);ENSMUSG00000063358(Mapk1);ENSMUSG00000031902(Nfatc3);ENSMUSG00000024927(Rela);ENSMUSG00000019699(Akt3);ENSMUSG00000059923(Grb2);ENSMUSG00000041417(Pik3r1);ENSMUSG00000030724(Cd19);ENSMUSG00000032688(Malt1);ENSMUSG00000021457(Syk);ENSMUSG00000031264(Btk);ENSMUSG00000034801(Sos2);ENSMUSG00000009621(Vav2);ENSMUSG00000022092…
KO05142	Chagas disease	103	-0.458439	-1.75866	0	0.00873448	ENSMUSG00000022965(Ifngr2);ENSMUSG00000021025(Nfkbia);ENSMUSG00000021250(Fos);ENSMUSG00000063358(Mapk1);ENSMUSG00000024927(Rela);ENSMUSG00000019699(Akt3);ENSMUSG00000055170(Ifng);ENSMUSG00000045322(Tlr9);ENSMUSG00000021253(Tgfb3);ENSMUSG00000041417(Pik3r1);ENSMUSG00000027995(Tlr2);ENSMUSG00000002603(Tgfb1);ENSMUSG00000032058(Ppp2r1b);ENSMUSG00000047123(Ticam1);ENSMUSG00000024778(Fas);ENSMUSG00000…
KO05145	Toxoplasmosis	109	-0.44932	-1.75896	0	0.00898404	ENSMUSG00000022965(Ifngr2);ENSMUSG00000019899(Lama2);ENSMUSG00000021025(Nfkbia);ENSMUSG00000063358(Mapk1);ENSMUSG00000024927(Rela);ENSMUSG00000019699(Akt3);ENSMUSG00000055170(Ifng);ENSMUSG00000021253(Tgfb3);ENSMUSG00000024122(Pdpk1);ENSMUSG00000025860(Xiap);ENSMUSG00000024789(Jak2);ENSMUSG00000027995(Tlr2);ENSMUSG00000037649(H2-DMa);ENSMUSG00000026479(Lamc2);ENSMUSG00000037548(H2-DMb2);ENSMUSG000…
KO04141	Protein processing in endoplasmic reticulum	170	-0.424743	-1.73372	0	0.0100681	ENSMUSG00000022365(Derl1);ENSMUSG00000021270(Hsp90aa1);ENSMUSG00000046841(Ckap4);ENSMUSG00000020571(Pdia6);ENSMUSG00000002015(Bcap31);ENSMUSG00000002014(Ssr4);ENSMUSG00000020048(Hsp90b1);ENSMUSG00000043019(Edem3);ENSMUSG00000005483(Dnajb1);ENSMUSG00000020986(Sec23a);ENSMUSG00000022136(Dnajc3);ENSMUSG00000024357(Sil1);ENSMUSG00000042104(Uggt2);ENSMUSG00000055401(Fbxo6);ENSMUSG00000050435(Ube2dnl1)…
KO00510	N-Glycan biosynthesis	50	-0.49694	-1.70752	0	0.0126753	ENSMUSG00000035057(Mgat4d);ENSMUSG00000039887(Alg14);ENSMUSG00000024172(St6gal2);ENSMUSG00000032059(Alg9);ENSMUSG00000035845(Alg12);ENSMUSG00000043998(Mgat2);ENSMUSG00000032116(Stt3a);ENSMUSG00000031286(Glt28d2);ENSMUSG00000063362(Alg11);ENSMUSG00000075470(Alg10b);ENSMUSG00000024085(Man2a1);ENSMUSG00000033809(Alg3);ENSMUSG00000036155(Mgat5);ENSMUSG00000008763(Man1a2);ENSMUSG00000003746(Man1a);ENS…
KO04666	Fc gamma R-mediated phagocytosis	92	-0.44405	-1.69816	0	0.0137138	ENSMUSG00000024867(Pip5k1b);ENSMUSG00000056201(Cfl1);ENSMUSG00000063358(Mapk1);ENSMUSG00000024381(Bin1);ENSMUSG00000019699(Akt3);ENSMUSG00000028517(Plpp3);ENSMUSG00000052632(Asap2);ENSMUSG00000047945(Marcksl1);ENSMUSG00000022377(Asap1);ENSMUSG00000008475(Arpc5);ENSMUSG00000029465(Arpc3);ENSMUSG00000041417(Pik3r1);ENSMUSG00000030742(Lat);ENSMUSG00000069662(Marcks);ENSMUSG00000019831(Wasf1);ENSMUSG…
KO04650	Natural killer cell mediated cytotoxicity	112	-0.422348	-1.69914	0	0.0139573	ENSMUSG00000022967(Ifnar1);ENSMUSG00000022965(Ifngr2);ENSMUSG00000063358(Mapk1);ENSMUSG00000055170(Ifng);ENSMUSG00000000409(Lck);ENSMUSG00000059923(Grb2);ENSMUSG00000005696(Sh2d1a);ENSMUSG00000041417(Pik3r1);ENSMUSG00000030742(Lat);ENSMUSG00000059456(Ptk2b);ENSMUSG00000024778(Fas);ENSMUSG00000031628(Casp3);ENSMUSG00000021448(Shc3);ENSMUSG00000021457(Syk);ENSMUSG00000034801(Sos2);ENSMUSG0000000962…
KO05163	Human cytomegalovirus infection	248	-0.392361	-1.68052	0	0.0149403	ENSMUSG00000022812(Gsk3b);ENSMUSG00000039942(Ptger4);ENSMUSG00000021536(Adcy2);ENSMUSG00000021025(Nfkbia);ENSMUSG00000020580(Rock2);ENSMUSG00000020184(Mdm2);ENSMUSG00000063358(Mapk1);ENSMUSG00000031902(Nfatc3);ENSMUSG00000024927(Rela);ENSMUSG00000022346(Myc);ENSMUSG00000036438(Calm2);ENSMUSG00000019699(Akt3);ENSMUSG00000059923(Grb2);ENSMUSG00000040274(Cdk6);ENSMUSG00000032344(Cgas);ENSMUSG0000004…
KO04210	Apoptosis	136	-0.418131	-1.6773	0	0.0151907	ENSMUSG00000024590(Lmnb1);ENSMUSG00000025076(Casp7);ENSMUSG00000024910(Ctsw);ENSMUSG00000021025(Nfkbia);ENSMUSG00000021250(Fos);ENSMUSG00000063358(Mapk1);ENSMUSG00000024927(Rela);ENSMUSG00000019699(Akt3);ENSMUSG00000029863(Casp2);ENSMUSG00000021939(Ctsb);ENSMUSG00000028015(Ctso);ENSMUSG00000024122(Pdpk1);ENSMUSG00000025860(Xiap);ENSMUSG00000031668(Eif2ak3);ENSMUSG00000041417(Pik3r1);ENSMUSG000000…
KO05321	Inflammatory bowel disease	61	-0.477324	-1.68058	0.00938967	0.0152798	ENSMUSG00000022965(Ifngr2);ENSMUSG00000024927(Rela);ENSMUSG00000074695(Il22);ENSMUSG00000090461(Il22b);ENSMUSG00000055170(Ifng);ENSMUSG00000021253(Tgfb3);ENSMUSG00000039217(Il18);ENSMUSG00000027995(Tlr2);ENSMUSG00000037649(H2-DMa);ENSMUSG00000037548(H2-DMb2);ENSMUSG00000002603(Tgfb1);ENSMUSG00000079547(H2-DMb1);ENSMUSG00000041538(H2-Ob);ENSMUSG00000073421(H2-Ab1);ENSMUSG00000036594(H2-Aa);ENSMUSG…
KO05014	Amyotrophic lateral sclerosis	365	-0.376939	-1.6607	0	0.0174205	ENSMUSG00000064341(mt-Nd1);ENSMUSG00000064345(mt-Nd2);ENSMUSG00000064351(mt-Co1);ENSMUSG00000064354(mt-Co2);ENSMUSG00000064356(mt-Atp8);ENSMUSG00000064357(mt-Atp6);ENSMUSG00000064358(mt-Co3);ENSMUSG00000064360(mt-Nd3);ENSMUSG00000065947(mt-Nd4l);ENSMUSG00000064363(mt-Nd4);ENSMUSG00000064367(mt-Nd5);ENSMUSG00000064368(mt-Nd6);ENSMUSG00000064370(mt-Cytb);ENSMUSG00000022820(Ndufb4);ENSMUSG0000002298…
KO04144	Endocytosis	264	-0.375388	-1.65654	0	0.018019	ENSMUSG00000024867(Pip5k1b);ENSMUSG00000005699(Pard6a);ENSMUSG00000022150(Dab2);ENSMUSG00000056185(Snx32);ENSMUSG00000022350(Washc5);ENSMUSG00000020184(Mdm2);ENSMUSG00000021877(Arf4);ENSMUSG00000024381(Bin1);ENSMUSG00000031242(Chmp1b2);ENSMUSG00000020078(Vps26a);ENSMUSG00000054277(Arfgap3);ENSMUSG00000031913(Vps4a);ENSMUSG00000052632(Asap2);ENSMUSG00000022377(Asap1);ENSMUSG00000020070(Rufy2);ENSM…
KO01040	Biosynthesis of unsaturated fatty acids	34	-0.535798	-1.64618	0.00699301	0.019478	ENSMUSG00000031708(Tecr);ENSMUSG00000032349(Elovl5);ENSMUSG00000032262(Elovl4);ENSMUSG00000028603(Scp2);ENSMUSG00000024507(Hsd17b4);ENSMUSG00000021696(Elovl7);ENSMUSG00000041220(Elovl6);ENSMUSG00000020777(Acox1);ENSMUSG00000024665(Fads2);ENSMUSG00000010663(Fads1);ENSMUSG00000025202(Scd3);ENSMUSG00000028937(Acot7);ENSMUSG00000038754(Elovl3);ENSMUSG00000029098(Acox3);ENSMUSG00000035376(Hacd2);ENSMU…
KO05167	Kaposi sarcoma-associated herpesvirus infection	216	-0.394266	-1.63007	0	0.0217753	ENSMUSG00000022812(Gsk3b);ENSMUSG00000022967(Ifnar1);ENSMUSG00000037526(Atg14);ENSMUSG00000033628(Pik3c3);ENSMUSG00000022667(Cd200r1);ENSMUSG00000062082(Cd200r4);ENSMUSG00000031639(Tlr3);ENSMUSG00000090176(Cd200r2);ENSMUSG00000021025(Nfkbia);ENSMUSG00000036172(Cd200r3);ENSMUSG00000021250(Fos);ENSMUSG00000022663(Atg3);ENSMUSG00000063358(Mapk1);ENSMUSG00000031902(Nfatc3);ENSMUSG00000024927(Rela);EN…
KO05020	Prion disease	266	-0.381665	-1.63017	0	0.0221341	ENSMUSG00000064341(mt-Nd1);ENSMUSG00000064345(mt-Nd2);ENSMUSG00000064351(mt-Co1);ENSMUSG00000064354(mt-Co2);ENSMUSG00000064356(mt-Atp8);ENSMUSG00000064357(mt-Atp6);ENSMUSG00000064358(mt-Co3);ENSMUSG00000064360(mt-Nd3);ENSMUSG00000065947(mt-Nd4l);ENSMUSG00000064363(mt-Nd4);ENSMUSG00000064367(mt-Nd5);ENSMUSG00000064368(mt-Nd6);ENSMUSG00000064370(mt-Cytb);ENSMUSG00000022820(Ndufb4);ENSMUSG0000002281…
KO04664	Fc epsilon RI signaling pathway	66	-0.447449	-1.61699	0	0.0224582	ENSMUSG00000063358(Mapk1);ENSMUSG00000019699(Akt3);ENSMUSG00000024122(Pdpk1);ENSMUSG00000059923(Grb2);ENSMUSG00000041417(Pik3r1);ENSMUSG00000030742(Lat);ENSMUSG00000046709(Mapk10);ENSMUSG00000022610(Mapk12);ENSMUSG00000053137(Mapk11);ENSMUSG00000021457(Syk);ENSMUSG00000031264(Btk);ENSMUSG00000034801(Sos2);ENSMUSG00000009621(Vav2);ENSMUSG00000034116(Vav1);ENSMUSG00000030265(Kras);ENSMUSG0000003993…
KO04530	Tight junction	163	-0.397709	-1.62309	0	0.0228468	ENSMUSG00000002489(Tiam1);ENSMUSG00000018830(Myh11);ENSMUSG00000024812(Tjp2);ENSMUSG00000043079(Synpo);ENSMUSG00000050697(Prkaa1);ENSMUSG00000005699(Pard6a);ENSMUSG00000020580(Rock2);ENSMUSG00000062232(Rapgef2);ENSMUSG00000031990(Jam3);ENSMUSG00000022952(Runx1);ENSMUSG00000021638(Ocln);ENSMUSG00000021636(Marveld2);ENSMUSG00000021944(Gata4);ENSMUSG00000022132(Cldn10);ENSMUSG00000008475(Arpc5);ENSM…
KO05010	Alzheimer disease	380	-0.358012	-1.61737	0	0.0228741	ENSMUSG00000064341(mt-Nd1);ENSMUSG00000064345(mt-Nd2);ENSMUSG00000064351(mt-Co1);ENSMUSG00000064354(mt-Co2);ENSMUSG00000064356(mt-Atp8);ENSMUSG00000064357(mt-Atp6);ENSMUSG00000064358(mt-Co3);ENSMUSG00000064360(mt-Nd3);ENSMUSG00000065947(mt-Nd4l);ENSMUSG00000064363(mt-Nd4);ENSMUSG00000064367(mt-Nd5);ENSMUSG00000064368(mt-Nd6);ENSMUSG00000064370(mt-Cytb);ENSMUSG00000022820(Ndufb4);ENSMUSG0000002281…
KO05132	Salmonella infection	251	-0.379609	-1.62016	0	0.0230013	ENSMUSG00000024603(Dctn4);ENSMUSG00000041112(Elmo1);ENSMUSG00000025076(Casp7);ENSMUSG00000018707(Dync1h1);ENSMUSG00000021270(Hsp90aa1);ENSMUSG00000027782(Kpna4);ENSMUSG00000022488(Nckap1l);ENSMUSG00000064063(BC048507);ENSMUSG00000033628(Pik3c3);ENSMUSG00000021025(Nfkbia);ENSMUSG00000020580(Rock2);ENSMUSG00000021250(Fos);ENSMUSG00000063358(Mapk1);ENSMUSG00000024927(Rela);ENSMUSG00000022346(Myc);EN…
KO05203	Viral carcinogenesis	220	-0.377208	-1.61167	0	0.0230803	ENSMUSG00000069307(H2bc23);ENSMUSG00000069306(H4c17);ENSMUSG00000069305(H4c18);ENSMUSG00000069303(H2bc24);ENSMUSG00000062727(H2bc12);ENSMUSG00000060639(H4c9);ENSMUSG00000069300(H2bc11);ENSMUSG00000075031(H2bc3);ENSMUSG00000069266(H4c2);ENSMUSG00000060093(H4c1);ENSMUSG00000021025(Nfkbia);ENSMUSG00000045022(H2bl1);ENSMUSG00000020184(Mdm2);ENSMUSG00000063358(Mapk1);ENSMUSG00000024927(Rela);ENSMUSG00…
KO05230	Central carbon metabolism in cancer	69	-0.442974	-1.60374	0.0105263	0.0238377	ENSMUSG00000024620(Pdgfrb);ENSMUSG00000037012(Hk1);ENSMUSG00000063358(Mapk1);ENSMUSG00000020080(Hkdc1);ENSMUSG00000022346(Myc);ENSMUSG00000019699(Akt3);ENSMUSG00000030246(Ldhb);ENSMUSG00000041417(Pik3r1);ENSMUSG00000028991(Mtor);ENSMUSG00000062312(Erbb2);ENSMUSG00000091780(Sco2);ENSMUSG00000030265(Kras);ENSMUSG00000039936(Pik3cd);ENSMUSG00000031299(Pdha1);ENSMUSG00000001918(Slc1a5);ENSMUSG0000002…
KO00220	Arginine biosynthesis	20	-0.587738	-1.60052	0.0125392	0.0239692	ENSMUSG00000026473(Glul);ENSMUSG00000026103(Gls);ENSMUSG00000031700(Gpt2);ENSMUSG00000025190(Got1);ENSMUSG00000044005(Gls2);ENSMUSG00000021125(Arg2);ENSMUSG00000031173(Otc);ENSMUSG00000021794(Glud1);ENSMUSG00000031672(Got2);ENSMUSG00000020826(Nos2);ENSMUSG00000048217(Nags);ENSMUSG00000022546(Gpt);ENSMUSG00000025991(Cps1);ENSMUSG00000028978(Nos3);ENSMUSG00000039720(Got1l1);ENSMUSG00000076441(Ass1)…
KO04670	Leukocyte transendothelial migration	114	-0.403683	-1.60451	0	0.0241102	ENSMUSG00000035133(Arhgap5);ENSMUSG00000027962(Vcam1);ENSMUSG00000020580(Rock2);ENSMUSG00000052681(Rap1b);ENSMUSG00000031990(Jam3);ENSMUSG00000056917(Sipa1);ENSMUSG00000021638(Ocln);ENSMUSG00000022132(Cldn10);ENSMUSG00000037815(Ctnna1);ENSMUSG00000047109(Cldn14);ENSMUSG00000026480(Ncf2);ENSMUSG00000041417(Pik3r1);ENSMUSG00000060843(Ctnna3);ENSMUSG00000059456(Ptk2b);ENSMUSG00000022610(Mapk12);ENSM…
KO00240	Pyrimidine metabolism	56	-0.461398	-1.59685	0.00896861	0.024127	ENSMUSG00000033308(Dpyd);ENSMUSG00000000295(Hddc2);ENSMUSG00000031730(Dhodh);ENSMUSG00000020649(Rrm2);ENSMUSG00000091415(Ak9);ENSMUSG00000095463(Entpd4);ENSMUSG00000022066(Entpd4b);ENSMUSG00000022615(Tymp);ENSMUSG00000021718(Nt5el);ENSMUSG00000032615(Nt5m);ENSMUSG00000048120(Entpd1);ENSMUSG00000022292(Rrm2b);ENSMUSG00000022304(Dpys);ENSMUSG00000042462(Dctpp1);ENSMUSG00000017176(Nt5c3b);ENSMUSG000…
KO00520	Amino sugar and nucleotide sugar metabolism	51	-0.456806	-1.57989	0	0.027426	ENSMUSG00000021665(Hexb);ENSMUSG00000037012(Hk1);ENSMUSG00000020080(Hkdc1);ENSMUSG00000018042(Cyb5r3);ENSMUSG00000057363(Uxs1);ENSMUSG00000016756(Cmah);ENSMUSG00000036820(Amdhd2);ENSMUSG00000028621(Cyb5rl);ENSMUSG00000029209(Gnpda2);ENSMUSG00000042684(Npl);ENSMUSG00000030282(Cmas);ENSMUSG00000031387(Renbp);ENSMUSG00000038372(Gmds);ENSMUSG00000053870(Fpgt);ENSMUSG00000033703(Fcsk);ENSMUSG000000207…
KO00564	Glycerophospholipid metabolism	97	-0.418594	-1.57837	0	0.0274334	ENSMUSG00000020593(Lpin1);ENSMUSG00000035237(Lcat);ENSMUSG00000031903(Pla2g15);ENSMUSG00000021608(Lpcat1);ENSMUSG00000028517(Plpp3);ENSMUSG00000029330(Cds1);ENSMUSG00000060002(Chpt1);ENSMUSG00000020646(Mboat2);ENSMUSG00000038732(Mboat1);ENSMUSG00000034254(Agpat1);ENSMUSG00000030275(Etnk1);ENSMUSG00000031467(Agpat5);ENSMUSG00000022617(Chkb);ENSMUSG00000000301(Pemt);ENSMUSG00000098488(Pla2g4b);ENSM…
KO00330	Arginine and proline metabolism	54	-0.449166	-1.57598	0.00917431	0.0275395	ENSMUSG00000053644(Aldh7a1);ENSMUSG00000011179(Odc1);ENSMUSG00000063953(Amd2);ENSMUSG00000006442(Srm);ENSMUSG00000003526(Prodh);ENSMUSG00000075232(Amd1);ENSMUSG00000025283(Sat1);ENSMUSG00000071708(Sms);ENSMUSG00000023120(Ldc1);ENSMUSG00000025007(Aldh18a1);ENSMUSG00000029811(Aoc1);ENSMUSG00000029813(Aoc1l2);ENSMUSG00000068536(Aoc1l1);ENSMUSG00000039215(Aoc1l3);ENSMUSG00000026520(Pycr2);ENSMUSG0000…
KO05100	Bacterial invasion of epithelial cells	77	-0.434837	-1.57332	0.00515464	0.0280771	ENSMUSG00000041112(Elmo1);ENSMUSG00000037148(Arhgap10);ENSMUSG00000000555(Itga5);ENSMUSG00000022456(Septin3);ENSMUSG00000031714(Gab1);ENSMUSG00000000303(Cdh1);ENSMUSG00000008475(Arpc5);ENSMUSG00000037815(Ctnna1);ENSMUSG00000029003(Mad2l2);ENSMUSG00000029465(Arpc3);ENSMUSG00000041417(Pik3r1);ENSMUSG00000060843(Ctnna3);ENSMUSG00000031078(Cttn);ENSMUSG00000019831(Wasf1);ENSMUSG00000017776(Crk);ENSMU…
KO00531	Glycosaminoglycan degradation	21	-0.541521	-1.56264	0.0185759	0.0289869	ENSMUSG00000021665(Hexb);ENSMUSG00000034707(Gns);ENSMUSG00000010047(Hyal2);ENSMUSG00000010051(Hyal1);ENSMUSG00000036091(Hyal3);ENSMUSG00000074852(Hpse2);ENSMUSG00000033540(Idua);ENSMUSG00000001751(Naglu);ENSMUSG00000042082(Arsb);ENSMUSG00000025232(Hexa);ENSMUSG00000029679(Hyal6);ENSMUSG00000029680(Hyal4);ENSMUSG00000029682(Spam1);ENSMUSG00000029678(Hyal5);ENSMUSG00000035847(Ids);ENSMUSG0000001502…
KO05152	Tuberculosis	179	-0.377825	-1.56484	0	0.0291914	ENSMUSG00000024610(Cd74);ENSMUSG00000022965(Ifngr2);ENSMUSG00000024617(Camk2a);ENSMUSG00000033628(Pik3c3);ENSMUSG00000063358(Mapk1);ENSMUSG00000024927(Rela);ENSMUSG00000036438(Calm2);ENSMUSG00000023994(Nfya);ENSMUSG00000016534(Lamp2);ENSMUSG00000019699(Akt3);ENSMUSG00000055170(Ifng);ENSMUSG00000045322(Tlr9);ENSMUSG00000021253(Tgfb3);ENSMUSG00000039217(Il18);ENSMUSG00000024359(Hspa9);ENSMUSG000000…
KO05223	Non-small cell lung cancer	72	-0.435073	-1.55706	0.005291	0.0295598	ENSMUSG00000063358(Mapk1);ENSMUSG00000019699(Akt3);ENSMUSG00000024122(Pdpk1);ENSMUSG00000059923(Grb2);ENSMUSG00000040274(Cdk6);ENSMUSG00000041417(Pik3r1);ENSMUSG00000016477(E2f3);ENSMUSG00000062312(Erbb2);ENSMUSG00000021453(Gadd45g);ENSMUSG00000034801(Sos2);ENSMUSG00000048756(Foxo3);ENSMUSG00000006728(Cdk4);ENSMUSG00000060579(Fhit);ENSMUSG00000010067(Rassf1);ENSMUSG00000074657(Kif5a);ENSMUSG00000…
KO05016	Huntington disease	300	-0.356301	-1.55429	0	0.0298003	ENSMUSG00000064341(mt-Nd1);ENSMUSG00000064345(mt-Nd2);ENSMUSG00000064351(mt-Co1);ENSMUSG00000064354(mt-Co2);ENSMUSG00000064356(mt-Atp8);ENSMUSG00000064357(mt-Atp6);ENSMUSG00000064358(mt-Co3);ENSMUSG00000064360(mt-Nd3);ENSMUSG00000065947(mt-Nd4l);ENSMUSG00000064363(mt-Nd4);ENSMUSG00000064367(mt-Nd5);ENSMUSG00000064368(mt-Nd6);ENSMUSG00000064370(mt-Cytb);ENSMUSG00000022820(Ndufb4);ENSMUSG0000002298…
KO01212	Fatty acid metabolism	61	-0.436817	-1.54972	0.0133333	0.0310024	ENSMUSG00000048755(Mcat);ENSMUSG00000031708(Tecr);ENSMUSG00000032349(Elovl5);ENSMUSG00000032883(Acsl3);ENSMUSG00000018796(Acsl1);ENSMUSG00000062908(Acadm);ENSMUSG00000024900(Cpt1a);ENSMUSG00000032047(Acat1);ENSMUSG00000024207(Acsbg2);ENSMUSG00000024209(Acsbg3);ENSMUSG00000015474(Ppt2);ENSMUSG00000032262(Elovl4);ENSMUSG00000032281(Acsbg1);ENSMUSG00000078937(Cpt1b);ENSMUSG00000028607(Cpt2);ENSMUSG0…
KO05161	Hepatitis B	163	-0.372998	-1.54143	0	0.0324571	ENSMUSG00000022967(Ifnar1);ENSMUSG00000031639(Tlr3);ENSMUSG00000021025(Nfkbia);ENSMUSG00000021250(Fos);ENSMUSG00000063358(Mapk1);ENSMUSG00000031902(Nfatc3);ENSMUSG00000024927(Rela);ENSMUSG00000022346(Myc);ENSMUSG00000019699(Akt3);ENSMUSG00000021253(Tgfb3);ENSMUSG00000059923(Grb2);ENSMUSG00000024789(Jak2);ENSMUSG00000027715(Ccna2);ENSMUSG00000041417(Pik3r1);ENSMUSG00000076432(Ywhaq);ENSMUSG0000002…
KO04110	Cell cycle	125	-0.381149	-1.53462	0	0.0342872	ENSMUSG00000022812(Gsk3b);ENSMUSG00000022673(Mcm4);ENSMUSG00000022672(Prkdc);ENSMUSG00000033502(Cdc14a);ENSMUSG00000036977(Anapc10);ENSMUSG00000020184(Mdm2);ENSMUSG00000022346(Myc);ENSMUSG00000023908(Pkmyt1);ENSMUSG00000021253(Tgfb3);ENSMUSG00000028800(Hdac1);ENSMUSG00000022432(Smc1b);ENSMUSG00000024370(Cdc23);ENSMUSG00000069089(Cdk7);ENSMUSG00000029003(Mad2l2);ENSMUSG00000040274(Cdk6);ENSMUSG000…
KO00190	Oxidative phosphorylation	133	-0.381067	-1.52708	0	0.0357667	ENSMUSG00000064341(mt-Nd1);ENSMUSG00000064345(mt-Nd2);ENSMUSG00000064351(mt-Co1);ENSMUSG00000064354(mt-Co2);ENSMUSG00000064356(mt-Atp8);ENSMUSG00000064357(mt-Atp6);ENSMUSG00000064358(mt-Co3);ENSMUSG00000064360(mt-Nd3);ENSMUSG00000065947(mt-Nd4l);ENSMUSG00000064363(mt-Nd4);ENSMUSG00000064367(mt-Nd5);ENSMUSG00000064368(mt-Nd6);ENSMUSG00000064370(mt-Cytb);ENSMUSG00000022820(Ndufb4);ENSMUSG0000002767…
KO00790	Folate biosynthesis	26	-0.514448	-1.51672	0.0307692	0.0384005	ENSMUSG00000064120(Mocs1);ENSMUSG00000051483(Cbr1);ENSMUSG00000032067(Pts);ENSMUSG00000020051(Pah);ENSMUSG00000026246(Alppl2);ENSMUSG00000079440(Alpi);ENSMUSG00000036500(Akp3);ENSMUSG00000021496(Pcbd2);ENSMUSG00000015536(Mocs2);ENSMUSG00000047454(Gphn);ENSMUSG00000021707(Dhfr);ENSMUSG00000006764(Tph2);ENSMUSG00000020098(Pcbd1);ENSMUSG00000039616(Mocos);ENSMUSG00000033735(Spr);ENSMUSG00000037580(G…
KO00620	Pyruvate metabolism	44	-0.457041	-1.5133	0.0150943	0.0389674	ENSMUSG00000053644(Aldh7a1);ENSMUSG00000008822(Acyp1);ENSMUSG00000030246(Ldhb);ENSMUSG00000000168(Dlat);ENSMUSG00000032047(Acat1);ENSMUSG00000031958(Ldhd);ENSMUSG00000032418(Me1);ENSMUSG00000031299(Pdha1);ENSMUSG00000060923(Acyp2);ENSMUSG00000024892(Pcx);ENSMUSG00000101959(Ldhal6b);ENSMUSG00000030621(Me3);ENSMUSG00000024556(Me2);ENSMUSG00000010025(Aldh3a2);ENSMUSG00000021620(Acot12);ENSMUSG000000…
KO04146	Peroxisome	86	-0.407309	-1.5093	0	0.0393218	ENSMUSG00000022982(Sod1);ENSMUSG00000027674(Pex5l);ENSMUSG00000007908(Hmgcll1);ENSMUSG00000031378(Abcd1);ENSMUSG00000029864(Gstk1);ENSMUSG00000032883(Acsl3);ENSMUSG00000022040(Ephx2);ENSMUSG00000022244(Amacr);ENSMUSG00000020283(Pex13);ENSMUSG00000018796(Acsl1);ENSMUSG00000005069(Pex5);ENSMUSG00000063428(Ddo);ENSMUSG00000028975(Pex14);ENSMUSG00000028603(Scp2);ENSMUSG00000021416(Eci3);ENSMUSG000000…
KO04622	RIG-I-like receptor signaling pathway	70	-0.411197	-1.50944	0.00454545	0.039795	ENSMUSG00000033107(Rnf125);ENSMUSG00000021025(Nfkbia);ENSMUSG00000024927(Rela);ENSMUSG00000046709(Mapk10);ENSMUSG00000020115(Tbk1);ENSMUSG00000022610(Mapk12);ENSMUSG00000053137(Mapk11);ENSMUSG00000026896(Ifih1);ENSMUSG00000021408(Ripk1);ENSMUSG00000032905(Atg12);ENSMUSG00000038160(Atg5);ENSMUSG00000031537(Ikbkb);ENSMUSG00000004221(Ikbkg);ENSMUSG00000021754(Map3k1);ENSMUSG00000025199(Chuk);ENSMUSG…
KO04976	Bile secretion	100	-0.386153	-1.50396	0	0.0405725	ENSMUSG00000021536(Adcy2);ENSMUSG00000016327(Atp1b4);ENSMUSG00000030236(Slco1b2);ENSMUSG00000084927(Gm5724);ENSMUSG00000030237(Slco1a4);ENSMUSG00000041698(Slco1a1);ENSMUSG00000079263(Gm6614);ENSMUSG00000079262(Slco1a6);ENSMUSG00000063975(Slco1a5);ENSMUSG00000032849(Abcc4);ENSMUSG00000036123(Slc9a3);ENSMUSG00000047638(Nr1h4);ENSMUSG00000078798(Sult2a1);ENSMUSG00000074377(Sult2a4);ENSMUSG0000007437…
KO05022	Pathways of neurodegeneration - multiple diseases	469	-0.335014	-1.50205	0	0.0409756	ENSMUSG00000064341(mt-Nd1);ENSMUSG00000064345(mt-Nd2);ENSMUSG00000064351(mt-Co1);ENSMUSG00000064354(mt-Co2);ENSMUSG00000064356(mt-Atp8);ENSMUSG00000064357(mt-Atp6);ENSMUSG00000064358(mt-Co3);ENSMUSG00000064360(mt-Nd3);ENSMUSG00000065947(mt-Nd4l);ENSMUSG00000064363(mt-Nd4);ENSMUSG00000064367(mt-Nd5);ENSMUSG00000064368(mt-Nd6);ENSMUSG00000064370(mt-Cytb);ENSMUSG00000069053(Uba1y);ENSMUSG00000022820…
KO00053	Ascorbate and aldarate metabolism	31	-0.487	-1.49814	0.0277778	0.0417816	ENSMUSG00000053644(Aldh7a1);ENSMUSG00000034450(Gulo);ENSMUSG00000022613(Miox);ENSMUSG00000010025(Aldh3a2);ENSMUSG00000028692(Akr1a1);ENSMUSG00000058488(Kl);ENSMUSG00000023070(Rgn);ENSMUSG00000026687(Aldh9a1);ENSMUSG00000029260(Ugt2b34);ENSMUSG00000035836(Ugt2b1);ENSMUSG00000035811(Ugt2b35);ENSMUSG00000070704(Ugt2b36);ENSMUSG00000054630(Ugt2b5);ENSMUSG00000057425(Ugt2b37);ENSMUSG00000035780(Ugt2a3…
KO04620	Toll-like receptor signaling pathway	99	-0.388815	-1.48729	0	0.0429942	ENSMUSG00000022967(Ifnar1);ENSMUSG00000031639(Tlr3);ENSMUSG00000021025(Nfkbia);ENSMUSG00000021250(Fos);ENSMUSG00000063358(Mapk1);ENSMUSG00000024927(Rela);ENSMUSG00000019699(Akt3);ENSMUSG00000045322(Tlr9);ENSMUSG00000051439(Cd14);ENSMUSG00000041417(Pik3r1);ENSMUSG00000027995(Tlr2);ENSMUSG00000032041(Tirap);ENSMUSG00000047123(Ticam1);ENSMUSG00000046709(Mapk10);ENSMUSG00000020115(Tbk1);ENSMUSG000000…
KO05417	Lipid and atherosclerosis	216	-0.351399	-1.48901	0	0.0430262	ENSMUSG00000022812(Gsk3b);ENSMUSG00000025076(Casp7);ENSMUSG00000021270(Hsp90aa1);ENSMUSG00000024617(Camk2a);ENSMUSG00000027962(Vcam1);ENSMUSG00000021025(Nfkbia);ENSMUSG00000020580(Rock2);ENSMUSG00000021250(Fos);ENSMUSG00000063358(Mapk1);ENSMUSG00000031902(Nfatc3);ENSMUSG00000024927(Rela);ENSMUSG00000024924(Vldlr);ENSMUSG00000052681(Rap1b);ENSMUSG00000036438(Calm2);ENSMUSG00000019699(Akt3);ENSMUSG…
KO04668	TNF signaling pathway	113	-0.377347	-1.4902	0	0.0431034	ENSMUSG00000025076(Casp7);ENSMUSG00000022789(Dnm1l);ENSMUSG00000021367(Edn1);ENSMUSG00000027962(Vcam1);ENSMUSG00000021025(Nfkbia);ENSMUSG00000021250(Fos);ENSMUSG00000063358(Mapk1);ENSMUSG00000024927(Rela);ENSMUSG00000031712(Il15);ENSMUSG00000019699(Akt3);ENSMUSG00000041417(Pik3r1);ENSMUSG00000024778(Fas);ENSMUSG00000046709(Mapk10);ENSMUSG00000031628(Casp3);ENSMUSG00000022610(Mapk12);ENSMUSG000000…
KO04217	Necroptosis	174	-0.35298	-1.49178	0	0.0431902	ENSMUSG00000094881(H2al2c);ENSMUSG00000095573(H2al2b);ENSMUSG00000022967(Ifnar1);ENSMUSG00000022965(Ifngr2);ENSMUSG00000022789(Dnm1l);ENSMUSG00000021270(Hsp90aa1);ENSMUSG00000094248(H2ac23);ENSMUSG00000094777(H2ac24);ENSMUSG00000024617(Camk2a);ENSMUSG00000069302(H2ac12);ENSMUSG00000069301(H2ac11);ENSMUSG00000031639(Tlr3);ENSMUSG00000061615(H2ac4);ENSMUSG00000031242(Chmp1b2);ENSMUSG00000060081(H2a…
KO05162	Measles	143	-0.363603	-1.47243	0	0.0475375	ENSMUSG00000022812(Gsk3b);ENSMUSG00000022967(Ifnar1);ENSMUSG00000021025(Nfkbia);ENSMUSG00000021250(Fos);ENSMUSG00000024927(Rela);ENSMUSG00000019699(Akt3);ENSMUSG00000045322(Tlr9);ENSMUSG00000040274(Cdk6);ENSMUSG00000022637(Cblb);ENSMUSG00000031668(Eif2ak3);ENSMUSG00000041417(Pik3r1);ENSMUSG00000027995(Tlr2);ENSMUSG00000029613(Eif2ak1);ENSMUSG00000024778(Fas);ENSMUSG00000046709(Mapk10);ENSMUSG0000…
KO04962	Vasopressin-regulated water reabsorption	44	-0.434931	-1.47283	0.0245902	0.0477899	ENSMUSG00000024603(Dctn4);ENSMUSG00000018707(Dync1h1);ENSMUSG00000064063(BC048507);ENSMUSG00000017831(Rab5a);ENSMUSG00000031390(Avpr2);ENSMUSG00000025410(Dctn2);ENSMUSG00000005580(Adcy9);ENSMUSG00000019173(Rab5c);ENSMUSG00000022994(Adcy6);ENSMUSG00000053007(Creb5);ENSMUSG00000023013(Aqp2);ENSMUSG00000024411(Aqp4);ENSMUSG00000030805(Stx4a);ENSMUSG00000000711(Rab5b);ENSMUSG00000027012(Dync1i2);ENSM…
KO04136	Autophagy - other	32	-0.475776	-1.46791	0.0536913	0.0487731	ENSMUSG00000033628(Pik3c3);ENSMUSG00000022663(Atg3);ENSMUSG00000028991(Mtor);ENSMUSG00000024142(Mlst8);ENSMUSG00000024773(Atg2a);ENSMUSG00000032905(Atg12);ENSMUSG00000031950(Gabarapl2);ENSMUSG00000038160(Atg5);ENSMUSG00000021619(Atg10);ENSMUSG00000041341(Atg2b);ENSMUSG00000004798(Ulk2);ENSMUSG00000030161(Gabarapl1);ENSMUSG00000035086(Becn1);ENSMUSG00000031221(Igbp1);ENSMUSG00000002820(Atg4d);ENSM…
KO00062	Fatty acid elongation	29	-0.482996	-1.46471	0.0348432	0.0492112	ENSMUSG00000031708(Tecr);ENSMUSG00000032349(Elovl5);ENSMUSG00000015474(Ppt2);ENSMUSG00000032262(Elovl4);ENSMUSG00000028910(Mecr);ENSMUSG00000021696(Elovl7);ENSMUSG00000041220(Elovl6);ENSMUSG00000027984(Hadh);ENSMUSG00000036880(Acaa2);ENSMUSG00000028937(Acot7);ENSMUSG00000038754(Elovl3);ENSMUSG00000035376(Hacd2);ENSMUSG00000021364(Elovl2);ENSMUSG00000006390(Elovl1);ENSMUSG00000021226(Acot2);ENSMUS…
