## Supplementary material for "CD131 Contributes to Ulcerative Colitis Pathogenesis by Promoting Macrophage Infiltration": Table S2

### Sheet: Table S2
Table S2. List of intersected DEGs.
Gene_symbol	log2(fc)	p value	FDR
Orm2	11.0512	3.21611e-05	0.0006279
Il19	10.5008	0.000113374	0.00174365
Gm2663	9.93369	0.000299863	0.00380703
Fcrlb	8.68299	0.00586376	0.0396135
Ptgdr	7.46489	0.00580909	0.0393266
Wfdc12	5.58672	8.03615e-07	2.74415e-05
Cyp2e1	5.12082	3.02293e-06	8.6352e-05
Il20ra	4.82181	0.00243365	0.0203375
Il22	4.50994	0.00770028	0.049003
Cfd	4.45277	0.00187886	0.0165499
Mrap	4.44184	0.00392985	0.0294202
Gml2	4.29097	0.00032998	0.00411321
Scgb3a1	4.03013	0.00392739	0.0294141
Inhba	3.40674	1.09231e-14	2.74231e-12
Plin1	3.35228	0.00381659	0.02879
Gzmc	3.27957	0.00555037	0.0379046
Gzma	3.26961	0.00275466	0.0223699
Il1a	3.21909	1.51451e-05	0.000337032
Hbb-bt	3.14682	0.000877206	0.00902783
Ighv10-3	3.03108	0.000486751	0.00558682
Ighv2-9-1	2.99257	9.3672e-05	0.00150695
Smim45	2.90881	0.00348422	0.0266894
Hba-a1	2.88758	0.000710924	0.0075927
Hba-a2	2.87181	0.00148244	0.013727
Hbb-bs	2.80528	0.00124465	0.0120184
Epgn	2.78473	0.000633398	0.00693455
Fam162b	2.78468	0.00248853	0.0206701
Gm43302	2.75199	0.00515601	0.0358422
Depp1	2.74139	1.2555e-11	1.74838e-09
Itgad	2.72919	0.000893264	0.00916662
Scnn1g	2.69657	0.00390676	0.0292966
Xcl1	2.66106	0.000634127	0.00693455
Msc	2.62593	2.92519e-06	8.40993e-05
Ccl4	2.61104	4.39955e-05	0.000811821
Fabp4	2.57116	1.46586e-10	1.528e-08
Sowaha	2.4975	5.66244e-05	0.000996377
Ms4a18	2.44551	2.59244e-07	1.05023e-05
Zbtb16	2.39542	0.00134258	0.0127498
Rspo3	2.39219	2.03694e-09	1.51918e-07
St6galnac5	2.37774	0.000108341	0.0016955
Adamtsl2	2.37312	1.31241e-09	1.04905e-07
Cox8b	2.34431	0.00607435	0.040705
Grem1	2.3301	2.88766e-17	9.89856e-15
Phyhd1	2.32981	6.11144e-16	1.67595e-13
Phf11a	2.3196	1.05319e-05	0.000246367
Pde11a	2.30749	0.00337347	0.0259862
Rhox5	2.30564	0.00042359	0.00501361
Cst6	2.28673	0.000193009	0.00268781
Snai2	2.28065	1.63635e-05	0.000359654
Nrg1	2.27494	7.0875e-08	3.44236e-06
Alas2	2.26889	0.00355074	0.0271489
Trgc2	2.22791	0.000898161	0.00920817
Cd7	2.15027	5.24371e-06	0.000137253
Egr1	2.14318	2.40783e-08	1.34967e-06
Adgra1	2.11983	0.00161692	0.0147124
Mybpc2	2.1065	6.22589e-07	2.19321e-05
Brinp1	2.09788	0.00396789	0.0296303
A630023A22Rik	2.08636	0.00571869	0.0388771
Chodl	2.08635	3.03053e-09	2.14362e-07
Arsj	2.02782	0.00638003	0.0423711
Shisa6	2.01981	0.00495673	0.0347986
Frem1	2.00196	0.00640502	0.0425054
Galnt9	1.96185	0.000225262	0.00306277
Ly6h	1.96035	0.000222566	0.00302842
Kcnip1	1.92718	1.03706e-05	0.000242912
Gdpd2	1.90795	0.000161016	0.00232022
Ankrd37	1.90498	8.11918e-06	0.000198253
Adcy2	1.89897	3.59076e-05	0.00068823
Myl7	1.89827	0.00126988	0.0121956
Ccm2l	1.89287	0.00279222	0.0225823
Hecw2	1.88288	0.00026189	0.00344516
Sh2d5	1.88273	0.00786195	0.0496291
Itga2b	1.85358	0.00221367	0.0187988
Dnah1	1.848	0.00672993	0.0442008
Art2b	1.82024	0.00466891	0.033386
Prr16	1.81583	4.83676e-05	0.00087283
Mest	1.80116	1.33472e-12	2.08696e-10
Ikzf4	1.79388	0.00480478	0.0339727
Scn5a	1.77367	1.62299e-05	0.000357526
Asic4	1.76253	0.000508241	0.00579265
Ighv2-2	1.75694	0.000914212	0.0093279
Igfbp3	1.74205	2.76576e-21	1.64332e-18
Lrrc4	1.73411	0.00440532	0.0319757
Gcnt4	1.73203	0.000307796	0.00388149
Ccl5	1.73052	0.000625291	0.00687588
Actl6b	1.72866	0.00276495	0.0224329
Gria1	1.71704	0.000101246	0.00160719
Isl2	1.70435	0.000383366	0.00462442
Kcnj15	1.7039	2.84099e-05	0.000567721
Klrd1	1.69474	0.00294005	0.0235112
Kcns3	1.68486	6.65767e-08	3.26025e-06
Me3	1.66908	0.00048192	0.00554208
Six2	1.66556	0.00469418	0.0334935
Itgae	1.65881	6.28893e-06	0.000161295
Bdh2	1.65089	0.00168894	0.0152355
Pcdhb10	1.64841	0.00646258	0.0427918
Thrsp	1.6408	0.0022708	0.0191925
Fgf12	1.64005	0.00242333	0.0202702
Nkg7	1.64004	0.00023767	0.00319975
Gbp8	1.63608	0.00110826	0.0109566
Kcnh1	1.63426	0.000289296	0.00370453
Cd160	1.62763	0.00202716	0.0175409
Apba2	1.62328	0.00385848	0.0290322
Cntnap2	1.6212	3.60774e-05	0.000690741
Mmd2	1.61325	0.000121341	0.00183609
Ksr2	1.60736	0.000766469	0.00807465
Cd8a	1.59466	3.16171e-05	0.000620677
Bmp3	1.59405	8.32898e-07	2.82789e-05
Stmn4	1.59305	8.57526e-05	0.0013972
Syt2	1.58402	2.45273e-05	0.000501375
Col20a1	1.5826	2.87495e-05	0.000573864
Artn	1.57118	0.00168749	0.0152302
Hrct1	1.57047	0.00204852	0.0176742
Slc18a3	1.55995	9.46069e-08	4.47313e-06
Ptger2	1.55014	8.1257e-05	0.00134112
Cybrd1	1.54813	0.00419097	0.0308822
Snca	1.54806	8.67017e-05	0.00141138
Ppp2r2b	1.53904	7.95899e-05	0.00132073
Col13a1	1.52792	0.00214238	0.0183155
Igf1	1.52523	1.25805e-06	4.01158e-05
Abcc9	1.52465	2.56707e-14	5.9426e-12
Fxyd7	1.52075	0.00045453	0.0052885
Clstn2	1.52006	0.000471369	0.00544886
Casp12	1.5161	1.28418e-14	3.13568e-12
Lsamp	1.51425	7.96884e-05	0.00132073
Ptgs2	1.51337	0.00315656	0.0247105
Plagl1	1.48842	0.00367458	0.0278833
Ushbp1	1.48793	0.000183423	0.00256634
Bcan	1.48695	0.00760621	0.048665
Trdc	1.48503	0.00355335	0.0271489
Cadm2	1.48266	0.00231246	0.0194708
Shc2	1.47894	7.00196e-06	0.000176037
Pi15	1.47886	0.00700168	0.0456492
Soga3	1.47197	0.0064528	0.0427429
Rbfox3	1.46976	0.000560862	0.00627975
Gpm6b	1.46753	7.46952e-14	1.54819e-11
Spp1	1.46023	0.00274937	0.0223473
Slc10a4	1.45909	2.16468e-08	1.23671e-06
Plscr2	1.45858	0.00221224	0.0187956
Colec12	1.44952	4.29174e-13	7.21701e-11
Kcnj3	1.44708	0.00426866	0.031248
Dpep2	1.44339	0.00463074	0.0332031
Cntfr	1.44293	4.03742e-05	0.000759146
Pakap	1.44024	0.00467103	0.033386
Slc5a9	1.41689	6.02215e-08	2.9818e-06
Cers1	1.4168	0.00473449	0.0336761
Slc8a3	1.41517	0.00148474	0.0137341
Slc45a1	1.40992	0.00115327	0.011324
Ltk	1.40552	9.60581e-05	0.00153702
Lum	1.40226	3.97398e-07	1.50715e-05
Tff3	1.4022	0.000294895	0.0037627
Fgf2	1.40201	1.89293e-06	5.74812e-05
Cd200	1.39687	1.58236e-10	1.62101e-08
Gria4	1.38209	0.00103221	0.0103192
Ggt7	1.37952	0.000317632	0.00398437
Shank3	1.3786	4.76202e-06	0.000126314
Rerg	1.37774	6.39224e-09	4.17369e-07
Ndst4	1.37598	0.00072899	0.00775776
Slc44a5	1.37494	0.00323531	0.0251832
Ctsw	1.37295	0.00304163	0.0240858
Fam78a	1.36244	0.000334219	0.00415732
Grik2	1.36237	0.00305299	0.0241223
Hand2	1.36115	4.1407e-19	1.99481e-16
Tmie	1.35845	0.00445463	0.0322518
Syn3	1.35617	0.00167249	0.0151184
Batf2	1.35137	2.82435e-05	0.000565028
Gp1bb	1.34667	0.000266863	0.0034951
Nrgn	1.33896	0.000453607	0.00528122
Lrrn3	1.33757	0.00474738	0.0337045
Bmper	1.33448	0.00537836	0.0370419
Omg	1.33011	0.00251093	0.0208077
Mdk	1.32314	0.00163252	0.0148166
Pcdh9	1.31967	0.002415	0.02021
Ms4a4d	1.31738	0.000150426	0.00218885
Lhfpl5	1.31707	0.00470019	0.0335123
Jazf1	1.31282	0.00729893	0.0471877
Col23a1	1.31184	3.45445e-05	0.000664772
Lpl	1.31069	0.00483212	0.034139
Sez6	1.30106	1.93731e-05	0.000411591
Col25a1	1.3	0.000342945	0.00423045
Tmem63c	1.29807	0.00277894	0.0225157
Lamc1	1.29661	0.000292977	0.0037436
Kcnj12	1.29433	0.00301788	0.0239844
Prph	1.2942	4.49962e-07	1.66057e-05
Gng2	1.29188	8.78862e-05	0.00142545
Tmem59l	1.2913	6.91105e-07	2.39203e-05
Kcnq2	1.287	2.54093e-05	0.000515855
Rit2	1.28451	2.5886e-06	7.55e-05
Xpnpep2	1.28305	0.00348617	0.0266929
Arxes2	1.28174	0.000417203	0.00495289
Gpr4	1.28015	0.00489033	0.034441
Kcnq4	1.27801	0.000324171	0.00405498
Sprn	1.27438	0.000749572	0.00792475
F3	1.27198	3.4482e-05	0.000664477
Cpeb1	1.26134	0.000253432	0.00335868
Stc2	1.25795	1.69449e-08	1.00014e-06
Glrb	1.25443	0.0021401	0.0183136
Ntng1	1.25376	0.00536906	0.0370083
Dnm3	1.25225	0.0013939	0.0131184
Tceal3	1.25068	0.000403949	0.00482934
Phf24	1.24866	0.000381352	0.00461167
Slc51b	1.2478	0.00251868	0.0208622
Scn9a	1.24749	0.00503925	0.035253
Nlgn2	1.24417	4.05664e-07	1.53523e-05
Mt1	1.23736	6.43917e-06	0.000164203
Asap3	1.23587	0.000111549	0.00173052
Mab21l4	1.23296	5.57368e-06	0.000145038
Ttyh1	1.23108	1.27276e-05	0.000288272
Magi2	1.22545	0.00558923	0.0381132
Epha7	1.22456	0.00473088	0.0336638
Tef	1.22435	2.35334e-05	0.000483832
Fbxo2	1.22164	0.00139944	0.0131636
Gucy1b1	1.22006	8.40254e-10	7.06717e-08
Mab21l2	1.21983	1.15968e-07	5.27329e-06
Slc22a17	1.21916	4.63186e-06	0.000123597
Necab2	1.21729	0.00144694	0.0134894
Nckap5l	1.21376	0.00178178	0.015898
Cnih2	1.2098	0.00264716	0.0216749
Rhbdl3	1.20974	0.00239579	0.020087
Col5a3	1.20561	0.00105386	0.0104944
Hmcn2	1.20489	3.28347e-05	0.000639649
Rep15	1.20169	0.00154128	0.0141554
Khdrbs2	1.20071	0.00215012	0.0183641
Gli3	1.20025	1.06946e-05	0.000249518
Hoxb2	1.20004	0.000203125	0.00280891
Nell1	1.19766	8.54617e-05	0.00139374
Agpat2	1.19532	3.10618e-05	0.000611797
Sst	1.19489	4.81728e-06	0.000127212
Pcdhb22	1.19369	0.00630967	0.0419821
Pak3	1.19287	0.000747429	0.00790678
Cnrip1	1.18932	0.000120073	0.00181999
Efs	1.18889	0.00130684	0.0124836
Sphkap	1.18354	0.000640732	0.00699234
Rtl8a	1.18071	2.54639e-08	1.414e-06
Amph	1.17653	8.54536e-07	2.89584e-05
Stx1b	1.17449	0.00011452	0.00175536
Bean1	1.17405	2.99208e-05	0.000593797
Krba1	1.17303	3.50495e-07	1.35522e-05
Cacna2d1	1.1693	1.54325e-07	6.82593e-06
Gprasp2	1.16127	6.50633e-05	0.0011227
Nkx2-3	1.15721	5.37747e-07	1.94429e-05
Efna5	1.15702	4.51311e-05	0.000825121
Pid1	1.15413	2.8744e-07	1.14622e-05
Jph3	1.15057	0.00198371	0.0172533
Lhfpl4	1.14719	0.00132138	0.0125887
Scn3b	1.14042	0.0074465	0.0478838
Tmeff2	1.12713	0.00607798	0.040714
Cysltr1	1.12396	0.00275131	0.0223528
Plp1	1.12316	1.39254e-05	0.00031262
Gbp7	1.12248	0.000247694	0.00330474
Nol3	1.12057	5.03844e-07	1.83286e-05
Igha	1.12003	0.0016074	0.0146332
Dusp1	1.11755	0.00219539	0.0186881
Ace2	1.11693	0.00607174	0.0407028
Fkbp5	1.11625	5.62806e-06	0.000146239
Gdap1l1	1.11517	0.00726369	0.0469965
Syde1	1.11086	1.23917e-05	0.000281379
Ift57	1.10924	0.0008121	0.00846036
Fgf7	1.10754	0.00364007	0.0276692
Uchl1	1.10593	3.13966e-07	1.23542e-05
Tmem150a	1.10488	0.00120662	0.0117402
Notch4	1.10323	5.12056e-05	0.000913653
Zcchc12	1.1032	3.49433e-08	1.84279e-06
Ildr2	1.10131	0.00751266	0.048257
Gdnf	1.09818	0.000323527	0.00405252
Sncg	1.09794	4.80998e-09	3.22323e-07
Slc6a15	1.09692	0.00774571	0.0491693
Cend1	1.09315	0.000237136	0.00319739
Creg2	1.09138	0.00703375	0.0458081
Atp2b2	1.09125	0.00752278	0.0482721
Bmerb1	1.09044	0.00297606	0.0237303
Dact1	1.08722	8.08054e-05	0.0013349
Camk2n1	1.0869	0.000874387	0.00900804
Syt6	1.08632	0.00092197	0.00939092
Pclo	1.08498	0.00410654	0.0304742
Col9a2	1.08285	0.001085	0.0107743
Scrn1	1.0828	0.0013734	0.0129872
Mapk10	1.08229	0.000113686	0.00174694
Morn4	1.07977	0.00033679	0.00417184
Ece2	1.07842	0.00100803	0.0101115
Pirt	1.07667	3.36319e-08	1.79488e-06
Gngt2	1.07664	0.000177585	0.00250431
Cadm1	1.07368	6.70803e-10	5.94474e-08
Zfta	1.07336	3.75307e-06	0.000102822
Elavl4	1.07302	1.37723e-05	0.000309964
Tcf21	1.07096	7.76273e-06	0.000191915
Ctnna2	1.06906	0.000668004	0.00724281
Ltbp3	1.067	0.000934272	0.00950537
Svop	1.06316	0.00600373	0.0403112
Abcg4	1.06231	0.00224609	0.0190198
Nsg2	1.0606	3.35268e-06	9.42612e-05
Crtac1	1.0578	0.00134776	0.0127801
Tmod2	1.05745	1.72871e-05	0.000376017
Syt4	1.05651	0.000478472	0.00550954
Prrt1	1.05453	0.000549799	0.00617528
6330403K07Rik	1.05343	2.57028e-05	0.000520037
Syngr3	1.05327	7.06991e-07	2.44227e-05
Cdk5r2	1.05311	0.00114714	0.0112847
Add2	1.05289	7.99016e-05	0.00132242
Snx32	1.05147	0.00198425	0.0172533
Prrg3	1.04982	0.000120585	0.00182619
Stk32a	1.04804	0.00756405	0.0484709
Gsap	1.04695	0.000108757	0.00170008
Ap3b2	1.04454	0.00227724	0.0192287
Kndc1	1.04421	0.00682183	0.0446891
Eva1b	1.04385	0.000647684	0.00705683
Foxf1	1.04337	0.00144032	0.0134417
Sgip1	1.04121	0.000281272	0.00362522
Cyp2j9	1.03597	0.00245342	0.0204739
Exoc3l4	1.03498	0.00753631	0.0483392
Rgs5	1.02507	0.00289534	0.023258
Cacng7	1.02227	0.000116348	0.00177996
Syt17	1.02159	0.000110668	0.00171985
Ache	1.02156	4.0337e-06	0.000109605
Pear1	1.0214	6.09228e-07	2.15466e-05
Nr4a1	1.01658	0.00393339	0.0294344
Crmp1	1.01642	0.000250024	0.0033234
Syt11	1.01393	2.89883e-07	1.15338e-05
Dnm1	1.01315	1.88566e-05	0.000403505
Epn2	1.01092	7.03058e-09	4.50792e-07
Cpt1c	1.00859	0.000182099	0.00255383
Ankrd6	1.00572	0.00151952	0.0139688
Fbln5	1.00455	0.000447515	0.00523079
Gsta4	1.0037	3.55504e-06	9.8859e-05
Ppp2r2c	1.00325	9.49887e-06	0.000226058
Edil3	1.0024	0.00459098	0.0330377
Oaf	1.00123	0.00649254	0.0429617
Grb7	-1.00219	1.23434e-07	5.55608e-06
Synpo2	-1.00684	0.000113324	0.00174365
Alms1	-1.00738	7.62957e-05	0.00128102
Shisa2	-1.0124	3.74681e-05	0.000715829
Mcm10	-1.01845	1.00209e-05	0.000235649
Dsn1	-1.01909	2.9948e-05	0.000593797
Atp2b1	-1.0226	1.12408e-05	0.000259226
Tcf7l1	-1.02404	0.00190446	0.016698
Cyp39a1	-1.02412	3.62423e-06	0.000100469
Trip13	-1.02596	0.000165158	0.00236081
Lyplal1	-1.0262	0.000461952	0.0053539
Abcg2	-1.02742	2.85529e-06	8.23551e-05
Rrm2	-1.02756	0.00230204	0.0194013
H4c9	-1.02917	0.000202399	0.00280324
Acsl3	-1.03022	8.5558e-10	7.15996e-08
Dck	-1.03306	0.00036387	0.0044459
H2bc21	-1.04152	1.6002e-06	4.96062e-05
Rab11fip4	-1.04197	2.75671e-08	1.49812e-06
Ncapd3	-1.04503	8.03096e-06	0.000196637
Mcm6	-1.04753	7.63219e-05	0.00128102
Id1	-1.05237	7.65062e-05	0.0012829
Phgdh	-1.05706	0.000438397	0.00516485
Syce2	-1.05747	0.000278767	0.00359814
Spata24	-1.05967	0.00771434	0.0490575
Nemp1	-1.0618	5.02514e-05	0.000899328
Kif24	-1.06203	0.000697408	0.00747972
Slc23a4	-1.0678	0.00474793	0.0337045
Fancg	-1.06838	8.38182e-10	7.06717e-08
Ddc	-1.07155	0.00025603	0.00338556
Optc	-1.07626	0.0004446	0.00521038
Cdc45	-1.08137	0.000449691	0.00524591
Spc25	-1.08254	2.36149e-06	6.99228e-05
Zranb3	-1.08313	4.14373e-05	0.000775047
Gcat	-1.08538	0.00223437	0.0189385
Hexb	-1.0858	0.00248769	0.0206701
Ncapg2	-1.09321	0.000795931	0.00830736
Exo1	-1.09993	0.000124139	0.00186986
Dio1	-1.10327	0.000290168	0.00371036
Ndc1	-1.10762	1.73645e-06	5.35507e-05
Rfc4	-1.11055	0.000363903	0.0044459
Cdca8	-1.11385	4.15497e-05	0.000775522
Mier3	-1.12094	1.67704e-05	0.000367239
Nemp2	-1.12313	0.000353448	0.00434797
Slc16a10	-1.12458	0.000274552	0.0035587
Osbpl6	-1.12671	0.00180972	0.0160889
Uhrf1	-1.13417	7.71558e-05	0.00128774
Traip	-1.1358	0.000649948	0.00707717
Bach2	-1.14061	0.00333673	0.0257477
Npas2	-1.14462	6.11447e-08	3.01913e-06
Haspin	-1.14681	4.94476e-07	1.80615e-05
Asf1b	-1.14708	0.000262722	0.00345101
Ggh	-1.14803	0.000639003	0.00698358
Diaph3	-1.15157	0.000260508	0.00343204
Wee1	-1.1593	2.3434e-06	6.96186e-05
Cox7a1	-1.16026	7.24222e-10	6.26663e-08
Mms22l	-1.16039	0.000898346	0.00920817
Chek2	-1.16464	0.000274714	0.0035587
Cbr3	-1.16623	2.38355e-06	7.04591e-05
Mtfr2	-1.17269	0.00621339	0.0414963
Zfp575	-1.17331	0.00303631	0.0240543
Brca2	-1.17497	0.00171571	0.0154146
Strip2	-1.17722	0.000617168	0.00680335
Mcm5	-1.17908	0.000171596	0.00242946
Tacc3	-1.18444	3.24575e-05	0.000632991
Tedc1	-1.18639	3.44225e-05	0.000664418
Rnf43	-1.19033	3.28524e-09	2.29645e-07
Rrm1	-1.19888	4.80165e-05	0.000868046
Pcsk9	-1.20091	1.00001e-06	3.30097e-05
Stmn1	-1.20263	1.23644e-05	0.000281118
Clic6	-1.20662	0.00172997	0.0154959
Hmgb2	-1.20714	2.58512e-06	7.55e-05
Incenp	-1.20959	1.83569e-06	5.61561e-05
Lig1	-1.21241	2.25549e-05	0.000468035
Phlpp2	-1.21945	1.48671e-09	1.16231e-07
Wdhd1	-1.22082	1.14654e-05	0.000263705
Gas2l3	-1.22197	0.000145723	0.00213261
Slfn9	-1.22256	1.58995e-07	7.01507e-06
Knstrn	-1.2231	1.58004e-08	9.36654e-07
Ccnf	-1.22621	5.95172e-06	0.000153753
Zfp775	-1.23105	0.000702171	0.00751724
Cdc25b	-1.23334	8.62402e-08	4.11024e-06
Pde7a	-1.23343	0.000441091	0.00518973
Fam83b	-1.23464	0.00101842	0.0101928
Stk26	-1.23684	0.00417903	0.0308324
Phf19	-1.24678	0.00067923	0.00733329
Cenpa	-1.25243	5.32397e-10	4.89174e-08
Hirip3	-1.25557	5.07682e-05	0.000907666
Iyd	-1.2562	4.75382e-06	0.000126284
Usp53	-1.25942	1.37189e-10	1.47312e-08
Bub1b	-1.26115	3.29383e-06	9.27528e-05
Depdc1b	-1.26403	0.00122193	0.0118334
Chtf18	-1.27417	0.000109639	0.00171131
Clic5	-1.27806	4.67826e-08	2.4171e-06
Slc16a13	-1.27867	1.10143e-05	0.000255687
Pkp1	-1.28021	3.52829e-06	9.84223e-05
Spc24	-1.28517	3.29033e-08	1.76657e-06
Fignl1	-1.28842	0.000966279	0.00974204
Lrr1	-1.28892	0.00573784	0.0389479
Cenpl	-1.2953	2.73155e-06	7.89138e-05
Cenpu	-1.29543	0.00363786	0.0276685
Ceacam2	-1.29593	8.56479e-06	0.000207994
Ttr	-1.30752	0.00529081	0.0365963
Tcf19	-1.31304	3.4739e-05	0.000666547
Nrm	-1.31926	7.15191e-05	0.00121412
Gtse1	-1.32343	1.69803e-05	0.000370924
Pou2af2	-1.32602	0.00755198	0.0484223
E2f8	-1.32611	2.62021e-05	0.00052834
Ctse	-1.32941	2.93287e-06	8.41843e-05
Acpp	-1.33028	0.000515722	0.00585749
Kyat1	-1.33203	9.62102e-08	4.50117e-06
Wdr31	-1.33781	0.00466619	0.033386
H2-Q1	-1.33968	0.000570306	0.00636949
Plk1	-1.34072	2.28882e-07	9.53228e-06
Cdca3	-1.34127	2.86587e-07	1.14538e-05
Rad51	-1.34514	1.92631e-05	0.000410723
BC055324	-1.34891	0.000369259	0.00449901
Rasgef1b	-1.35103	3.13355e-11	4.01838e-09
Kif22	-1.3525	3.92726e-05	0.000743136
Ube2c	-1.35802	1.05585e-06	3.45332e-05
St3gal6	-1.36016	4.44011e-05	0.000816769
Aurka	-1.36084	1.90339e-06	5.75817e-05
Chaf1b	-1.36309	3.41182e-05	0.000660573
Rad54l	-1.36316	0.0011805	0.0115049
Cdc20	-1.36588	2.36189e-08	1.3281e-06
Mcm8	-1.37326	2.77066e-05	0.000556159
Phospho1	-1.37579	0.000645806	0.00704067
Chaf1a	-1.37982	2.28943e-05	0.000473974
Cpm	-1.38217	1.12562e-05	0.000259226
Cdk1	-1.39409	3.35909e-08	1.79488e-06
Racgap1	-1.40567	2.5545e-07	1.03722e-05
Scd2	-1.40685	2.62578e-08	1.44513e-06
Ercc6l	-1.40968	6.11704e-05	0.00106585
Pola1	-1.41233	4.43099e-06	0.00011967
Crip1	-1.41952	5.65067e-19	2.58265e-16
Tk1	-1.42706	7.83332e-06	0.000192625
Gsta3	-1.42798	0.000119427	0.00181328
Ccnb1	-1.43773	1.81562e-07	7.87431e-06
Ano1	-1.44535	1.99221e-11	2.65008e-09
Ncapd2	-1.46826	1.08426e-07	4.96837e-06
E2f7	-1.46836	6.45448e-05	0.001117
Polq	-1.47315	2.79957e-05	0.000560701
Ephb3	-1.48909	1.04806e-13	2.05292e-11
Cyp2d9	-1.4892	0.00318872	0.0249075
Cdca5	-1.4917	4.56886e-06	0.000122282
Ect2	-1.49598	4.00262e-10	3.71598e-08
Brca1	-1.49822	3.25695e-07	1.27594e-05
Ugt2b35	-1.50581	8.77006e-06	0.000212168
Foxm1	-1.51847	1.62466e-05	0.000357526
Nfe2l3	-1.54015	0.00309142	0.0243287
Nek2	-1.54876	2.10404e-08	1.20982e-06
Aqp8	-1.54968	1.59702e-07	7.02884e-06
Kifc1	-1.55911	7.13781e-10	6.20642e-08
Ccna2	-1.56108	3.20225e-08	1.72447e-06
Ticrr	-1.56385	9.66656e-06	0.000229742
Ccnb2	-1.56484	1.93036e-07	8.27133e-06
Top2a	-1.57464	1.91704e-09	1.43577e-07
Iqgap3	-1.57957	3.38573e-07	1.3177e-05
Fanci	-1.58023	8.02509e-05	0.00132697
Tiam1	-1.58298	3.18151e-08	1.7185e-06
Kif4	-1.58369	3.16778e-09	2.22306e-07
Cenpm	-1.58659	4.54209e-06	0.000121873
Lrat	-1.59048	0.000475871	0.00549023
Melk	-1.59888	1.08513e-06	3.53037e-05
Fam221a	-1.59958	0.000187364	0.00261532
Hrob	-1.60269	9.72184e-05	0.00155279
Ncaph	-1.60342	2.49659e-07	1.01602e-05
Tpx2	-1.60408	1.26938e-08	7.77547e-07
Mxd3	-1.60448	2.69753e-06	7.81846e-05
Clspn	-1.60654	1.58604e-06	4.92528e-05
Lsr	-1.60966	6.27564e-11	7.45755e-09
Clec2e	-1.61275	4.34491e-05	0.000805074
Pou2af3	-1.61821	0.000263645	0.00345804
Pimreg	-1.62188	1.17556e-06	3.77557e-05
Cpa2	-1.6297	0.00765591	0.0488206
Efna3	-1.63297	0.000334797	0.00415872
Kif2c	-1.63811	9.60255e-08	4.50117e-06
Rbp2	-1.64513	1.75205e-05	0.000379468
Cep72	-1.64667	1.02956e-07	4.75559e-06
Igfals	-1.67642	0.00303216	0.0240392
Aspm	-1.69266	4.54024e-16	1.30532e-13
Kif18b	-1.70656	1.00462e-06	3.31003e-05
Efcab11	-1.71239	0.000542183	0.00610898
Oip5	-1.71966	2.93166e-05	0.000583876
Cdc25c	-1.72298	2.16258e-08	1.23671e-06
Trpv3	-1.73598	0.000140247	0.00206604
Kif20a	-1.74828	7.49052e-08	3.61839e-06
Fmo4	-1.75707	0.000140625	0.00206819
Tmprss7	-1.76618	0.00188479	0.0165826
Aurkb	-1.77003	1.33824e-08	8.11366e-07
Pbk	-1.80403	1.73627e-08	1.01806e-06
Fancd2	-1.83899	4.80181e-06	0.000126991
Hpn	-1.84511	0.000216649	0.00297059
Cyp2d12	-1.85315	0.00140676	0.0132158
Naaladl1	-1.87832	1.86555e-05	0.000401127
Nsl1	-1.88223	0.000137175	0.00203424
Npy1r	-1.90514	0.000249092	0.00331596
Cdo1	-1.92159	4.2817e-09	2.92419e-07
Krt17	-1.9216	4.67681e-09	3.15773e-07
Kif14	-1.92182	7.65557e-10	6.5891e-08
Avpr1b	-1.92527	0.00296482	0.0236774
Cpn1	-1.92687	3.07012e-05	0.000606034
Cfap20dc	-2.08356	0.00309456	0.0243427
Tnni1	-2.09503	1.20734e-05	0.000275908
Tppp	-2.10417	3.16695e-18	1.31281e-15
Igfbp2	-2.15055	9.37379e-18	3.481e-15
Ankrd1	-2.17778	0.00229938	0.0193881
Nxpe4	-2.21812	0.000528062	0.00598012
Nox1	-2.22894	1.69046e-07	7.3854e-06
Gal3st2c	-2.24228	0.00314769	0.0246627
Eno3	-2.24892	4.72445e-08	2.4269e-06
Ooep	-2.29331	0.00486723	0.034319
Coch	-2.29718	0.00567635	0.0386334
Pdp2	-2.30182	3.47752e-10	3.26246e-08
Cphx1	-2.32483	0.00245809	0.0204774
Rims4	-2.50171	6.48501e-05	0.00112011
Axin2	-2.5044	2.22114e-25	1.88532e-22
A930003A15Rik	-2.51259	0.000402661	0.00482934
Itih2	-2.51914	0.0016578	0.0150231
Gypa	-2.65963	0.00126349	0.0121608
Akr1b7	-2.7131	3.54278e-14	7.89376e-12
Nuggc	-2.74055	0.00316708	0.0247602
Fbxo48	-2.74631	0.00675524	0.044318
Gjb5	-2.80556	4.21481e-07	1.58656e-05
Lgr5	-2.9469	2.10142e-09	1.56075e-07
Dll3	-3.08829	0.00783159	0.0495221
Trpm6	-3.2937	2.11519e-25	1.88516e-22
Slc34a2	-3.29898	7.07851e-14	1.48441e-11
Ascl2	-3.30597	2.20857e-10	2.15125e-08
Cyp2f2	-3.36243	0.00337911	0.0260184
Ly6g6c	-3.43496	2.85046e-08	1.54436e-06
Klb	-3.60489	1.21807e-06	3.90506e-05
Tgm3	-3.80735	2.20978e-05	0.000460156
Trpv6	-3.93754	7.89903e-07	2.71291e-05
Cma1	-4.0311	0.0016665	0.0150789
Fut9	-4.33912	1.05855e-07	4.87561e-06
Serpina9	-4.5494	0.00161985	0.0147316
Tex19.1	-4.69735	0.00582365	0.0393803
Vtcn1	-5.20163	0.000181834	0.00255211
2310034C09Rik	-5.7511	0.000272695	0.00354936
Spta1	-5.82116	0.00477412	0.0338428
Cps1	-6.3475	6.04714e-07	2.1515e-05
Mup20	-6.43988	0.000404229	0.00482934
Tmprss13	-7.27578	6.765e-06	0.00017056
2310079G19Rik	-8.15208	0.00573761	0.0389479
Gm49527	-8.4567	0.0041564	0.0307291
Gm49359	-9.09099	0.00689193	0.0450325
