## Supplementary material for "CD131 Contributes to Ulcerative Colitis Pathogenesis by Promoting Macrophage Infiltration": Table S3

### Sheet: Table S3
Table S3. GO enrichment analysis of the intersected, up-regulated DEGs.
Term	Count	%	Fold Enrichment	PValue	FDR	Genes
GO:0098978~glutamatergic synapse	38	11.6923	3.88813	3.56047e-12	1.13579e-09	GRIA1, CNTNAP2, GUCY1B1, CLSTN2, LRRC4, ELAVL4, GRIK2, NRGN, ADD2, CACNG7, PCLO, ADGRA1, PAK3, GRIA4, DACT1, PRRT1, NTNG1, SYT4, EPHA7, CADM1, CACNA2D1, FBXO2, MAGI2, ATP2B2, NRG1, IGF1, SYN3, CPT1C, DNM1, SHISA6, SYT6, DNM3, MAPK10, BCAN, CPEB1, AMPH, CNIH2, SHANK3
GO:0045202~synapse	47	14.4615	3.12892	1.13886e-11	1.81648e-09	GRIA1, ACHE, CNTNAP2, NLGN2, COL13A1, CLSTN2, TTYH1, LRRC4, SEZ6, LAMC1, GRIK2, NRGN, PCLO, CAMK2N1, SH2D5, SNCA, GRIA4, DACT1, KCNH1, PRRT1, SYT4, SYT2, SVOP, CADM1, CADM2, MAGI2, TMOD2, LHFPL4, ATP2B2, NRG1, SYN3, SYNGR3, CPT1C, DNM1, SHISA6, SYT6, DNM3, SLC8A3, BCAN, CPEB1, GLRB, SYT11, AMPH, CNIH2, LY6H, FGF12, SHANK3
GO:0030424~axon	30	9.23077	3.94405	7.54232e-10	8.02001e-08	NECAB2, ACHE, CNTNAP2, TTYH1, ELAVL4, GRIK2, NRGN, UCHL1, PCLO, SCN9A, HMCN2, SNCG, CTNNA2, SCN5A, SNCA, SLC18A3, PRPH, KCNH1, SYT4, SYT2, CADM1, CADM2, NRG1, CPT1C, DNM3, SLC8A3, BCAN, STX1B, SYT11, CD200
GO:0045211~postsynaptic membrane	21	6.46154	4.87873	1.40685e-08	9.72192e-07	PRRT1, GRIA1, ACHE, EPHA7, NLGN2, CADM1, COL13A1, CLSTN2, CACNA2D1, LRRC4, LHFPL4, ATP2B2, GRIK2, NRGN, SHISA6, SLC8A3, GLRB, CNIH2, SHANK3, GRIA4, KCNH1
GO:0030425~dendrite	31	9.53846	3.35937	1.52381e-08	9.72192e-07	GRIA1, NECAB2, ACHE, CNTNAP2, CLSTN2, ELAVL4, CRMP1, KNDC1, ADCY2, GRIK2, NRGN, BRINP1, PCLO, CAMK2N1, GRIA4, KCNH1, SYT4, EPHA7, CADM1, KCNIP1, KCNJ12, MAGI2, LHFPL4, ATP2B2, CPT1C, SLC8A3, BCAN, GLRB, NSG2, SYT11, CNIH2
GO:0050808~synapse organization	12	3.69231	10.204	2.3739e-08	2.4424e-05	PRRT1, SLC8A3, PCLO, NLGN2, LRRC4, HMCN2, SNCG, ATP2B2, LAMC1, SHANK3, SNCA, DACT1
GO:0006811~ion transport	30	9.23077	3.37322	2.42302e-08	2.4424e-05	GRIA1, TMEM63C, TTYH1, GRIK2, ADD2, CACNG7, ASIC4, SLC22A17, SCN9A, SCN5A, SCN3B, KCNJ3, GRIA4, KCNH1, SLC10A4, KCNIP1, KCNJ12, CACNA2D1, SLC6A15, KCNJ15, LHFPL5, ATP2B2, SLC8A3, SCNN1G, SLC5A9, GLRB, KCNS3, KCNQ2, KCNQ4, FXYD7
GO:0014069~postsynaptic density	23	7.07692	4.1607	4.31375e-08	2.17641e-06	GRIA1, CADM1, CLSTN2, MAGI2, GRIK2, SYN3, NRGN, SHISA6, ADD2, SLC8A3, MAPK10, DNM3, CPEB1, PCLO, ADGRA1, SYT11, CAMK2N1, CTNNA2, PAK3, CNIH2, SH2D5, SHANK3, GRIA4
GO:0043025~neuronal cell body	31	9.53846	3.19115	4.77581e-08	2.17641e-06	GRIA1, ACHE, CNTNAP2, SEZ6, ELAVL4, CRMP1, KNDC1, GRIK2, NRGN, CACNG7, UCHL1, BRINP1, PCLO, CAMK2N1, HMCN2, SNCG, SNCA, GRIA4, PRPH, KCNH1, SYT4, EPHA7, KCNIP1, RBFOX3, KCNJ12, ATP2B2, IGF1, SLC8A3, CPEB1, SST, CD200
GO:0016020~membrane	161	49.5385	1.38778	1.84781e-07	7.36816e-06	CNTFR, CLSTN2, ITGA2B, RGS5, CYSLTR1, ADGRA1, FAM162B, EVA1B, NDST4, SCN9A, STK32A, PTGDR, KCNH1, EPHA7, GBP7, CACNA2D1, SLC6A15, FBXO2, MAGI2, COL23A1, OMG, MMD2, SLC51B, CPT1C, SHISA6, SCNN1G, ACE2, STX1B, SLC5A9, CD8A, KCNQ2, DPEP2, KCNQ4, AMPH, CYP2E1, LY6H, ABCG4, FREM1, CHODL, NECAB2, GRIA1, BEAN1, COL13A1, SLC45A1, TMEM63C, TTYH1, NOTCH4, TMEM59L, IL20RA, LPL, ILDR2, CEND1, EFNA5, ASIC4, S…
GO:0098839~postsynaptic density membrane	13	4	7.28834	2.3023e-07	8.16039e-06	PRRT1, GRIA1, EPHA7, CLSTN2, LRRC4, ATP2B2, NRG1, GRIK2, SHISA6, CACNG7, CNIH2, GRIA4, KCNH1
GO:0005886~plasma membrane	130	40	1.44619	1.05718e-06	3.37239e-05	CNTFR, CLSTN2, ITGA2B, CYSLTR1, ADGRA1, MS4A18, SCN9A, HMCN2, STK32A, PTGDR, KCNH1, EPHA7, CACNA2D1, SLC6A15, MAGI2, COL23A1, OMG, SLC51B, SHISA6, SCNN1G, ACE2, STX1B, SLC5A9, CD8A, KCNQ2, KCNQ4, AMPH, LY6H, ABCG4, NECAB2, GRIA1, SHC2, COL13A1, TMEM63C, TTYH1, NOTCH4, LPL, EFNA5, SCN3B, GPM6B, PRPH, GRIA4, SLC10A4, PRRT1, NTNG1, SYT4, GGT7, SYT2, LRRN3, CADM1, CD160, CADM2, ZBTB16, ART2B, NKG7, C…
GO:0099061~integral component of postsynaptic density membrane	10	3.07692	9.16724	1.36178e-06	3.94915e-05	GRIA1, CACNG7, EPHA7, CLSTN2, LRRC4, ATP2B2, NRG1, CNIH2, GRIA4, SHISA6
GO:0034765~regulation of ion transmembrane transport	13	4	6.1413	1.45423e-06	0.00097724	KCNIP1, KCNJ12, CACNA2D1, KCNJ15, CACNG7, KCNS3, SCN9A, KCNQ2, KCNQ4, SCN5A, SCN3B, KCNJ3, KCNH1
GO:0005244~voltage-gated ion channel activity	13	4	6.06204	1.63084e-06	0.000854559	KCNIP1, KCNJ12, CACNA2D1, KCNJ15, CACNG7, KCNS3, SCN9A, KCNQ2, KCNQ4, SCN5A, SCN3B, KCNJ3, KCNH1
GO:0014059~regulation of dopamine secretion	7	2.15385	16.4202	3.36445e-06	0.00169358	SYT4, SYT2, SYT11, SNCG, SNCA, SYT17, SYT6
GO:0007416~synapse assembly	9	2.76923	9.56625	4.20034e-06	0.00169358	DNM3, GRIA1, ACHE, PCLO, NLGN2, CADM1, NRG1, SHANK3, ADD2
GO:0048787~presynaptic active zone membrane	9	2.76923	9.3929	4.84776e-06	0.00012887	NTNG1, GRIA1, STX1B, CNTNAP2, SYT11, CACNA2D1, ATP2B2, NRG1, GRIA4
GO:0007155~cell adhesion	26	8	2.85734	5.16174e-06	0.00173434	ACHE, CNTNAP2, NLGN2, COL13A1, CLSTN2, TTYH1, ITGA2B, LAMC1, ITGAE, PCDHB22, FBLN5, EFS, SPP1, CTNNA2, EDIL3, MYBPC2, PCDH9, CADM1, GP1BB, CADM2, OMG, LSAMP, PCDHB10, BCAN, ITGAD, FREM1
GO:0031594~neuromuscular junction	11	3.38462	6.60366	6.63748e-06	0.000157268	SLC8A3, GRIA1, STX1B, ACHE, EPHA7, SYT2, PCLO, NRG1, LAMC1, SYNGR3, SLC18A3
GO:0005576~extracellular region	53	16.3077	1.9094	6.90204e-06	0.000157268	ACHE, IL22, LAMC1, FGF2, ORM2, FGF7, BMPER, CRTAC1, MDK, ADAMTSL2, HMCN2, RSPO3, EDIL3, COL25A1, IGFBP3, COL23A1, IL19, GREM1, BCAN, IL1A, ACE2, TFF3, XCL1, FREM1, CFD, WFDC12, DNAH1, SEZ6, LPL, LTBP3, FBLN5, PRRG3, CCL5, ARSJ, STC2, CCL4, CREG2, SPP1, SNCA, CD160, LUM, GZMA, IGF1, INHBA, NELL1, BMP3, GDNF, ARTN, SST, PI15, COL20A1, SCGB3A1, COL9A2
GO:0098552~side of membrane	12	3.69231	5.65313	9.55375e-06	0.000203176	NTNG1, CNTFR, ACHE, CD160, XPNPEP2, DPEP2, OMG, LSAMP, ART2B, EFNA5, LY6H, SPRN
GO:0005509~calcium ion binding	29	8.92308	2.55394	1.03343e-05	0.00270757	NECAB2, CLSTN2, TTYH1, NOTCH4, LPL, LTBP3, PCDHB22, NOL3, FBLN5, PRRG3, PCLO, CRTAC1, HMCN2, RHBDL3, EDIL3, SNCA, SYT4, SYT2, PCDH9, KCNIP1, ATP2B2, PCDHB10, SYT17, SYT6, BCAN, NELL1, MYL7, PLSCR2, SYT11
GO:0007612~learning	9	2.76923	8.1632	1.39289e-05	0.00401152	SLC8A3, CNTNAP2, JPH3, SYT11, KCNQ2, ELAVL4, AMPH, PTGS2, SHANK3
GO:0000149~SNARE binding	9	2.76923	7.57604	2.37963e-05	0.00415641	SYT4, STX1B, SYT2, EXOC3L4, SYT11, GRIK2, SNCA, SYT17, SYT6
GO:0005615~extracellular space	54	16.6154	1.80366	2.68403e-05	0.000535129	ACHE, IL22, HBA-A2, CTSW, HBA-A1, FGF2, ORM2, FGF7, BMPER, HMCN2, GM2663, COL25A1, IGFBP3, COL23A1, IL19, HBB-BT, NRG1, HBB-BS, F3, GREM1, BCAN, IL1A, ACE2, IGHA, TFF3, XCL1, CFD, WFDC12, COL13A1, LPL, FBLN5, PRRG3, CCL5, STC2, CCL4, CREG2, SPP1, SNCA, LRRN3, LUM, GZMA, IGF1, INHBA, NELL1, BMP3, EPGN, GDNF, ARTN, SST, COL5A3, PI15, COL20A1, SCGB3A1, COL9A2
GO:0098982~GABA-ergic synapse	11	3.38462	5.48686	3.37729e-05	0.000633739	BCAN, CNTNAP2, PCLO, NLGN2, GLRB, SST, MAGI2, LHFPL4, ATP2B2, NRG1, EFNA5
GO:0043005~neuron projection	23	7.07692	2.68087	5.44927e-05	0.000940744	GRIA1, CNTNAP2, SYT4, ACHE, EPHA7, CADM1, MAGI2, TMOD2, ATP2B2, STMN4, PTGS2, MAPK10, CACNG7, CPEB1, RIT2, PCLO, GLRB, SYT11, SHANK3, CDK5R2, CD200, SLC18A3, PRPH
GO:0030672~synaptic vesicle membrane	11	3.38462	5.1463	5.83244e-05	0.000940744	SLC10A4, PRRT1, GRIA1, SYT2, SVOP, SYT11, SYN3, SYNGR3, SNCA, SLC18A3, SYT6
GO:0032281~AMPA glutamate receptor complex	6	1.84615	14.0354	5.89808e-05	0.000940744	GRIA1, CACNG7, CPT1C, CNIH2, GRIA4, SHISA6
GO:0098793~presynapse	15	4.61538	3.62122	7.7084e-05	0.00117094	GRIA1, CNTNAP2, SYT4, SGIP1, SYN3, DNM1, DNM3, NR4A1, STX1B, SYDE1, SCRN1, SYT11, AMPH, APBA2, SNCA
GO:0070382~exocytic vesicle	6	1.84615	13.1299	8.23818e-05	0.00117286	SYT4, SYT2, SYT11, IGF1, SYT17, SYT6
GO:0042995~cell projection	37	11.3846	2.01444	8.45634e-05	0.00117286	GRIA1, NECAB2, CNTNAP2, DNAH1, NLGN2, CLSTN2, SEZ6, ELAVL4, CRMP1, KNDC1, STMN4, GLI3, NRGN, PCLO, CAMK2N1, MDK, SCN9A, SPP1, CTNNA2, IFT57, SNCA, GRIA4, PRPH, KCNH1, KCNIP1, CADM2, MAGI2, LHFPL4, CPT1C, SLC8A3, ACE2, GLRB, MORN4, NSG2, SYT11, CNIH2, SHANK3
GO:0001540~beta-amyloid binding	8	2.46154	7.30335	0.000108341	0.0108552	GRIA1, CLSTN2, COL25A1, FBXO2, GSAP, HBA-A1, GPRASP2, APBA2
GO:0048488~synaptic vesicle endocytosis	7	2.15385	8.98465	0.000121074	0.0305106	DNM3, SYT2, NLGN2, SNCG, AMPH, DNM1, SNCA
GO:0008201~heparin binding	12	3.69231	4.27366	0.00012281	0.0108552	NELL1, FGF7, COL13A1, MDK, COL25A1, CCL5, COL5A3, COL23A1, LPL, RSPO3, FGF12, FGF2
GO:0008083~growth factor activity	11	3.38462	4.69072	0.000124296	0.0108552	BMP3, EPGN, FGF7, GDNF, ARTN, MDK, NRG1, IGF1, INHBA, FGF12, FGF2
GO:2000311~regulation of AMPA receptor activity	5	1.53846	16.1968	0.000221997	0.0497273	PRRT1, CACNG7, NLGN2, CNIH2, SHISA6
GO:0017158~regulation of calcium ion-dependent exocytosis	5	1.53846	15.4606	0.000268216	0.0540723	SYT4, SYT2, SYT11, SYT17, SYT6
GO:0005216~ion channel activity	11	3.38462	4.19406	0.000308885	0.0204082	GRIA1, SCNN1G, GLRB, KCNS3, SCN9A, KCNQ2, KCNQ4, GRIK2, SCN5A, GRIA4, KCNH1
GO:0005515~protein binding	112	34.4615	1.33374	0.000311576	0.0204082	CNTFR, ANKRD37, PID1, KNDC1, FGF2, IKZF4, SYDE1, FGF7, CYSLTR1, BMPER, SH2D5, EPHA7, GBP7, RBFOX3, CACNA2D1, FBXO2, MAGI2, SLC51B, ACE2, STX1B, ISL2, MYL7, CD8A, KCNQ2, AMPH, FKBP5, CHODL, GRIA1, KHDRBS2, BEAN1, NOTCH4, LPL, ILDR2, CEND1, EFNA5, FBLN5, STC2, PRPH, GRIA4, NTNG1, SYT2, CADM1, CD160, CADM2, ZBTB16, IGF1, SYT6, NR4A1, TMIE, CPEB1, ARTN, SNAI2, FGF12, CD200, ACHE, CNTNAP2, IL22, ZCCHC…
GO:0031225~anchored component of membrane	9	2.76923	5.21828	0.000338908	0.00438878	BCAN, CNTFR, ACHE, XPNPEP2, DPEP2, OMG, LSAMP, LY6H, SPRN
GO:0043197~dendritic spine	12	3.69231	3.80398	0.000343948	0.00438878	SLC8A3, DNM3, GRIA1, MYL7, SYT11, FBXO2, SEZ6, LRRC4, CNIH2, APBA2, SHANK3, GRIA4
GO:0008021~synaptic vesicle	11	3.38462	4.07767	0.000392236	0.00481244	GRIA1, STX1B, SVOP, CADM1, AMPH, SYN3, SYNGR3, APBA2, DNM1, SNCA, SLC18A3
GO:0007613~memory	9	2.76923	5.05983	0.000415956	0.071535	SLC8A3, SYT4, JPH3, SYT11, KCNQ2, NRG1, IGF1, PTGS2, SHANK3
GO:0001763~morphogenesis of a branching structure	4	1.23077	24.737	0.000470844	0.071535	COL13A1, FOXF1, NOTCH4, TCF21
GO:0007268~chemical synaptic transmission	11	3.38462	3.95922	0.000491074	0.071535	GRIA1, CNTNAP2, NLGN2, GLRB, SNCG, GRIK2, FGF12, APBA2, GRIA4, SNCA, SLC18A3
GO:0035725~sodium ion transmembrane transport	8	2.46154	5.72856	0.000496771	0.071535	SLC8A3, SCNN1G, ASIC4, SLC6A15, SCN9A, KCNQ2, SCN5A, SCN3B
GO:0060076~excitatory synapse	6	1.84615	8.4797	0.000677112	0.00799995	GRIA1, CNTNAP2, NLGN2, SYT11, LRRC4, SHANK3
GO:0008076~voltage-gated potassium channel complex	7	2.15385	6.50497	0.000714971	0.00814556	CNTNAP2, KCNIP1, KCNS3, KCNQ2, KCNQ4, KCNJ3, KCNH1
GO:0044309~neuron spine	4	1.23077	20.8731	0.00080569	0.00856717	GRIA1, CNTNAP2, LRRC4, SHANK3
GO:0005833~hemoglobin complex	4	1.23077	20.8731	0.00080569	0.00856717	HBA-A2, HBB-BT, HBA-A1, HBB-BS
GO:0006814~sodium ion transport	9	2.76923	4.56896	0.000818307	0.100951	SLC10A4, SLC8A3, SCNN1G, ASIC4, SLC5A9, SLC6A15, SCN9A, SCN5A, SCN3B
GO:0071277~cellular response to calcium ion	8	2.46154	5.23282	0.00085424	0.100951	SYT4, SYT2, SYT11, KCNQ2, SCN5A, SYT17, SYT6, KCNH1
GO:0019228~neuronal action potential	6	1.84615	8.00314	0.000883614	0.100951	GRIA1, CNTNAP2, SCN9A, KCNQ2, GRIK2, SCN5A
GO:0050804~modulation of synaptic transmission	9	2.76923	4.50176	0.000901346	0.100951	NTNG1, GRIA1, EPHA7, NLGN2, LRRC4, GRIK2, SHANK3, DNM1, GRIA4
GO:0031720~haptoglobin binding	4	1.23077	19.9438	0.000917604	0.0523267	HBA-A2, HBB-BT, HBA-A1, HBB-BS
GO:0006813~potassium ion transport	9	2.76923	4.43652	0.00099101	0.104845	KCNIP1, KCNJ12, KCNS3, KCNQ2, KCNJ15, KCNQ4, ABCC9, KCNJ3, KCNH1
GO:0030276~clathrin binding	6	1.84615	7.77807	0.000998602	0.0523267	SYT4, SYT2, SYT11, SYT17, SYT6, EPN2
GO:0031838~haptoglobin-hemoglobin complex	4	1.23077	19.3822	0.00101431	0.0104376	HBA-A2, HBB-BT, HBA-A1, HBB-BS
GO:0099560~synaptic membrane adhesion	5	1.53846	10.972	0.00104013	0.104845	NTNG1, CADM1, LRRC4, NRG1, EFNA5
GO:0001649~osteoblast differentiation	8	2.46154	4.99278	0.00112631	0.108126	BMP3, HAND2, IGFBP3, SPP1, SNAI2, IGF1, FGF2, GLI3
GO:0005125~cytokine activity	12	3.69231	3.28189	0.00114936	0.0547511	GREM1, IL22, BMP3, IL1A, CCL5, CCL4, SPP1, XCL1, SCGB3A1, IL19, INHBA, FGF2
GO:0048791~calcium ion-regulated exocytosis of neurotransmitter	4	1.23077	18.1404	0.00124316	0.113919	SYT4, STX1B, SYT2, SYT11
GO:0031012~extracellular matrix	13	4	3.05152	0.00124444	0.0124056	COL13A1, LRRN3, COL25A1, LUM, COL23A1, LTBP3, LAMC1, BCAN, BMPER, COL5A3, ADAMTSL2, HMCN2, COL9A2
GO:0005272~sodium channel activity	5	1.53846	10.1277	0.00140177	0.0606574	SCNN1G, ASIC4, SCN9A, SCN5A, SCN3B
GO:0010001~glial cell differentiation	5	1.53846	10.0039	0.00148114	0.124416	BCAN, PLP1, NRG1, IGF1, FGF2
GO:0050806~positive regulation of synaptic transmission	5	1.53846	10.0039	0.00148114	0.124416	GRIA1, SYDE1, CLSTN2, GRIK2, SNCA
GO:0016021~integral component of membrane	120	36.9231	1.26898	0.00157121	0.0151884	ARXES2, ADGRA1, FAM162B, EVA1B, MS4A18, NDST4, PTGDR, EPHA7, CACNA2D1, SLC6A15, COL23A1, MMD2, SLC51B, CPT1C, SHISA6, SCNN1G, ACE2, STX1B, SLC5A9, CD8A, KCNQ2, DPEP2, KCNQ4, CYP2E1, ABCG4, FREM1, CHODL, GRIA1, BEAN1, COL13A1, SLC45A1, TMEM63C, NOTCH4, TMEM59L, ILDR2, CEND1, ASIC4, SCN3B, RHBDL3, TRGC2, GPM6B, GRIA4, SLC10A4, PRRT1, SYT4, GGT7, SYT2, LRRN3, CADM1, FOXF1, CADM2, CYP2J9, NKG7, CYBRD…
GO:0005267~potassium channel activity	7	2.15385	5.53318	0.00165156	0.0606574	KCNIP1, KCNS3, KCNQ2, KCNJ15, KCNQ4, ABCC9, KCNH1
GO:0017156~calcium ion regulated exocytosis	5	1.53846	9.7181	0.00165318	0.133313	SYT4, SYT2, SYT11, SYT17, SYT6
GO:0005544~calcium-dependent phospholipid binding	6	1.84615	6.9447	0.00167059	0.0606574	SYT4, SYT2, PCLO, SYT11, SYT17, SYT6
GO:0005344~oxygen transporter activity	4	1.23077	16.2043	0.00173638	0.0606574	HBA-A2, HBB-BT, HBA-A1, HBB-BS
GO:0042734~presynaptic membrane	10	3.07692	3.62768	0.00183003	0.0167336	GRIA1, STX1B, CNTNAP2, ACHE, NLGN2, CADM1, ATP2B2, GRIK2, KCNJ3, KCNH1
GO:0043204~perikaryon	11	3.38462	3.33131	0.00183597	0.0167336	SLC8A3, MAPK10, PDE11A, RBFOX3, SYT11, ELAVL4, CRMP1, KNDC1, GRIK2, PRPH, KCNH1
GO:0098688~parallel fiber to Purkinje cell synapse	5	1.53846	9.16724	0.00206114	0.018264	PCLO, ATP2B2, CTNNA2, KCNJ3, KCNH1
GO:1903423~positive regulation of synaptic vesicle recycling	3	0.923077	40.816	0.00207787	0.161115	DNM3, PCLO, DNM1
GO:0043195~terminal bouton	7	2.15385	5.21828	0.00224754	0.0193774	PCLO, SYT11, GRIK2, GRIA4, SNCA, SLC18A3, PRPH
GO:0051968~positive regulation of synaptic transmission, glutamatergic	5	1.53846	8.95088	0.00225183	0.168137	CACNG7, NLGN2, PTGS2, SHANK3, GRIA4
GO:0071625~vocalization behavior	4	1.23077	14.3214	0.00253524	0.182537	CNTNAP2, BRINP1, SHANK3, GLI3
GO:0030426~growth cone	10	3.07692	3.44353	0.00262324	0.0220215	CPEB1, PCLO, PCDH9, CRTAC1, TMOD2, ELAVL4, CRMP1, STMN4, CDK5R2, SNCA
GO:0005201~extracellular matrix structural constituent	8	2.46154	4.25031	0.00281282	0.0907532	COL13A1, BMPER, COL25A1, COL5A3, COL23A1, HMCN2, LAMC1, COL9A2
GO:0007160~cell-matrix adhesion	7	2.15385	4.96028	0.00289556	0.201291	BCAN, COL13A1, ITGAD, COL5A3, ITGA2B, ITGAE, FREM1
GO:0030165~PDZ domain binding	8	2.46154	4.21576	0.00294428	0.0907532	GRIA1, CNTNAP2, CADM1, KCNJ12, USHBP1, ATP2B2, GRIK2, SHISA6
GO:0005178~integrin binding	9	2.76923	3.69212	0.003131	0.091147	ITGAD, ITGA2B, SPP1, NRG1, IGF1, LAMC1, ITGAE, FGF2, FBLN5
GO:0048557~embryonic digestive tract morphogenesis	4	1.23077	12.9575	0.00340531	0.228837	FOXF1, SIX2, TCF21, GLI3
GO:0070374~positive regulation of ERK1 and ERK2 cascade	11	3.38462	3.04184	0.00352126	0.228996	NECAB2, IL1A, BMPER, CCL5, HAND2, CCL4, XCL1, NRG1, IGF1, INHBA, FGF2
GO:0004601~peroxidase activity	5	1.53846	7.90454	0.00354309	0.0977147	HBA-A2, HBB-BT, HBA-A1, HBB-BS, PTGS2
GO:0050729~positive regulation of inflammatory response	7	2.15385	4.71472	0.00372603	0.231994	FABP4, CAMK2N1, MDK, NKG7, LPL, GPR4, SNCA
GO:0090090~negative regulation of canonical Wnt signaling pathway	8	2.46154	4.03121	0.00379752	0.231994	GREM1, EGR1, MDK, SNAI2, GLI3, ANKRD6, SHISA6, DACT1
GO:0098794~postsynapse	12	3.69231	2.79743	0.00402092	0.0328891	SLC8A3, GRIA1, SYT4, CNTNAP2, CPEB1, SYT11, NRG1, CPT1C, SNCA, NRGN, DACT1, ADD2
GO:0003337~mesenchymal to epithelial transition involved in metanephros morphogenesis	3	0.923077	29.1543	0.00427962	0.245639	GREM1, GDNF, SIX2
GO:0022010~central nervous system myelination	4	1.23077	11.8307	0.0044376	0.245639	CNTNAP2, PLP1, OMG, GPM6B
GO:0035640~exploration behavior	4	1.23077	11.8307	0.0044376	0.245639	BRINP1, JPH3, KCNQ2, SHANK3
GO:0043491~protein kinase B signaling	7	2.15385	4.53511	0.00450826	0.245639	CNTNAP2, CD160, CCL5, NRG1, IGF1, PEAR1, FGF2
GO:0030020~extracellular matrix structural constituent conferring tensile strength	5	1.53846	7.20192	0.00496907	0.13019	COL13A1, COL25A1, COL5A3, COL23A1, COL9A2
GO:0032331~negative regulation of chondrocyte differentiation	4	1.23077	11.3378	0.00501715	0.260473	GREM1, SNAI2, LTBP3, GLI3
GO:0008285~negative regulation of cell proliferation	15	4.61538	2.35115	0.00504499	0.260473	DUSP1, IGFBP3, ZBTB16, FBXO2, MAGI2, IGF1, INHBA, PTGS2, FGF2, GLI3, RERG, IL1A, CPEB1, CAMK2N1, CD200
GO:1901215~negative regulation of neuron death	6	1.84615	5.37053	0.00516812	0.260473	MDK, CCL5, SNCG, IGF1, CD200, SNCA
GO:0044877~macromolecular complex binding	21	6.46154	1.95851	0.00552365	0.137828	GUCY1B1, KCNIP1, LRRN3, MAGI2, HBB-BT, INHBA, HBB-BS, HBA-A1, DNM1, PAKAP, SYDE1, ITGAD, GLRB, TEF, PPP2R2B, SIX2, PLP1, AMPH, SHANK3, PRPH, KCNH1
GO:0042060~wound healing	7	2.15385	4.32897	0.00564862	0.277747	IL1A, FGF7, CCM2L, NRG1, IGF1, FGF2, GLI3
GO:0001658~branching involved in ureteric bud morphogenesis	5	1.53846	6.80267	0.00612625	0.2874	GDNF, TMEM59L, TCF21, FGF2, GLI3
GO:0007399~nervous system development	15	4.61538	2.2982	0.00613005	0.2874	CHODL, NTNG1, EPHA7, RBFOX3, ACTL6B, MAGI2, LHFPL4, NRG1, IGF1, EFNA5, BRINP1, GLRB, GDNF, SCN3B, DACT1
GO:0023024~MHC class I protein complex binding	3	0.923077	24.3065	0.00620462	0.147783	CD160, CD8A, KLRD1
GO:0008306~associative learning	5	1.53846	6.66928	0.00657243	0.301137	CNTNAP2, CLSTN2, ELAVL4, SHANK3, NRGN
GO:0005581~collagen trimer	6	1.84615	5.02501	0.00684512	0.0545898	COLEC12, COL13A1, COL25A1, COL23A1, COL20A1, COL9A2
GO:0031623~receptor internalization	5	1.53846	6.54103	0.00703963	0.311692	DNM3, GRIA1, ACHE, DNM1, SNCA
GO:0060021~palate development	6	1.84615	4.97756	0.00711203	0.311692	HAND2, TCF21, SNAI2, INHBA, MSC, GLI3
GO:0019825~oxygen binding	4	1.23077	9.97188	0.00719832	0.163996	HBA-A2, HBB-BT, HBA-A1, HBB-BS
GO:0098890~extrinsic component of postsynaptic membrane	3	0.923077	22.6125	0.00723754	0.0563116	FBXO2, MAGI2, CTNNA2
GO:0099055~integral component of postsynaptic membrane	6	1.84615	4.90392	0.00757591	0.0575409	PRRT1, SLC8A3, GRIA1, NLGN2, CADM1, ATP2B2
GO:0045600~positive regulation of fat cell differentiation	5	1.53846	6.18424	0.0085713	0.359175	ZBTB16, SNAI2, LPL, IGF1, DACT1
GO:0045786~negative regulation of cell cycle	5	1.53846	6.18424	0.0085713	0.359175	NR4A1, BRINP1, CAMK2N1, INHBA, PTGS2
GO:0060077~inhibitory synapse	4	1.23077	9.35691	0.00865481	0.0616235	PCLO, NLGN2, SYT11, LHFPL4
GO:0005604~basement membrane	7	2.15385	3.95719	0.00866675	0.0616235	ACHE, TMEFF2, COL23A1, HMCN2, LAMC1, EFNA5, FREM1
GO:0005887~integral component of plasma membrane	31	9.53846	1.63147	0.00869297	0.0616235	LTK, NLGN2, IL20RA, ADCY2, GRIK2, PCDHB22, FCRLB, ASIC4, CYSLTR1, SLC22A17, SCN9A, KCNH1, EPHA7, TMEM150A, PCDH9, GP1BB, COL25A1, SLC6A15, GPR4, ATP2B2, NRG1, F3, PCDHB10, SLC8A3, SCNN1G, EPGN, GLRB, PLSCR2, SYT11, KCNQ2, KLRD1
GO:0071636~positive regulation of transforming growth factor beta production	3	0.923077	20.408	0.00890812	0.359175	XCL1, PTGS2, CD200
GO:0050974~detection of mechanical stimulus involved in sensory perception	3	0.923077	20.408	0.00890812	0.359175	SCN9A, LHFPL5, IGF1
GO:0009986~cell surface	22	6.76923	1.8357	0.00918692	0.0637093	GRIA1, CNTNAP2, ACHE, NLGN2, CLSTN2, NOTCH4, ITGA2B, COL23A1, LPL, ITGAE, F3, GREM1, BCAN, IL1A, SCNN1G, ACE2, CD8A, KCNQ2, SCN5A, CD200, KCNJ3, KCNH1
GO:0020037~heme binding	9	2.76923	3.07029	0.00932867	0.203676	GUCY1B1, STC2, CYP2J9, HBA-A2, HBB-BT, HBA-A1, CYP2E1, HBB-BS, PTGS2
GO:1903861~positive regulation of dendrite extension	4	1.23077	9.07022	0.00943517	0.372967	CACNG7, SYT4, SYT2, SYT17
GO:0051018~protein kinase A binding	4	1.23077	8.94031	0.00978007	0.20499	GRIA1, SPHKAP, PAKAP, DACT1
GO:0009887~animal organ morphogenesis	8	2.46154	3.31837	0.010691	0.395249	NTNG1, GREM1, FGF7, TMEFF2, FOXF1, TCF21, LAMC1, FGF2
GO:0006887~exocytosis	7	2.15385	3.77926	0.0107147	0.395249	SYT4, STX1B, SCRN1, EXOC3L4, CCL5, KCNQ2, SYT17
GO:0098815~modulation of excitatory postsynaptic potential	3	0.923077	18.5527	0.0107831	0.395249	SLC8A3, PCLO, GRIK2
GO:0098976~excitatory chemical synaptic transmission	3	0.923077	18.5527	0.0107831	0.395249	CNTNAP2, KCNQ2, SHISA6
GO:0007420~brain development	11	3.38462	2.53659	0.0120243	0.429818	SYT4, EPHA7, NLGN2, CADM1, KCNQ2, ATP2B2, ECE2, EFNA5, CDK5R2, GLI3, CERS1
GO:0007269~neurotransmitter secretion	4	1.23077	8.24566	0.0122782	0.429818	SYT4, SYT2, SYN3, SNCA
GO:0071805~potassium ion transmembrane transport	7	2.15385	3.66297	0.0123658	0.429818	KCNIP1, KCNS3, KCNQ2, KCNJ15, KCNQ4, ABCC9, KCNH1
GO:0060426~lung vasculature development	3	0.923077	17.0067	0.0128155	0.435658	FOXF1, TCF21, IGF1
GO:0050679~positive regulation of epithelial cell proliferation	6	1.84615	4.29642	0.012966	0.435658	EPGN, FGF7, CCL5, IGF1, SCN5A, FGF2
GO:0005516~calmodulin binding	9	2.76923	2.85958	0.0138462	0.279055	SLC8A3, RIT2, KCNQ2, KCNQ4, ATP2B2, SCN5A, NRGN, KCNH1, ADD2
GO:0070262~peptidyl-serine dephosphorylation	3	0.923077	15.6985	0.0150004	0.487754	PPP2R2C, PPP2R2B, DUSP1
GO:0040011~locomotion	3	0.923077	15.6985	0.0150004	0.487754	JPH3, ATP2B2, SHANK3
GO:0035176~social behavior	5	1.53846	5.15354	0.0159929	0.511773	CNTNAP2, BRINP1, NLGN2, KCNQ2, SHANK3
GO:0017124~SH3 domain binding	7	2.15385	3.43728	0.016411	0.30749	KHDRBS2, EFS, SGIP1, PLSCR2, PAK3, SHANK3, DNM1
GO:0043177~organic acid binding	3	0.923077	14.9578	0.0164308	0.30749	HBB-BT, HBA-A1, HBB-BS
GO:0008283~cell proliferation	12	3.69231	2.29303	0.0164748	0.5137	CNTNAP2, LTK, UCHL1, GNG2, GDNF, SIX2, ZBTB16, MAB21L2, NRG1, IGF1, FGF2, GLI3
GO:0014065~phosphatidylinositol 3-kinase signaling	4	1.23077	7.35423	0.0167538	0.5137	LTK, CD160, IGF1, PEAR1
GO:0048167~regulation of synaptic plasticity	5	1.53846	5.07662	0.0168175	0.5137	GRIA1, JPH3, KCNQ2, ATP2B2, SHANK3
GO:0030315~T-tubule	5	1.53846	5.06251	0.0169889	0.115307	KCNJ12, CACNA2D1, ABCC9, SCN5A, KCNJ3
GO:0086002~cardiac muscle cell action potential involved in contraction	3	0.923077	14.5771	0.0173329	0.516547	CACNA2D1, SCN5A, SCN3B
GO:0055085~transmembrane transport	14	4.30769	2.08854	0.0174232	0.516547	SLC44A5, SVOP, SLC45A1, ABCC9, SLC8A3, SLC5A9, SLC22A17, KCNS3, SCN9A, KCNQ2, KCNQ4, SCN5A, ABCG4, KCNH1
GO:0010667~negative regulation of cardiac muscle cell apoptotic process	4	1.23077	7.1607	0.0179968	0.52582	MDK, HAND2, NRG1, NOL3
GO:0016477~cell migration	11	3.38462	2.36055	0.0189323	0.54525	NTNG1, SYDE1, TMEFF2, EFS, MDK, SIX2, ASAP3, SNAI2, NRG1, CTNNA2, LAMC1
GO:0030198~extracellular matrix organization	8	2.46154	2.92588	0.0201488	0.572111	COL13A1, COL25A1, FOXF1, COL5A3, ADAMTSL2, COL23A1, COL9A2, FBLN5
GO:0009410~response to xenobiotic stimulus	11	3.38462	2.3167	0.0212241	0.587042	SLC10A4, CNTNAP2, MDK, SST, KCNQ2, LPL, ABCC9, INHBA, PTGS2, AGPAT2, SNCA
GO:0034394~protein localization to cell surface	4	1.23077	6.63675	0.0220262	0.587042	PRRT1, FGF7, NLGN2, FBLN5
GO:0043154~negative regulation of cysteine-type endopeptidase activity involved in apoptotic process	5	1.53846	4.65936	0.0223217	0.587042	NR4A1, IGF1, NOL3, PTGS2, SNCA
GO:0086010~membrane depolarization during action potential	3	0.923077	12.755	0.0224217	0.587042	SCN9A, SCN5A, SCN3B
GO:0033280~response to vitamin D	3	0.923077	12.755	0.0224217	0.587042	STC2, SPP1, PTGS2
GO:1904862~inhibitory synapse assembly	3	0.923077	12.755	0.0224217	0.587042	CNTNAP2, NLGN2, CLSTN2
GO:0001786~phosphatidylserine binding	5	1.53846	4.6298	0.0227236	0.410593	SYT4, SYT2, SYT11, SYT17, SYT6
GO:0060079~excitatory postsynaptic potential	4	1.23077	6.47873	0.0234696	0.606598	CNTNAP2, SEZ6, GRIK2, SNCA
GO:0048471~perinuclear region of cytoplasm	21	6.46154	1.69191	0.0244502	0.161471	CHODL, SYT4, ACHE, REP15, MAGI2, SEZ6, MMD2, INHBA, SLC8A3, DNM3, NELL1, CPEB1, PCLO, PLSCR2, SYT11, STC2, SPP1, SNCG, SCN5A, SNCA, KCNH1
GO:1990573~potassium ion import across plasma membrane	4	1.23077	6.32806	0.0249631	0.637034	KCNJ12, KCNJ15, ABCC9, KCNJ3
GO:0001518~voltage-gated sodium channel complex	3	0.923077	11.9713	0.0253089	0.161471	SCN9A, SCN5A, SCN3B
GO:0032591~dendritic spine membrane	3	0.923077	11.9713	0.0253089	0.161471	GRIA1, ATP2B2, SHISA6
GO:0010975~regulation of neuron projection development	4	1.23077	6.18424	0.0265068	0.659724	NTNG1, CHODL, CTNNA2, PAK3
GO:0014911~positive regulation of smooth muscle cell migration	4	1.23077	6.18424	0.0265068	0.659724	EGR1, CCL5, IGF1, F3
GO:0044853~plasma membrane raft	4	1.23077	6.16705	0.0267137	0.167092	CNTNAP2, CD8A, MS4A4D, ADD2
GO:0019905~syntaxin binding	5	1.53846	4.37954	0.027204	0.475164	SYT4, SYT2, ABCC9, SYT17, SYT6
GO:2000649~regulation of sodium ion transmembrane transporter activity	3	0.923077	11.3378	0.0280452	0.666476	FXYD7, SCN3B, FGF12
GO:0042832~defense response to protozoan	4	1.23077	6.04681	0.0281004	0.666476	BATF2, GBP8, GBP7, NKG7
GO:0001662~behavioral fear response	4	1.23077	6.04681	0.0281004	0.666476	ASIC4, BRINP1, MDK, GRIK2
GO:0050905~neuromuscular process	4	1.23077	6.04681	0.0281004	0.666476	CNTNAP2, UCHL1, GLRB, FGF12
GO:0098684~photoreceptor ribbon synapse	3	0.923077	11.3063	0.0282004	0.172999	ATP2B2, AMPH, DNM1
GO:0048018~receptor agonist activity	5	1.53846	4.32115	0.0284007	0.480063	GREM1, EPGN, GDNF, NRG1, IGF1
GO:0019233~sensory perception of pain	5	1.53846	4.30549	0.0288075	0.66754	UCHL1, NLGN2, SCN9A, SCN3B, PTGS2
GO:0045669~positive regulation of osteoblast differentiation	5	1.53846	4.30549	0.0288075	0.66754	NELL1, GDPD2, IGF1, FGF2, GLI3
GO:0097471~mossy fiber rosette	2	0.615385	67.8376	0.0291731	0.175589	NRG1, GRIK2
GO:0030285~integral component of synaptic vesicle membrane	4	1.23077	5.89892	0.0299741	0.177069	SLC10A4, SYT2, SYT11, SLC18A3
GO:0004970~ionotropic glutamate receptor activity	3	0.923077	10.8029	0.030648	0.487946	GRIA1, GRIK2, GRIA4
GO:0038023~signaling receptor activity	8	2.46154	2.67288	0.0307294	0.487946	COLEC12, GRIA1, NLGN2, NOTCH4, CD7, GRIK2, PEAR1, GRIA4
GO:0006874~cellular calcium ion homeostasis	6	1.84615	3.42992	0.0309071	0.708053	SLC8A3, CCL5, STC2, SPP1, ATP2B2, GRIK2
GO:0051781~positive regulation of cell division	4	1.23077	5.7895	0.0314372	0.712105	IL1A, FGF7, MDK, FGF2
GO:0007169~transmembrane receptor protein tyrosine kinase signaling pathway	6	1.84615	3.37322	0.0328709	0.717532	EPHA7, SHC2, LTK, EFS, GDNF, NRG1
GO:0042391~regulation of membrane potential	6	1.84615	3.37322	0.0328709	0.717532	NLGN2, GLRB, KCNQ2, GRIK2, CNIH2, KCNH1
GO:0007611~learning or memory	5	1.53846	4.09799	0.0336908	0.717532	PRRT1, SLC8A3, EGR1, TMOD2, SHANK3
GO:0007409~axonogenesis	6	1.84615	3.34557	0.0338814	0.717532	NTNG1, CNTNAP2, ISL2, UCHL1, CTNNA2, PAK3
GO:0007626~locomotory behavior	6	1.84615	3.34557	0.0338814	0.717532	CNTNAP2, ELAVL4, ATP2B2, NRG1, APBA2, SHANK3
GO:0045766~positive regulation of angiogenesis	7	2.15385	2.90358	0.034059	0.717532	GREM1, IL1A, CYSLTR1, CCL5, NOTCH4, F3, FGF2
GO:0002042~cell migration involved in sprouting angiogenesis	3	0.923077	10.204	0.0341682	0.717532	GREM1, NR4A1, FGF2
GO:0098831~presynaptic active zone cytoplasmic component	3	0.923077	10.1756	0.0343552	0.19926	GUCY1B1, PCLO, CTNNA2
GO:0098609~cell-cell adhesion	8	2.46154	2.59149	0.0355263	0.738361	COL13A1, ITGAD, TTYH1, FOXF1, ITGA2B, CTNNA2, ITGAE, CD200
GO:1905564~positive regulation of vascular endothelial cell proliferation	3	0.923077	9.7181	0.0374064	0.7572	MDK, IGF1, FGF2
GO:0031290~retinal ganglion cell axon guidance	3	0.923077	9.7181	0.0374064	0.7572	EPHA7, ISL2, EFNA5
GO:0048661~positive regulation of smooth muscle cell proliferation	5	1.53846	3.95504	0.0376507	0.7572	EGR1, CCL5, IGF1, PTGS2, FGF2
GO:0042127~regulation of cell proliferation	8	2.46154	2.55499	0.0379351	0.7572	LTK, PID1, PTGER2, IGF1, PTGS2, NKX2-3, GLI3, KCNH1
GO:0055074~calcium ion homeostasis	4	1.23077	5.33542	0.0387034	0.764961	SLC8A3, CAMK2N1, STC2, SPP1
GO:0060292~long term synaptic depression	3	0.923077	9.27636	0.040757	0.788167	PRRT1, GRIA1, SHANK3
GO:0051893~regulation of focal adhesion assembly	3	0.923077	9.27636	0.040757	0.788167	GREM1, EFNA5, GPM6B
GO:0030297~transmembrane receptor protein tyrosine kinase activator activity	3	0.923077	9.25961	0.0408214	0.604047	GREM1, EPGN, IGF1
GO:0035556~intracellular signal transduction	13	4	1.91004	0.0410504	0.788167	CNTNAP2, SHC2, GUCY1B1, DUSP1, NRG1, ADCY2, KSR2, NRGN, MAPK10, RIT2, MDK, PAK3, STK32A
GO:0022857~transmembrane transporter activity	8	2.46154	2.50501	0.0413256	0.604047	SLC44A5, SLC5A9, SVOP, SLC45A1, SLC22A17, ABCC9, SLC51B, SLC18A3
GO:1904315~transmitter-gated ion channel activity involved in regulation of postsynaptic membrane potential	4	1.23077	5.18538	0.0414994	0.604047	GRIA1, GLRB, GRIK2, GRIA4
GO:0014707~branchiomeric skeletal muscle development	2	0.615385	45.3511	0.0433146	0.795236	TCF21, MSC
GO:1900451~positive regulation of glutamate receptor signaling pathway	2	0.615385	45.3511	0.0433146	0.795236	NECAB2, SHANK3
GO:0097396~response to interleukin-17	2	0.615385	45.3511	0.0433146	0.795236	CNTNAP2, SHANK3
GO:0086048~membrane depolarization during bundle of His cell action potential	2	0.615385	45.3511	0.0433146	0.795236	CACNA2D1, SCN5A
GO:0007156~homophilic cell adhesion via plasma membrane adhesion molecules	7	2.15385	2.7367	0.0433908	0.795236	PCDH9, CLSTN2, CADM1, CADM2, HMCN2, PCDHB22, PCDHB10
GO:0007019~microtubule depolymerization	3	0.923077	8.87304	0.0442159	0.795887	NCKAP5L, STMN4, BMERB1
GO:0035641~locomotory exploration behavior	3	0.923077	8.87304	0.0442159	0.795887	NLGN2, LSAMP, SHANK3
GO:1901214~regulation of neuron death	3	0.923077	8.50333	0.0477795	0.818125	CCL5, SNCG, SNCA
GO:0032502~developmental process	3	0.923077	8.50333	0.0477795	0.818125	HAND2, TCF21, MSC
GO:0010765~positive regulation of sodium ion transport	3	0.923077	8.50333	0.0477795	0.818125	SCN5A, SCN3B, FGF12
GO:0007422~peripheral nervous system development	3	0.923077	8.50333	0.0477795	0.818125	GDNF, ARTN, NRG1
GO:0098869~cellular oxidant detoxification	3	0.923077	8.50333	0.0477795	0.818125	HBB-BT, HBA-A1, HBB-BS
GO:0021766~hippocampus development	5	1.53846	3.65735	0.0478863	0.818125	BCAN, MDK, KCNQ2, CDK5R2, GLI3
GO:0005242~inward rectifier potassium channel activity	3	0.923077	8.45442	0.0482084	0.682735	KCNJ12, KCNJ15, KCNJ3
GO:0035249~synaptic transmission, glutamatergic	4	1.23077	4.85905	0.0488751	0.828002	GRIA1, GRIK2, CNIH2, GRIA4
GO:0044325~ion channel binding	7	2.15385	2.63791	0.0501557	0.691621	KCNIP1, ABCC9, SCN5A, SCN3B, FGF12, PIRT, KCNH1
GO:0045944~positive regulation of transcription from RNA polymerase II promoter	27	8.30769	1.45425	0.0501876	0.843152	IL22, ZCCHC12, PID1, TCF21, FGF2, FBLN5, GLI3, IKZF4, PLAGL1, SIX2, NKX2-3, EGR1, FOXF1, LUM, IGF1, INHBA, GREM1, NR4A1, IL1A, BMP3, ISL2, RIT2, GDNF, TEF, PLSCR2, HAND2, HOXB2
GO:0043525~positive regulation of neuron apoptotic process	5	1.53846	3.58035	0.0510664	0.843176	EGR1, EPHA7, PPP2R2B, GRIK2, PAK3
GO:2000647~negative regulation of stem cell proliferation	3	0.923077	8.1632	0.0514438	0.843176	SNAI2, FGF2, GLI3
GO:0019835~cytolysis	3	0.923077	8.1632	0.0514438	0.843176	GZMA, GZMC, MMD2
GO:0099507~ligand-gated ion channel activity involved in regulation of presynaptic membrane potential	3	0.923077	8.10216	0.0520699	0.699137	GRIA1, GRIK2, GRIA4
GO:0099056~integral component of presynaptic membrane	5	1.53846	3.53321	0.0531794	0.302933	GRIA1, STX1B, CADM1, KCNJ3, KCNH1
GO:0019838~growth factor binding	4	1.23077	4.6298	0.0549323	0.699137	EPHA7, DUSP1, IGFBP3, LTBP3
GO:0007275~multicellular organism development	24	7.38462	1.48557	0.0550978	0.86905	NTNG1, LTK, EPHA7, CADM1, COL13A1, NOTCH4, EFNA5, FGF2, BMP3, ISL2, TMEFF2, MDK, HAND2, SIX2, MAB21L2, PI15, SNAI2, HOXB2, CTNNA2, PAK3, EDIL3, FREM1, NKX2-3, DACT1
GO:0046579~positive regulation of Ras protein signal transduction	3	0.923077	7.84923	0.0552051	0.86905	MMD2, NRG1, IGF1
GO:0048245~eosinophil chemotaxis	3	0.923077	7.84923	0.0552051	0.86905	CCL5, CCL4, XCL1
GO:0031681~G-protein beta-subunit binding	3	0.923077	7.77807	0.0560377	0.699137	GRIA1, GNGT2, GNG2
GO:0050998~nitric-oxide synthase binding	3	0.923077	7.77807	0.0560377	0.699137	DNM3, SCN5A, DNM1
GO:0099547~regulation of translation at synapse, modulating synaptic transmission	2	0.615385	34.0133	0.0573332	0.86905	CPEB1, ELAVL4
GO:0032227~negative regulation of synaptic transmission, dopaminergic	2	0.615385	34.0133	0.0573332	0.86905	KCNQ4, PTGS2
GO:0021773~striatal medium spiny neuron differentiation	2	0.615385	34.0133	0.0573332	0.86905	INHBA, SHANK3
GO:0072639~interleukin-33 production	2	0.615385	34.0133	0.0573332	0.86905	IL1A, PTGER2
GO:0021692~cerebellar Purkinje cell layer morphogenesis	2	0.615385	34.0133	0.0573332	0.86905	CNTNAP2, ATP2B2
GO:0051612~negative regulation of serotonin uptake	2	0.615385	34.0133	0.0573332	0.86905	GPM6B, SNCA
GO:0016185~synaptic vesicle budding from presynaptic endocytic zone membrane	2	0.615385	34.0133	0.0573332	0.86905	DNM3, DNM1
GO:0042567~insulin-like growth factor ternary complex	2	0.615385	33.9188	0.0574977	0.321785	IGFBP3, IGF1
GO:0045475~locomotor rhythm	3	0.923077	7.55852	0.0590599	0.881961	MAPK10, EGR1, CNTNAP2
GO:0006883~cellular sodium ion homeostasis	3	0.923077	7.55852	0.0590599	0.881961	SCNN1G, IL1A, SPP1
GO:0043083~synaptic cleft	3	0.923077	7.53751	0.0593707	0.326539	DNM3, ACHE, LAMC1
GO:0070699~type II activin receptor binding	2	0.615385	32.4086	0.0601	0.699832	MAGI2, INHBA
GO:0004971~AMPA glutamate receptor activity	2	0.615385	32.4086	0.0601	0.699832	GRIA1, GRIA4
GO:0030116~glial cell-derived neurotrophic factor receptor binding	2	0.615385	32.4086	0.0601	0.699832	GDNF, ARTN
GO:0021549~cerebellum development	4	1.23077	4.46077	0.0602147	0.892594	CNTNAP2, CEND1, ATP2B2, CDK5R2
GO:0099059~integral component of presynaptic active zone membrane	3	0.923077	7.26831	0.0633343	0.342435	SYT11, ATP2B2, NRG1
GO:0007411~axon guidance	7	2.15385	2.48014	0.0638602	0.939723	EPHA7, ARTN, CRMP1, LAMC1, EFNA5, CDK5R2, GLI3
GO:0098685~Schaffer collateral - CA1 synapse	6	1.84615	2.78785	0.0646412	0.343676	NTNG1, EPHA7, CADM1, SYT11, LRRC4, APBA2
GO:0009408~response to heat	4	1.23077	4.31915	0.0650652	0.943679	CNTNAP2, SST, IGF1, PIRT
GO:0050885~neuromuscular process controlling balance	4	1.23077	4.31915	0.0650652	0.943679	NLGN2, JPH3, ATP2B2, SHANK3
GO:0048266~behavioral response to pain	3	0.923077	7.03724	0.0670358	0.956258	CNTNAP2, SCN9A, PIRT
GO:0042744~hydrogen peroxide catabolic process	3	0.923077	7.03724	0.0670358	0.956258	HBB-BT, HBA-A1, HBB-BS
GO:0098992~neuronal dense core vesicle	3	0.923077	7.01768	0.0673847	0.346705	SYT4, SST, CACNA2D1
GO:0043194~axon initial segment	3	0.923077	7.01768	0.0673847	0.346705	BCAN, CNTNAP2, KCNQ2
GO:0042803~protein homodimerization activity	20	6.15385	1.51619	0.0693959	0.736737	SYT4, ACHE, CADM1, GZMA, ZBTB16, OMG, LPL, PTGS2, FBLN5, SYT6, ADD2, GREM1, GDNF, HAND2, CCL5, STC2, XCL1, THRSP, COL9A2, ABCG4
GO:0042802~identical protein binding	41	12.6154	1.29319	0.0700147	0.736737	GRIA1, NECAB2, ACHE, NLGN2, ITGA2B, CRMP1, GRIK2, NOL3, FGF2, CCL5, CCL4, CTNNA2, SNCA, GRIA4, KCNH1, PRRT1, GP1BB, COL25A1, ZBTB16, COL23A1, OMG, CYBRD1, ABCC9, INHBA, DNM1, SYT6, DNM3, MRAP, NR4A1, NELL1, ACE2, TEF, SYT11, CD8A, SST, PLP1, TFF3, THRSP, APBA2, ABCG4, SHANK3
GO:0006816~calcium ion transport	6	1.84615	2.72107	0.0700892	0.956258	SLC8A3, CACNG7, CYSLTR1, CCL5, CACNA2D1, ATP2B2
GO:0008022~protein C-terminus binding	8	2.46154	2.21597	0.0702863	0.736737	GRIA1, CNRIP1, ZBTB16, ATP2B2, AMPH, SHANK3, FBLN5, DNM1
GO:2000503~positive regulation of natural killer cell chemotaxis	2	0.615385	27.2107	0.071147	0.956258	CCL5, XCL1
GO:0021940~positive regulation of cerebellar granule cell precursor proliferation	2	0.615385	27.2107	0.071147	0.956258	IGF1, FGF2
GO:0099610~action potential initiation	2	0.615385	27.2107	0.071147	0.956258	CNTNAP2, KCNQ2
GO:0060676~ureteric bud formation	2	0.615385	27.2107	0.071147	0.956258	GREM1, GDNF
GO:0097112~gamma-aminobutyric acid receptor clustering	2	0.615385	27.2107	0.071147	0.956258	GLRB, LHFPL4
GO:1904717~regulation of AMPA glutamate receptor clustering	2	0.615385	27.2107	0.071147	0.956258	SHANK3, SHISA6
GO:0048169~regulation of long-term neuronal synaptic plasticity	3	0.923077	6.80267	0.0711502	0.956258	EGR1, GRIK2, SNCA
GO:0048168~regulation of neuronal synaptic plasticity	3	0.923077	6.80267	0.0711502	0.956258	CPEB1, JPH3, SNCA
GO:0043679~axon terminus	5	1.53846	3.19989	0.0711771	0.35099	SLC8A3, SNCG, AMPH, SNCA, SLC18A3
GO:0099029~anchored component of presynaptic active zone membrane	2	0.615385	27.135	0.0713495	0.35099	NTNG1, CACNA2D1
GO:0008305~integrin complex	3	0.923077	6.78376	0.0715183	0.35099	ITGAD, ITGA2B, ITGAE
GO:0010628~positive regulation of gene expression	15	4.61538	1.64847	0.0723906	0.966487	GRIA1, EGR1, PID1, NRG1, IGF1, INHBA, F3, FGF2, IL1A, FGF7, PLSCR2, CAMK2N1, HAND2, CCL5, PLP1
GO:0045499~chemorepellent activity	3	0.923077	6.70523	0.0728903	0.736737	EPHA7, NRG1, EFNA5
GO:0043209~myelin sheath	7	2.15385	2.38625	0.0739996	0.357665	UCHL1, CNRIP1, PLP1, OMG, HBA-A1, DNM1, GPM6B
GO:0030298~receptor signaling protein tyrosine kinase activator activity	2	0.615385	25.9269	0.0745539	0.736737	LTK, CCL5
GO:0031722~hemoglobin beta binding	2	0.615385	25.9269	0.0745539	0.736737	HBB-BT, HBB-BS
GO:0030545~receptor regulator activity	2	0.615385	25.9269	0.0745539	0.736737	PRRT1, MRAP
GO:0009617~response to bacterium	9	2.76923	2.0408	0.0752507	0.986326	CFD, FABP4, GZMA, LPL, HBA-A2, THRSP, HBA-A1, CYP2E1, FKBP5
GO:0042475~odontogenesis of dentin-containing tooth	4	1.23077	4.06129	0.0752834	0.986326	HAND2, CTNNA2, NKX2-3, GLI3
GO:0048247~lymphocyte chemotaxis	3	0.923077	6.58323	0.0753443	0.986326	CCL5, CCL4, XCL1
GO:0005249~voltage-gated potassium channel activity	4	1.23077	4.05108	0.0756303	0.736737	KCNS3, KCNQ2, KCNQ4, KCNH1
GO:0005251~delayed rectifier potassium channel activity	3	0.923077	6.48172	0.0773293	0.736737	KCNQ2, KCNQ4, KCNH1
GO:0015276~ligand-gated ion channel activity	3	0.923077	6.48172	0.0773293	0.736737	GRIA1, GRIK2, GRIA4
GO:0019226~transmission of nerve impulse	3	0.923077	6.3775	0.0796152	0.989691	CACNG7, CNTNAP2, KCNQ2
GO:0099072~regulation of postsynaptic specialization membrane neurotransmitter receptor levels	3	0.923077	6.3775	0.0796152	0.989691	CNTNAP2, SST, CPT1C
GO:1900273~positive regulation of long-term synaptic potentiation	3	0.923077	6.3775	0.0796152	0.989691	SHANK3, NRGN, SLC18A3
GO:2001240~negative regulation of extrinsic apoptotic signaling pathway in absence of ligand	3	0.923077	6.3775	0.0796152	0.989691	GDNF, SNAI2, NRG1
GO:0009897~external side of plasma membrane	17	5.23077	1.55633	0.0810331	0.385814	CNTFR, IGHV2-2, ITGA2B, ART2B, ITGAE, EFNA5, IGHV10-3, SCNN1G, ITGAD, GLRB, IGHA, CD8A, IGHV2-9-1, KLRD1, TRDC, TRGC2, KCNJ3
GO:0048020~CCR chemokine receptor binding	3	0.923077	6.27264	0.081851	0.765892	CCL5, CCL4, XCL1
GO:0045840~positive regulation of mitotic nuclear division	3	0.923077	6.18424	0.0839595	0.989691	IL1A, EPGN, IGF1
GO:0048821~erythrocyte development	3	0.923077	6.18424	0.0839595	0.989691	ALAS2, HBA-A2, HBA-A1
GO:0086015~SA node cell action potential	2	0.615385	22.6756	0.0847591	0.989691	SCN5A, SCN3B
GO:1900086~positive regulation of peptidyl-tyrosine autophosphorylation	2	0.615385	22.6756	0.0847591	0.989691	GREM1, NRG1
GO:0090271~positive regulation of fibroblast growth factor production	2	0.615385	22.6756	0.0847591	0.989691	CCM2L, PTGS2
GO:0097021~lymphocyte migration into lymphoid organs	2	0.615385	22.6756	0.0847591	0.989691	CADM1, ARTN
GO:0086012~membrane depolarization during cardiac muscle cell action potential	2	0.615385	22.6756	0.0847591	0.989691	SCN5A, SCN3B
GO:0090027~negative regulation of monocyte chemotaxis	2	0.615385	22.6756	0.0847591	0.989691	GREM1, DUSP1
GO:0097119~postsynaptic density protein 95 clustering	2	0.615385	22.6756	0.0847591	0.989691	NLGN2, LRRC4
GO:0006954~inflammatory response	11	3.38462	1.80747	0.0848624	0.989691	CNTNAP2, IL1A, CYSLTR1, CCL5, PTGER2, SCN9A, CCL4, PLP1, XCL1, PTGS2, PTGDR
GO:0032983~kainate selective glutamate receptor complex	2	0.615385	22.6125	0.0849985	0.392964	GRIK2, GRIA4
GO:0008328~ionotropic glutamate receptor complex	2	0.615385	22.6125	0.0849985	0.392964	GRIA1, GRIK2
GO:0097060~synaptic membrane	4	1.23077	3.82184	0.0867569	0.395364	GRIA1, BCAN, SYDE1, SYT6
GO:0000165~MAPK cascade	5	1.53846	2.98363	0.0867992	0.989691	EPGN, CCL5, IGFBP3, NRG1, SHANK3
GO:0030100~regulation of endocytosis	3	0.923077	6.00235	0.0883743	0.989691	SYT4, RIT2, EPN2
GO:0031802~type 5 metabotropic glutamate receptor binding	2	0.615385	21.6057	0.0887862	0.802137	NECAB2, DNM3
GO:0086006~voltage-gated sodium channel activity involved in cardiac muscle cell action potential	2	0.615385	21.6057	0.0887862	0.802137	SCN5A, SCN3B
GO:0050731~positive regulation of peptidyl-tyrosine phosphorylation	5	1.53846	2.93218	0.0911197	0.989691	FGF7, GDNF, NRG1, IGF1, EFNA5
GO:0071346~cellular response to interferon-gamma	5	1.53846	2.93218	0.0911197	0.989691	GBP8, GBP7, CCL5, CCL4, XCL1
GO:0017080~sodium channel regulator activity	3	0.923077	5.89248	0.0911289	0.809348	FXYD7, SCN3B, FGF12
GO:0008344~adult locomotory behavior	4	1.23077	3.72749	0.0918372	0.989691	SEZ6, SNCG, FGF12, SNCA
GO:0045785~positive regulation of cell adhesion	4	1.23077	3.72749	0.0918372	0.989691	MDK, CCL5, NRG1, LAMC1
GO:0034612~response to tumor necrosis factor	3	0.923077	5.83086	0.0928565	0.989691	GGT7, CCL5, PTGS2
GO:0030971~receptor tyrosine kinase binding	4	1.23077	3.70384	0.0930774	0.812876	SHC2, GDNF, ARTN, NRG1
GO:0048839~inner ear development	4	1.23077	3.67712	0.0947318	0.989691	BMPER, ATP2B2, IGF1, GLI3
GO:0043198~dendritic shaft	4	1.23077	3.6669	0.0953768	0.428524	GRIA1, NLGN2, SEZ6, CNIH2
GO:0086091~regulation of heart rate by cardiac conduction	3	0.923077	5.66889	0.0974033	0.989691	CACNA2D1, SCN5A, SCN3B
GO:0006749~glutathione metabolic process	4	1.23077	3.62809	0.0976634	0.989691	GSTA4, GDAP1L1, HBB-BT, HBB-BS
GO:0071407~cellular response to organic cyclic compound	4	1.23077	3.62809	0.0976634	0.989691	FOXF1, CCL5, HAND2, PAK3
GO:0002385~mucosal immune response	2	0.615385	19.4362	0.0981723	0.989691	CD160, IGHA
GO:0042297~vocal learning	2	0.615385	19.4362	0.0981723	0.989691	CNTNAP2, SHANK3
GO:0098977~inhibitory chemical synaptic transmission	2	0.615385	19.4362	0.0981723	0.989691	CNTNAP2, KCNQ2
GO:0031622~positive regulation of fever generation	2	0.615385	19.4362	0.0981723	0.989691	CCL5, PTGS2
GO:0060536~cartilage morphogenesis	2	0.615385	19.4362	0.0981723	0.989691	HAND2, SNAI2
GO:0060373~regulation of ventricular cardiac muscle cell membrane depolarization	2	0.615385	19.4362	0.0981723	0.989691	SCN5A, SCN3B
GO:1903598~positive regulation of gap junction assembly	2	0.615385	19.4362	0.0981723	0.989691	ACE2, CNTNAP2
GO:0086014~atrial cardiac muscle cell action potential	2	0.615385	19.4362	0.0981723	0.989691	SCN5A, SCN3B
GO:0010193~response to ozone	2	0.615385	19.4362	0.0981723	0.989691	IL1A, CYP2E1
