## Supplementary material for "CD131 Contributes to Ulcerative Colitis Pathogenesis by Promoting Macrophage Infiltration": Table S4

### Sheet: Table S4
Table S4. GO enrichment analysis of the intersected, down-regulated DEGs.
Term	Count	%	Fold Enrichment	PValue	FDR	Genes
GO:0007049~cell cycle	62	25.5144	8.38439	9.15159e-39	1.14761e-35	ERCC6L, MCM8, NCAPG2, CCNF, BUB1B, BRCA1, FOXM1, BRCA2, CHTF18, CDC20, CHAF1B, CHAF1A, CHEK2, NEK2, OIP5, LIG1, PIMREG, CDC25C, HASPIN, KNSTRN, CDC25B, CCNA2, ASPM, MELK, INCENP, FANCD2, MCM5, KIF2C, MCM6, CDCA3, UHRF1, CDCA5, CDCA8, NSL1, AURKB, NCAPH, AURKA, CCNB2, SYCE2, CCNB1, DSN1, CDC45, RACGAP1, CLSPN, TPPP, ECT2, RAB11FIP4, E2F7, E2F8, FANCI, UBE2C, PLK1, TICRR, TPX2, WEE1, KIF18B, TACC3,…
GO:0051301~cell division	45	18.5185	9.97588	7.68643e-31	4.81939e-28	ERCC6L, CDCA3, CDCA5, NCAPG2, CCNF, KIF14, BUB1B, CDCA8, NSL1, AURKB, NCAPH, AURKA, CDC20, CCNB2, SYCE2, CCNB1, DSN1, RACGAP1, CHEK2, NEK2, OIP5, TPPP, ECT2, RAB11FIP4, LIG1, UBE2C, PLK1, PIMREG, CDC25C, KNSTRN, CDC25B, CCNA2, ASPM, TPX2, WEE1, KIF18B, KIFC1, INCENP, TACC3, CDK1, NCAPD2, KIF2C, NCAPD3, SPC24, SPC25
GO:0005694~chromosome	39	16.0494	5.95614	1.17515e-18	3.1729e-16	ERCC6L, MCM8, CDCA5, HMGB2, BUB1B, CDCA8, BRCA1, BRCA2, CENPA, NSL1, AURKB, NCAPH, SYCE2, DSN1, H2BC21, NEK2, OIP5, CLSPN, ZRANB3, CENPU, POLQ, PLK1, HASPIN, KNSTRN, TRAIP, KIF4, MMS22L, RAD51, INCENP, CENPL, CENPM, MCM5, NCAPD2, KIF2C, MCM6, TRIP13, HROB, SPC24, SPC25
GO:0000775~chromosome, centromeric region	20	8.23045	11.4979	1.12573e-14	1.51974e-12	TOP2A, CENPU, WDHD1, ERCC6L, PLK1, BUB1B, CDCA8, CENPA, KNSTRN, NSL1, AURKB, DSN1, INCENP, CENPL, CENPM, KIF2C, OIP5, NEK2, SPC24, SPC25
GO:0005634~nucleus	126	51.8519	1.72573	9.0938e-13	8.18442e-11	LRR1, CCNF, NRM, BUB1B, BACH2, CHEK2, SPATA24, NEK2, OIP5, WDHD1, RNF43, LIG1, PIMREG, CDC25C, HASPIN, KNSTRN, GCAT, TRAIP, CDC25B, RBP2, FANCD2, PKP1, KIF20A, ZFP575, ASF1B, ABCG2, CPHX1, CDCA5, CDCA8, TEX19.1, NUGGC, NCAPH, NPAS2, CCNB2, SYCE2, DSN1, CCNB1, RACGAP1, MIER3, FIGNL1, CLSPN, TPPP, ECT2, ZRANB3, FANCI, H4C9, OSBPL6, UBE2C, PLK1, FANCG, POLA1, TPX2, KIF18B, DIAPH3, CPS1, ID1, NFE2L3,…
GO:0006281~DNA repair	26	10.6996	5.86599	2.81515e-12	1.17673e-09	MCM8, UHRF1, BRCA1, FOXM1, BRCA2, CHAF1B, CHAF1A, EXO1, CHEK2, RAD54L, CLSPN, FANCI, ZRANB3, POLQ, WDHD1, RRM1, RFC4, LIG1, KIF22, FANCG, TICRR, TRAIP, MMS22L, RAD51, FANCD2, HROB
GO:0000776~kinetochore	18	7.40741	9.84638	4.1774e-12	2.81975e-10	CENPU, ERCC6L, PLK1, BUB1B, CENPA, KNSTRN, NSL1, AURKB, AURKA, CDC20, DSN1, INCENP, CENPM, KIF2C, NEK2, NCAPD3, SPC24, SPC25
GO:0007059~chromosome segregation	15	6.17284	11.9354	2.88904e-11	9.05714e-09	TOP2A, CENPU, BRCA1, CHTF18, KNSTRN, NSL1, DSN1, INCENP, CENPL, CENPM, KIF2C, OIP5, NEK2, SPC24, SPC25
GO:0006260~DNA replication	15	6.17284	11.1397	7.44007e-11	1.86597e-08	POLQ, RRM1, RRM2, RFC4, LIG1, MCM8, MCM10, CHTF18, TICRR, POLA1, CHAF1B, CDC45, CHAF1A, MCM5, MCM6
GO:0006974~cellular response to DNA damage stimulus	27	11.1111	4.51442	3.20779e-10	6.70428e-08	TOP2A, MCM8, UHRF1, MCM10, BRCA1, FOXM1, BRCA2, NUGGC, NPAS2, CHAF1B, CHAF1A, EXO1, CHEK2, RAD54L, CLSPN, E2F7, FANCI, ZRANB3, POLQ, LIG1, FANCG, TICRR, TRAIP, MMS22L, RAD51, FANCD2, HROB
GO:0005654~nucleoplasm	80	32.9218	1.96535	7.82792e-10	4.22708e-08	TOP2A, MCM8, NCAPG2, HMGB2, MCM10, BRCA1, BRCA2, CHTF18, BACH2, CDC20, CHAF1B, EXO1, IYD, CHEK2, H2BC21, SPATA24, ANKRD1, NEK2, WDHD1, RFC4, LIG1, PIMREG, HASPIN, DCK, GCAT, TRAIP, KIF4, CCNA2, ANO1, MMS22L, INCENP, FANCD2, PKP1, MCM5, KIF20A, MCM6, ASF1B, ABCG2, PHLPP2, GYPA, UHRF1, CDCA5, SYNPO2, CDCA8, SLFN9, CENPA, AURKB, NCAPH, NPAS2, AURKA, SYCE2, DSN1, CDC45, HIRIP3, RACGAP1, MIER3, RAD54L…
GO:0007052~mitotic spindle organization	10	4.11523	16.8147	6.6956e-09	1.19947e-06	CCNB1, INCENP, PLK1, STMN1, TACC3, CDCA8, AURKB, KIF4, SPC25, AURKA
GO:0000070~mitotic sister chromatid segregation	9	3.7037	21.1069	7.86554e-09	1.23292e-06	DSN1, KIF18B, INCENP, PLK1, NCAPG2, CDCA8, NEK2, KNSTRN, NSL1
GO:0005524~ATP binding	45	18.5185	2.52461	1.43954e-08	6.36278e-06	TOP2A, ERCC6L, MCM8, KIF14, BUB1B, CHTF18, SLFN9, AURKB, AURKA, CHEK2, FIGNL1, PBK, RAD54L, NEK2, TK1, TRPM6, EPHB3, ZRANB3, POLQ, RRM1, RFC4, LIG1, UBE2C, PLK1, KIF24, ATP2B1, KIF22, ACSL3, HASPIN, DCK, KIF4, WEE1, KIF18B, RAD51, MELK, CPS1, KIFC1, STK26, CDK1, MCM5, KIF2C, MCM6, KIF20A, TRIP13, ABCG2
GO:0000922~spindle pole	13	5.34979	8.95695	2.44992e-08	1.10246e-06	PLK1, KNSTRN, NSL1, AURKA, CDC25B, CDC20, TPX2, ASPM, DSN1, CCNB1, ALMS1, TACC3, NEK2
GO:0000281~mitotic cytokinesis	10	4.11523	14.3739	2.80927e-08	3.91424e-06	RACGAP1, INCENP, PLK1, STMN1, CDCA8, KIF20A, ECT2, CENPA, AURKB, KIF4
GO:0000278~mitotic cell cycle	13	5.34979	8.27523	5.86454e-08	7.35413e-06	WDHD1, RRM2, CDCA5, PLK1, CDCA8, HASPIN, AURKB, AURKA, CDC25B, WEE1, KIF18B, INCENP, NCAPD2
GO:0007094~mitotic spindle assembly checkpoint	8	3.29218	20.9689	8.24588e-08	9.40031e-06	CDC20, PLK1, BUB1B, TRIP13, HASPIN, SPC24, AURKB, SPC25
GO:0008017~microtubule binding	17	6.99588	5.47426	9.34353e-08	1.98492e-05	GAS2L3, PLK1, KIF14, KIF24, KIF22, KIF4, TIAM1, TPX2, KIF18B, RACGAP1, KIFC1, ALMS1, KIF2C, KIF20A, TPPP, GTSE1, SPC24
GO:0000166~nucleotide binding	46	18.93	2.30725	1.34723e-07	1.98492e-05	TOP2A, ERCC6L, MCM8, KIF14, BUB1B, CHTF18, SLFN9, NUGGC, AURKB, AURKA, CHEK2, FIGNL1, PBK, RAD54L, NEK2, TK1, TRPM6, EPHB3, ZRANB3, POLQ, RRM1, RFC4, LIG1, UBE2C, PLK1, KIF24, ATP2B1, KIF22, ACSL3, HASPIN, DCK, KIF4, POLA1, WEE1, KIF18B, RAD51, MELK, CPS1, STK26, CDK1, MCM5, KIF2C, MCM6, KIF20A, TRIP13, ABCG2
GO:0005874~microtubule	19	7.81893	4.66008	1.57849e-07	6.08847e-06	GAS2L3, KIF14, KIF24, KIF22, KNSTRN, AURKA, KIF4, TIAM1, TPX2, ASPM, KIF18B, KIFC1, INCENP, STMN1, KIF2C, NEK2, KIF20A, TPPP, GTSE1
GO:0030496~midbody	14	5.76132	5.64115	1.32965e-06	4.48757e-05	PLK1, KIF14, CDCA8, AURKB, KIF4, ASPM, RACGAP1, RASGEF1B, INCENP, CDK1, NEK2, KIF20A, ECT2, RAB11FIP4
GO:0051256~mitotic spindle midzone assembly	5	2.05761	49.5099	1.82981e-06	0.000191215	RACGAP1, INCENP, CDCA8, AURKB, KIF4
GO:0003777~microtubule motor activity	8	3.29218	13.075	2.3628e-06	0.00026109	KIF18B, KIFC1, KIF14, KIF24, KIF2C, KIF22, KIF20A, KIF4
GO:0017116~single-stranded DNA-dependent ATP-dependent DNA helicase activity	6	2.46914	24.7492	3.35074e-06	0.000296205	POLQ, RAD51, RFC4, MCM8, MCM5, CHTF18
GO:0000793~condensed chromosome	7	2.88066	16.2002	4.06968e-06	0.000107416	TOP2A, RAD51, FANCD2, HMGB2, NCAPD2, NCAPD3, BRCA1
GO:0005819~spindle	11	4.52675	6.94296	4.37623e-06	0.000107416	TPX2, RACGAP1, INCENP, PLK1, BUB1B, KIF2C, KIF22, KIF20A, HASPIN, AURKB, AURKA
GO:0072686~mitotic spindle	11	4.52675	6.94296	4.37623e-06	0.000107416	PHLPP2, TPX2, RACGAP1, KIFC1, CDK1, TACC3, KIF22, TPPP, ECT2, KNSTRN, AURKA
GO:0007080~mitotic metaphase plate congression	7	2.88066	15.2153	5.90381e-06	0.000569491	CCNB1, KIFC1, CDCA5, KIF14, CDCA8, KIF2C, KIF22
GO:0003677~DNA binding	44	18.107	2.05133	6.21663e-06	0.00039659	TOP2A, ERCC6L, MCM8, UHRF1, HMGB2, MCM10, BRCA1, FOXM1, BRCA2, CHTF18, CENPA, ASCL2, NPAS2, BACH2, EXO1, H2BC21, SPATA24, ANKRD1, RAD54L, CLSPN, E2F7, E2F8, POLQ, WDHD1, TCF7L1, ZFP775, RFC4, H4C9, LIG1, KIF22, HASPIN, KIF4, POLA1, MMS22L, RAD51, POU2AF3, POU2AF2, NFE2L3, MCM5, MCM6, HROB, ZFP575, MXD3, PHF19
GO:0003697~single-stranded DNA binding	10	4.11523	7.66567	6.28083e-06	0.00039659	POLA1, MMS22L, CDC45, RAD51, MCM8, MCM5, MCM10, MCM6, HROB, BRCA2
GO:0005813~centrosome	21	8.64198	3.30214	6.34953e-06	0.000142865	CCNF, PLK1, KIF24, AXIN2, BRCA1, HASPIN, BRCA2, AURKA, CDC25B, CDC20, CCNB2, ASPM, CCNB1, CDC45, ALMS1, ID1, CDK1, TACC3, CEP72, KIF2C, NEK2
GO:0005856~cytoskeleton	36	14.8148	2.2549	8.91349e-06	0.000185126	TEDC1, CLIC5, CCNF, KIF14, CDCA8, BRCA2, AURKB, AURKA, SPTA1, CDC20, CCNB1, RACGAP1, STMN1, CEP72, NEK2, TPPP, ECT2, GTSE1, GAS2L3, PLK1, KIF24, KIF22, HASPIN, KNSTRN, CDC25B, KIF4, ASPM, TPX2, KIF18B, RAD51, KRT17, INCENP, TACC3, CDK1, KIF2C, KIF20A
GO:0051233~spindle midzone	6	2.46914	19.3411	1.25119e-05	0.000241301	RACGAP1, PLK1, KIF14, CDCA8, AURKB, AURKA
GO:0030261~chromosome condensation	6	2.46914	19.0967	1.32741e-05	0.00118898	TOP2A, NCAPG2, CDK1, NCAPD2, NCAPD3, NCAPH
GO:0016887~ATPase activity	17	6.99588	3.72804	1.41834e-05	0.000783631	ERCC6L, RFC4, MCM8, KIF14, ATP2B1, KIF22, CHTF18, SLFN9, KIF18B, KIFC1, FIGNL1, RAD54L, MCM5, KIF2C, MCM6, KIF20A, TRIP13
GO:0000086~G2/M transition of mitotic cell cycle	7	2.88066	12.4765	1.91874e-05	0.00160407	CCNA2, CHEK2, PLK1, CDK1, CDC25C, FOXM1, CDC25B
GO:0032133~chromosome passenger complex	4	1.64609	60.1723	2.58731e-05	0.000465716	INCENP, CDCA8, AURKB, AURKA
GO:0000794~condensed nuclear chromosome	7	2.88066	11.4874	3.12112e-05	0.000526688	RAD51, NCAPG2, NEK2, NCAPD2, NCAPD3, BRCA1, NCAPH
GO:0051988~regulation of attachment of spindle microtubules to kinetochore	4	1.64609	50.9245	4.65999e-05	0.00365226	RACGAP1, NEK2, ECT2, KNSTRN
GO:0007051~spindle organization	5	2.05761	23.4521	5.15501e-05	0.00380258	ASPM, CEP72, KNSTRN, AURKB, AURKA
GO:0007018~microtubule-based movement	8	3.29218	7.92159	6.74129e-05	0.00469643	KIF18B, KIFC1, KIF14, KIF24, KIF2C, KIF22, KIF20A, KIF4
GO:0000796~condensin complex	4	1.64609	45.1292	7.12679e-05	0.0011319	NCAPG2, NCAPD2, NCAPD3, NCAPH
GO:0031297~replication fork processing	6	2.46914	13.3677	7.96891e-05	0.00525948	ZRANB3, MMS22L, RAD51, BRCA2, OOEP, TRAIP
GO:0000779~condensed chromosome, centromeric region	5	2.05761	20.5133	9.03498e-05	0.00135525	PLK1, NCAPD2, NCAPD3, CENPA, AURKB
GO:0032465~regulation of cytokinesis	6	2.46914	12.7311	0.000101169	0.00634327	PLK1, KIF20A, BRCA2, RAB11FIP4, AURKB, AURKA
GO:0006302~double-strand break repair	7	2.88066	8.91179	0.000131478	0.00770982	POLQ, CHEK2, CDCA5, RAD54L, TRIP13, BRCA1, BRCA2
GO:0044772~mitotic cell cycle phase transition	5	2.05761	18.5662	0.00013526	0.00770982	CCNA2, CCNB2, CCNB1, CCNF, CDK1
GO:0010997~anaphase-promoting complex binding	4	1.64609	34.6488	0.000169193	0.00830924	CDC20, CCNF, PLK1, CLSPN
GO:0006270~DNA replication initiation	5	2.05761	17.1381	0.000186996	0.0101953	POLA1, CDC45, MCM5, MCM10, MCM6
GO:0042555~MCM complex	4	1.64609	32.8213	0.000204897	0.00291169	MMS22L, MCM8, MCM5, MCM6
GO:1905820~positive regulation of chromosome separation	4	1.64609	32.4065	0.000212528	0.0111046	NCAPG2, NCAPD2, NCAPD3, NCAPH
GO:0005871~kinesin complex	6	2.46914	10.6186	0.000243305	0.00328461	KIF18B, KIFC1, KIF14, KIF2C, KIF22, KIF20A
GO:0005737~cytoplasm	111	45.679	1.31393	0.000315337	0.00405434	CCNF, BUB1B, ENO3, BACH2, CDC20, CYP2D9, CYP2D12, CHEK2, SPATA24, STMN1, NEK2, LRAT, GTSE1, TGM3, GAS2L3, LIG1, CDC25C, HASPIN, KNSTRN, TRAIP, CDC25B, MELK, RBP2, PKP1, KIF20A, ASF1B, TEDC1, GRB7, CDCA3, CDCA5, HPN, CDCA8, TEX19.1, IQGAP3, NCAPH, NPAS2, SPTA1, CCNB2, STRIP2, CCNB1, RACGAP1, FIGNL1, CEP72, TPPP, ECT2, FAM83B, FANCI, OSBPL6, PLK1, POLA1, TPX2, KIF18B, DIAPH3, CPS1, STK26, ID1, CDK1…
GO:0010971~positive regulation of G2/M transition of mitotic cell cycle	5	2.05761	14.853	0.000330992	0.0166026	RRM1, CCNB1, CDK1, CDC25C, CDC25B
GO:0007131~reciprocal meiotic recombination	5	2.05761	14.3739	0.00037672	0.0181695	RAD51, RAD54L, TRIP13, TEX19.1, CHTF18
GO:0001673~male germ cell nucleus	7	2.88066	7.26218	0.000405535	0.00497702	TOP2A, RAD51, SPATA24, TRIP13, BRCA1, CHTF18, HASPIN
GO:1990391~DNA repair complex	4	1.64609	25.7881	0.000441077	0.00517786	FANCI, FANCD2, BRCA1, BRCA2
GO:0051984~positive regulation of chromosome segregation	4	1.64609	25.4623	0.000457367	0.0204835	NCAPG2, NCAPD2, NCAPD3, NCAPH
GO:0007076~mitotic chromosome condensation	4	1.64609	25.4623	0.000457367	0.0204835	CDCA5, NCAPD2, NCAPD3, NCAPH
GO:0010369~chromocenter	4	1.64609	24.0689	0.000546867	0.00615226	INCENP, CDCA8, OIP5, AURKB
GO:0019901~protein kinase binding	18	7.40741	2.60735	0.000568504	0.0226467	GRB7, PLK1, KIF14, AXIN2, ACSL3, CDC25C, FOXM1, AURKA, CDC25B, CCNA2, TPX2, POLA1, CEACAM2, CCNB1, RACGAP1, CHEK2, KIF20A, FAM83B
GO:0003774~motor activity	6	2.46914	8.80903	0.000578418	0.0226467	KIF18B, KIFC1, KIF14, KIF2C, KIF22, KIF20A
GO:0003688~DNA replication origin binding	4	1.64609	23.0992	0.000614843	0.0226467	POLA1, CDC45, MCM5, MCM10
GO:0006310~DNA recombination	7	2.88066	6.7078	0.000617844	0.0267164	RAD51, LIG1, EXO1, HMGB2, BRCA1, HROB, BRCA2
GO:0032508~DNA duplex unwinding	5	2.05761	12.3775	0.000675114	0.0282198	RFC4, MCM8, MCM5, MCM6, CHTF18
GO:1901970~positive regulation of mitotic sister chromatid separation	3	1.23457	66.8384	0.00073468	0.029719	INCENP, CDCA8, AURKB
GO:0032991~macromolecular complex	23	9.46502	2.19444	0.000837011	0.00903971	TOP2A, H4C9, HMGB2, CDCA8, KIF24, AXIN2, BRCA1, BRCA2, OOEP, CDC20, CHAF1B, RAD51, CHAF1A, TTR, CPS1, MIER3, INCENP, ANKRD1, RAD54L, NEK2, LY6G6C, TGM3, ASF1B
GO:0043596~nuclear replication fork	4	1.64609	20.0574	0.000957073	0.00993883	ZRANB3, MMS22L, WDHD1, MCM10
GO:0008608~attachment of spindle microtubules to kinetochore	4	1.64609	19.804	0.000992023	0.0388749	DSN1, NSL1, SPC24, SPC25
GO:0000307~cyclin-dependent protein kinase holoenzyme complex	5	2.05761	11.0071	0.00106154	0.0104957	CCNA2, CCNB2, CCNB1, CCNF, CDK1
GO:0006468~protein phosphorylation	18	7.40741	2.46788	0.00106986	0.0406546	PLK1, BUB1B, HASPIN, IQGAP3, OOEP, AURKB, AURKA, CDC25B, WEE1, CCNB1, MELK, CHEK2, STK26, PBK, CDK1, NEK2, TRPM6, EPHB3
GO:0015630~microtubule cytoskeleton	10	4.11523	3.90729	0.00109775	0.0104957	TPX2, CCNB2, GAS2L3, INCENP, PLK1, CDCA8, KIF2C, GTSE1, AURKB, AURKA
GO:0000939~condensed chromosome inner kinetochore	4	1.64609	19.0018	0.00112731	0.0104957	CENPU, CENPL, CENPM, CENPA
GO:0005829~cytosol	71	29.2181	1.41872	0.00116916	0.0105225	MCM8, KIF14, BUB1B, BRCA2, CHTF18, ENO3, BACH2, AKR1B7, CDC20, 2310034C09RIK, H2BC21, SPATA24, STMN1, ANKRD1, TK1, 2310079G19RIK, NPY1R, KIF22, DCK, KIF4, CCNA2, MMS22L, TIAM1, RBP2, INCENP, FANCD2, MCM5, LYPLAL1, PHLPP2, GRB7, GYPA, CDCA3, SYNPO2, SLFN9, NCAPH, NPAS2, AURKA, CCNB2, CCNB1, STRIP2, DSN1, CEP72, TPPP, ECT2, CBR3, E2F8, FANCI, POLQ, RRM1, TCF7L1, RRM2, OSBPL6, UBE2C, CMA1, GGH, FANC…
GO:0007095~mitotic G2 DNA damage checkpoint	5	2.05761	10.6093	0.00121747	0.044903	PLK1, CDK1, CLSPN, BRCA1, TICRR
GO:0071479~cellular response to ionizing radiation	5	2.05761	10.127	0.00145109	0.0519903	RAD51, FIGNL1, BRCA1, ECT2, BRCA2
GO:0005815~microtubule organizing center	8	3.29218	4.78191	0.00146413	0.0127321	CLIC5, RAD51, KIFC1, PLK1, ALMS1, TACC3, KNSTRN, AURKA
GO:0000228~nuclear chromosome	5	2.05761	10.0287	0.00150899	0.0127321	TOP2A, RAD51, H4C9, FIGNL1, NCAPD2
GO:0090307~mitotic spindle assembly	5	2.05761	9.90199	0.00157886	0.0549969	CDC20, TPX2, KIFC1, CHEK2, NEK2
GO:0000800~lateral element	4	1.64609	16.4106	0.00174843	0.0143053	RAD51, INCENP, BRCA1, BRCA2
GO:0071459~protein localization to chromosome, centromeric region	3	1.23457	44.559	0.00180974	0.0567923	BUB1B, HASPIN, CENPA
GO:0010032~meiotic chromosome condensation	3	1.23457	44.559	0.00180974	0.0567923	NCAPD2, NCAPD3, NCAPH
GO:1903490~positive regulation of mitotic cytokinesis	3	1.23457	44.559	0.00180974	0.0567923	INCENP, CDCA8, AURKB
GO:0006268~DNA unwinding involved in DNA replication	4	1.64609	16.2033	0.00181156	0.0567923	CDC45, RAD51, MCM5, MCM6
GO:0007019~microtubule depolymerization	4	1.64609	15.4988	0.00206623	0.0631965	KIF18B, STMN1, KIF24, KIF2C
GO:0000152~nuclear ubiquitin ligase complex	3	1.23457	38.6822	0.0024539	0.0194869	RAD51, BRCA1, BRCA2
GO:0032467~positive regulation of cytokinesis	5	2.05761	8.73705	0.00251361	0.0733442	RACGAP1, KIF14, ECT2, AURKB, CDC25B
GO:0032466~negative regulation of cytokinesis	3	1.23457	38.1934	0.00251499	0.0733442	E2F7, AURKB, E2F8
GO:0006335~DNA replication-dependent nucleosome assembly	4	1.64609	14.2589	0.0026397	0.0752313	CHAF1B, H4C9, CHAF1A, ASF1B
GO:0009636~response to toxic substance	6	2.46914	6.14606	0.00292818	0.0806816	DDC, RAD51, CPS1, CDK1, CYP2F2, TRPM6
GO:0071897~DNA biosynthetic process	4	1.64609	13.7104	0.00295961	0.0806816	POLA1, LIG1, TK1, HROB
GO:1902425~positive regulation of attachment of mitotic spindle microtubules to kinetochore	3	1.23457	33.4192	0.00332868	0.0869617	INCENP, CDCA8, AURKB
GO:0043009~chordate embryonic development	3	1.23457	33.4192	0.00332868	0.0869617	CENPU, BRCA1, BRCA2
GO:0003678~DNA helicase activity	5	2.05761	7.87474	0.00365813	0.124376	ERCC6L, MCM8, RAD54L, MCM5, MCM6
GO:0001556~oocyte maturation	4	1.64609	12.7311	0.00366845	0.0927424	CCNB1, TRIP13, BRCA2, CDC25B
GO:0000724~double-strand break repair via homologous recombination	6	2.46914	5.81204	0.0037264	0.0927424	MMS22L, RAD51, MCM8, RAD54L, BRCA1, BRCA2
GO:0001890~placenta development	5	2.05761	7.81736	0.00377182	0.0927424	CCNF, TEX19.1, ASCL2, E2F7, E2F8
GO:0016310~phosphorylation	16	6.58436	2.28142	0.00462241	0.111471	PLK1, BUB1B, HASPIN, DCK, AURKB, AURKA, WEE1, MELK, CHEK2, STK26, PBK, CDK1, NEK2, TK1, TRPM6, EPHB3
GO:0003682~chromatin binding	15	6.17284	2.32855	0.00529163	0.150962	TOP2A, POLQ, WDHD1, TCF7L1, MCM8, BRCA1, NCAPH, TICRR, POLA1, CDC45, RAD51, EXO1, CDK1, NCAPD3, PHF19
GO:0004712~protein serine/threonine/tyrosine kinase activity	13	5.34979	2.51921	0.00572426	0.150962	PLK1, BUB1B, HASPIN, AURKB, AURKA, WEE1, MELK, CHEK2, STK26, CDK1, NEK2, TRPM6, EPHB3
GO:0016491~oxidoreductase activity	16	6.58436	2.22465	0.00573844	0.150962	RRM1, RRM2, DIO1, FMO4, COX7A1, AKR1B7, CYP39A1, CYP2D12, CYP2D9, IYD, SCD2, PHGDH, CYP2F2, CDO1, NOX1, CBR3
GO:0016538~cyclin-dependent protein serine/threonine kinase regulator activity	4	1.64609	10.8278	0.00580625	0.150962	CCNA2, CCNB2, CCNB1, CCNF
GO:0036297~interstrand cross-link repair	4	1.64609	10.8022	0.00586462	0.138759	RAD51, FANCD2, HROB, FANCG
GO:0071162~CMG complex	3	1.23457	24.6159	0.0062425	0.0481564	CDC45, MCM5, MCM6
GO:0016324~apical plasma membrane	13	5.34979	2.47544	0.00662096	0.0496572	SLC34A2, CLIC5, AQP8, IGFBP2, HPN, ATP2B1, NAALADL1, ANO1, ASPM, CEACAM2, STK26, TRPM6, ABCG2
GO:0042802~identical protein binding	37	15.2263	1.55962	0.00665652	0.163455	CLIC6, GRB7, GYPA, UHRF1, HEXB, MCM10, BRCA1, BRCA2, H2-Q1, ENO3, CHAF1A, TTR, CHEK2, SPATA24, OIP5, LY6G6C, TK1, CTSE, E2F7, E2F8, POLQ, RRM1, RRM2, AVPR1B, PLK1, TRPV3, KIF24, TRAIP, ANO1, CEACAM2, RAD51, TRPV6, STK26, ID1, MCM6, TRIP13, ABCG2
GO:0090267~positive regulation of mitotic cell cycle spindle assembly checkpoint	3	1.23457	22.2795	0.00761852	0.173702	INCENP, CDCA8, AURKB
GO:0000727~double-strand break repair via break-induced replication	3	1.23457	22.2795	0.00761852	0.173702	CDC45, MCM5, MCM6
GO:0032147~activation of protein kinase activity	4	1.64609	9.38083	0.00870521	0.191515	TPX2, KIF14, CLSPN, ECT2
GO:0000079~regulation of cyclin-dependent protein serine/threonine kinase activity	4	1.64609	9.38083	0.00870521	0.191515	CCNA2, CCNB2, CCNB1, CCNF
GO:0000731~DNA synthesis involved in DNA repair	3	1.23457	20.5657	0.00893782	0.193242	POLA1, RRM1, HROB
GO:0090734~site of DNA damage	4	1.64609	9.25728	0.00904326	0.0659913	MMS22L, HROB, SLFN9, TRAIP
GO:0005814~centriole	7	2.88066	3.90006	0.00929787	0.0660638	TOP2A, TEDC1, CCNF, PLK1, ALMS1, KIF24, AURKA
GO:0045931~positive regulation of mitotic cell cycle	4	1.64609	9.1403	0.00935411	0.198815	CCNB1, CDK1, BRCA2, CDC25B
GO:0016301~kinase activity	16	6.58436	2.09675	0.00962624	0.222952	PLK1, BUB1B, HASPIN, DCK, AURKB, AURKA, WEE1, MELK, CHEK2, STK26, PBK, CDK1, NEK2, TK1, TRPM6, EPHB3
GO:0004180~carboxypeptidase activity	4	1.64609	8.88432	0.0100883	0.222952	CPA2, CPM, NAALADL1, CPN1
GO:0016446~somatic hypermutation of immunoglobulin genes	3	1.23457	19.0967	0.0103512	0.209362	POLQ, EXO1, NUGGC
GO:0051310~metaphase plate congression	3	1.23457	19.0967	0.0103512	0.209362	INCENP, KIF2C, KIF22
GO:0006978~DNA damage response, signal transduction by p53 class mediator resulting in transcription of p21 class mediator	3	1.23457	19.0967	0.0103512	0.209362	CHEK2, FOXM1, BRCA2
GO:0097431~mitotic spindle pole	4	1.64609	8.8057	0.01038	0.0718615	ASPM, PLK1, AURKB, AURKA
GO:0005876~spindle microtubule	4	1.64609	8.59605	0.011089	0.0748505	PLK1, CDK1, AURKB, AURKA
GO:0005635~nuclear envelope	8	3.29218	3.25256	0.0118768	0.0782132	NDC1, POLA1, RNF43, RRM1, NEMP2, RRM2, NRM, NEMP1
GO:0004674~protein serine/threonine kinase activity	12	4.93827	2.38958	0.0122951	0.258783	MELK, CHEK2, STK26, PLK1, PBK, CDK1, BUB1B, NEK2, HASPIN, TRPM6, AURKB, AURKA
GO:0000940~condensed chromosome outer kinetochore	3	1.23457	16.9235	0.0131353	0.084441	CCNB1, PLK1, BUB1B
GO:0006518~peptide metabolic process	3	1.23457	16.7096	0.0134514	0.263564	CPM, CMA1, CPN1
GO:2000001~regulation of DNA damage checkpoint	3	1.23457	16.7096	0.0134514	0.263564	RAD51, BRCA1, BRCA2
GO:0000785~chromatin	12	4.93827	2.30447	0.0157416	0.0988427	POLA1, CHAF1B, RAD51, CHAF1A, UHRF1, CDCA5, PLK1, HMGB2, OIP5, KIF22, FANCG, ASF1B
GO:0070365~hepatocyte differentiation	3	1.23457	14.853	0.0169015	0.326069	CPS1, E2F7, E2F8
GO:0090575~RNA polymerase II transcription factor complex	6	2.46914	4.01149	0.0170802	0.104811	NFE2L3, ASCL2, MXD3, E2F7, BACH2, E2F8
GO:0005730~nucleolus	19	7.81893	1.81472	0.0175446	0.105267	TOP2A, HMGB2, CDCA8, MCM10, PIMREG, FANCG, TRAIP, POLA1, WEE1, DSN1, RAD51, HIRIP3, CPS1, FANCD2, SPATA24, SCD2, NEK2, SPC24, E2F8
GO:0004386~helicase activity	6	2.46914	3.96743	0.0177447	0.347156	ZRANB3, ERCC6L, MCM8, RAD54L, MCM5, MCM6
GO:0004672~protein kinase activity	13	5.34979	2.14493	0.0186204	0.347156	PLK1, BUB1B, HASPIN, AURKB, AURKA, WEE1, MELK, CHEK2, STK26, PBK, CDK1, NEK2, EPHB3
GO:0046983~protein dimerization activity	7	2.88066	3.33162	0.0188501	0.347156	ANO1, CEACAM2, ID1, TPPP, ASCL2, MXD3, NPAS2
GO:0031616~spindle pole centrosome	3	1.23457	13.5388	0.0202056	0.118598	KIFC1, AURKB, AURKA
GO:0000287~magnesium ion binding	8	3.29218	2.91167	0.0203872	0.350765	TOP2A, WEE1, FIGNL1, STK26, PLK1, TPPP, ENO3, DCK
GO:0016787~hydrolase activity	29	11.9342	1.54208	0.0206332	0.350765	PHLPP2, CPM, ERCC6L, TMPRSS7, MCM8, HEXB, HPN, PCSK9, SLFN9, NUGGC, CPN1, EXO1, FIGNL1, RAD54L, TPPP, CTSE, ZRANB3, CPA2, CMA1, GGH, CDC25C, TMPRSS13, NAALADL1, CDC25B, PHOSPHO1, MCM5, MCM6, PDE7A, LYPLAL1
GO:0060707~trophoblast giant cell differentiation	3	1.23457	13.3677	0.0206846	0.393008	GJB5, E2F7, E2F8
GO:0005971~ribonucleoside-diphosphate reductase complex	2	0.823045	90.2585	0.0219435	0.123432	RRM1, RRM2
GO:0097122~cyclin A2-CDK1 complex	2	0.823045	90.2585	0.0219435	0.123432	CCNA2, CDK1
GO:1990426~mitotic recombination-dependent replication fork processing	2	0.823045	89.1179	0.0222199	0.409761	RAD51, BRCA2
GO:0032877~positive regulation of DNA endoreduplication	2	0.823045	89.1179	0.0222199	0.409761	E2F7, E2F8
GO:0007064~mitotic sister chromatid cohesion	3	1.23457	12.7311	0.0226959	0.412473	CDC20, CDCA5, HASPIN
GO:0005515~protein binding	77	31.6872	1.22541	0.0268752	0.439958	KLB, TOP2A, NCAPG2, HMGB2, BUB1B, FOXM1, BRCA2, BACH2, CDC20, CHAF1B, CHAF1A, H2BC21, SPATA24, STMN1, ANKRD1, NEK2, WDHD1, RNF43, RFC4, LSR, AXIN2, CDC25C, OOEP, TRAIP, CCNA2, ANO1, TIAM1, MELK, KIFC1, FANCD2, PKP1, IGFALS, MCM6, NEMP1, TEDC1, GRB7, TMPRSS7, USP53, UHRF1, CDCA5, SYNPO2, CDCA8, TEX19.1, IQGAP3, COCH, AURKB, NPAS2, AURKA, DLL3, SPTA1, CCNB2, SYCE2, CCNB1, TTR, ECT2, E2F7, CENPU, RR…
GO:0035371~microtubule plus-end	3	1.23457	11.2823	0.0285191	0.151544	KIF18B, KIF2C, KNSTRN
GO:0043505~CENP-A containing nucleosome	3	1.23457	11.2823	0.0285191	0.151544	H4C9, H2BC21, CENPA
GO:0032154~cleavage furrow	4	1.64609	6.01723	0.028625	0.151544	RACGAP1, KIF20A, ECT2, RAB11FIP4
GO:0071168~protein localization to chromatin	3	1.23457	11.1397	0.0291848	0.521896	MMS22L, MCM8, PLK1
GO:0008630~intrinsic apoptotic signaling pathway in response to DNA damage	4	1.64609	5.94119	0.0295492	0.521896	CHEK2, BRCA1, BRCA2, CRIP1
GO:0070182~DNA polymerase binding	3	1.23457	10.8278	0.0307296	0.485089	FANCI, RAD51, FANCD2
GO:0097149~centralspindlin complex	2	0.823045	60.1723	0.0327348	0.163674	RACGAP1, ECT2
GO:0033186~CAF-1 complex	2	0.823045	60.1723	0.0327348	0.163674	CHAF1B, CHAF1A
GO:0097125~cyclin B1-CDK1 complex	2	0.823045	60.1723	0.0327348	0.163674	CCNB1, CDK1
GO:0006273~lagging strand elongation	2	0.823045	59.4119	0.0331448	0.539787	POLA1, LIG1
GO:1902850~microtubule cytoskeleton organization involved in mitosis	2	0.823045	59.4119	0.0331448	0.539787	CDK1, TACC3
GO:0009263~deoxyribonucleotide biosynthetic process	2	0.823045	59.4119	0.0331448	0.539787	RRM1, RRM2
GO:0034769~basement membrane disassembly	2	0.823045	59.4119	0.0331448	0.539787	CMA1, HPN
GO:0009265~2'-deoxyribonucleotide biosynthetic process	2	0.823045	59.4119	0.0331448	0.539787	RRM1, RRM2
GO:0009185~ribonucleoside diphosphate metabolic process	2	0.823045	59.4119	0.0331448	0.539787	RRM1, RRM2
GO:0004748~ribonucleoside-diphosphate reductase activity, thioredoxin disulfide as acceptor	2	0.823045	57.7481	0.0340808	0.517459	RRM1, RRM2
GO:0016740~transferase activity	30	12.3457	1.45828	0.0351613	0.517459	UHRF1, BUB1B, BRCA1, AURKB, AURKA, FUT9, CHEK2, PBK, LRAT, NEK2, ST3GAL6, TK1, TRPM6, TGM3, EPHB3, POLQ, RNF43, UBE2C, PLK1, HASPIN, DCK, GCAT, TRAIP, POLA1, WEE1, MELK, GSTA3, STK26, CDK1, KYAT1
GO:0006334~nucleosome assembly	5	2.05761	3.97848	0.0370253	0.595254	CHAF1B, H4C9, CHAF1A, H2BC21, ASF1B
GO:0008395~steroid hydroxylase activity	4	1.64609	5.41388	0.0373673	0.517459	CYP39A1, CYP2D12, CYP2D9, CYP2F2
GO:0046872~metal ion binding	54	22.2222	1.27978	0.0374631	0.517459	TOP2A, CPM, MCM10, BRCA1, EFCAB11, ENO3, CYP2D9, EXO1, CHEK2, SCD2, NEK2, OIP5, TK1, TGM3, CPA2, RNF43, ZFP775, LIG1, NAALADL1, TRAIP, KIF4, CYP39A1, ANO1, PHOSPHO1, ZFP575, PHLPP2, UHRF1, SLFN9, CRIP1, AURKB, NPAS2, CPN1, SPTA1, RACGAP1, FIGNL1, TNNI1, RAD54L, CYP2F2, TPPP, TRPM6, RAB11FIP4, ZRANB3, RRM2, ATP2B1, POLA1, WEE1, PDP2, CPS1, TRPV6, STK26, PDE7A, CDO1, NOX1, PHF19
GO:0072089~stem cell proliferation	4	1.64609	5.40109	0.037655	0.597714	RNF43, AXIN2, FOXM1, BRCA2
GO:0006261~DNA-dependent DNA replication	3	1.23457	9.54835	0.0388278	0.608625	POLQ, WDHD1, RFC4
GO:0031225~anchored component of membrane	5	2.05761	3.8572	0.0407862	0.200223	CEACAM2, CPM, EFNA3, LY6G6C, VTCN1
GO:0004181~metallocarboxypeptidase activity	3	1.23457	9.28094	0.0408503	0.547146	CPA2, CPM, CPN1
GO:0010043~response to zinc ion	3	1.23457	9.21909	0.0414033	0.640984	CPS1, GGH, CRIP1
GO:0000444~MIS12/MIND type complex	2	0.823045	45.1292	0.0434075	0.202069	DSN1, NSL1
GO:0033597~mitotic checkpoint complex	2	0.823045	45.1292	0.0434075	0.202069	CDC20, BUB1B
GO:0031262~Ndc80 complex	2	0.823045	45.1292	0.0434075	0.202069	SPC24, SPC25
GO:0048232~male gamete generation	2	0.823045	44.559	0.0439482	0.663989	MCM8, HROB
GO:0051309~female meiosis chromosome separation	2	0.823045	44.559	0.0439482	0.663989	TOP2A, NCAPH
GO:0004497~monooxygenase activity	5	2.05761	3.67043	0.0473146	0.61509	CYP39A1, CYP2D12, CYP2D9, CYP2F2, FMO4
GO:0008283~cell proliferation	9	3.7037	2.25298	0.0475757	0.710238	MELK, CDK1, TACC3, MCM10, AXIN2, FOXM1, BRCA2, FAM83B, E2F8
GO:0000082~G1/S transition of mitotic cell cycle	4	1.64609	4.88317	0.0483927	0.713935	TCF19, CCNA2, CDK1, IQGAP3
GO:0018105~peptidyl-serine phosphorylation	6	2.46914	2.93795	0.0538338	0.752172	CHEK2, PLK1, PBK, CDK1, CLSPN, AURKA
GO:0005721~pericentric heterochromatin	3	1.23457	7.96398	0.0539713	0.246987	INCENP, NCAPD3, CENPA
GO:0051321~meiotic cell cycle	7	2.88066	2.58849	0.0540104	0.752172	SYCE2, RAD51, EXO1, NEK2, TRIP13, TEX19.1, AURKA
GO:0065003~macromolecular complex assembly	5	2.05761	3.50858	0.0542831	0.752172	TIAM1, CCNB1, CDK1, OOEP, ABCG2
GO:0007057~spindle assembly involved in female meiosis I	2	0.823045	35.6472	0.0546314	0.752172	CCNB2, AURKA
GO:1905448~positive regulation of mitochondrial ATP synthesis coupled electron transport	2	0.823045	35.6472	0.0546314	0.752172	CCNB1, CDK1
GO:1905821~positive regulation of chromosome condensation	2	0.823045	35.6472	0.0546314	0.752172	NCAPD2, NCAPH
GO:0010332~response to gamma radiation	3	1.23457	7.86334	0.0551833	0.752172	FANCD2, CHEK2, BRCA2
GO:0035174~histone serine kinase activity	2	0.823045	34.6488	0.0561564	0.670842	AURKB, AURKA
GO:0015616~DNA translocase activity	2	0.823045	34.6488	0.0561564	0.670842	ERCC6L, RAD54L
GO:0017076~purine nucleotide binding	2	0.823045	34.6488	0.0561564	0.670842	POLA1, RRM1
GO:0005637~nuclear inner membrane	4	1.64609	4.57005	0.0569238	0.256157	NDC1, NEMP2, NRM, NEMP1
GO:0034451~centriolar satellite	5	2.05761	3.41888	0.0586706	0.259689	CENPU, PLK1, TACC3, CEP72, KNSTRN
GO:0048013~ephrin receptor signaling pathway	3	1.23457	7.42649	0.0610859	0.817554	TIAM1, EFNA3, EPHB3
GO:0007140~male meiosis	3	1.23457	7.22578	0.0641146	0.817554	FIGNL1, TEX19.1, CHTF18
GO:0042585~germinal vesicle	2	0.823045	30.0862	0.0644024	0.280462	NCAPD3, AURKA
GO:0060718~chorionic trophoblast cell differentiation	2	0.823045	29.706	0.0651957	0.817554	E2F7, E2F8
GO:0010826~negative regulation of centrosome duplication	2	0.823045	29.706	0.0651957	0.817554	KIFC1, CCNF
GO:0060708~spongiotrophoblast differentiation	2	0.823045	29.706	0.0651957	0.817554	GJB5, ASCL2
GO:0006279~premeiotic DNA replication	2	0.823045	29.706	0.0651957	0.817554	MCM5, MCM6
GO:1902751~positive regulation of cell cycle G2/M phase transition	2	0.823045	29.706	0.0651957	0.817554	CDC25C, CDC25B
GO:0006266~DNA ligation	2	0.823045	29.706	0.0651957	0.817554	TOP2A, LIG1
GO:0031526~brush border membrane	4	1.64609	4.29802	0.0659497	0.282641	SLC34A2, AQP8, TRPM6, ABCG2
GO:0070974~POU domain binding	2	0.823045	28.874	0.0670052	0.779376	POU2AF3, POU2AF2
GO:0001578~microtubule bundle formation	3	1.23457	7.03562	0.0671929	0.834256	PLK1, KIF20A, TPPP
GO:0005506~iron ion binding	6	2.46914	2.67903	0.0733665	0.831487	CYP39A1, CYP2D12, CYP2D9, SCD2, CYP2F2, CDO1
GO:0019530~taurine metabolic process	2	0.823045	25.4623	0.0756425	0.916145	PHGDH, CDO1
GO:1990748~cellular detoxification	2	0.823045	25.4623	0.0756425	0.916145	AQP8, ABCG2
GO:0061436~establishment of skin barrier	3	1.23457	6.52082	0.0767107	0.916145	STMN1, LSR, TMPRSS13
GO:0007129~synapsis	3	1.23457	6.52082	0.0767107	0.916145	NDC1, FANCD2, TEX19.1
GO:0036310~annealing helicase activity	2	0.823045	24.7492	0.0777299	0.858915	ZRANB3, RAD54L
GO:0043231~intracellular membrane-bounded organelle	21	8.64198	1.46932	0.0786608	0.33185	PHLPP2, OSBPL6, LIG1, CMA1, UGT2B35, SYNPO2, AQP8, SLC16A10, ATP2B1, ACSL3, FMO4, TICRR, CYP39A1, CYP2D12, CYP2D9, TACC3, SCD2, LRAT, OIP5, CYP2F2, CTSE
GO:0008233~peptidase activity	11	4.52675	1.81494	0.0820836	0.884901	CPA2, CPM, TMPRSS7, CMA1, HPN, PCSK9, GGH, CTSE, TMPRSS13, NAALADL1, CPN1
GO:0007098~centrosome cycle	3	1.23457	6.21753	0.0832776	0.966102	PLK1, BRCA1, AURKA
GO:0031390~Ctf18 RFC-like complex	2	0.823045	22.5646	0.0849384	0.347475	RFC4, CHTF18
GO:0000801~central element	2	0.823045	22.5646	0.0849384	0.347475	SYCE2, INCENP
GO:0048478~replication fork protection	2	0.823045	22.2795	0.0859731	0.966102	ZRANB3, BRCA2
GO:0031497~chromatin assembly	2	0.823045	22.2795	0.0859731	0.966102	CHAF1B, CHAF1A
GO:0030097~hemopoiesis	4	1.64609	3.79225	0.088297	0.966102	SPTA1, MELK, TACC3, BRCA2
GO:0000987~core promoter proximal region sequence-specific DNA binding	4	1.64609	3.76618	0.0895991	0.942924	UHRF1, HMGB2, E2F7, E2F8
GO:0016485~protein processing	4	1.64609	3.75233	0.0904612	0.966102	CPM, CMA1, PCSK9, CPN1
GO:0043203~axon hillock	2	0.823045	20.0574	0.0950375	0.382987	TPX2, AURKA
GO:0004252~serine-type endopeptidase activity	6	2.46914	2.47492	0.0951619	0.970557	TMPRSS7, CMA1, HPN, PCSK9, CTSE, TMPRSS13
GO:0000226~microtubule cytoskeleton organization	5	2.05761	2.87477	0.0960683	0.966102	WEE1, GAS2L3, TACC3, KNSTRN, AURKA
GO:0007144~female meiosis I	2	0.823045	19.804	0.0961887	0.966102	TRIP13, CDC25B
GO:0031536~positive regulation of exit from mitosis	2	0.823045	19.804	0.0961887	0.966102	UBE2C, CDCA5
GO:0071312~cellular response to alkaloid	2	0.823045	19.804	0.0961887	0.966102	DDC, RAD51
GO:0045143~homologous chromosome segregation	2	0.823045	19.804	0.0961887	0.966102	PLK1, HASPIN
GO:0034080~CENP-A containing nucleosome assembly	2	0.823045	19.804	0.0961887	0.966102	OIP5, CENPA
GO:0006265~DNA topological change	2	0.823045	19.804	0.0961887	0.966102	TOP2A, HMGB2
GO:0003689~DNA clamp loader activity	2	0.823045	19.2494	0.0988124	0.970557	RFC4, CHTF18
GO:0035173~histone kinase activity	2	0.823045	19.2494	0.0988124	0.970557	CDK1, HASPIN
