## Supplementary material for "CD131 Contributes to Ulcerative Colitis Pathogenesis by Promoting Macrophage Infiltration": Table S5

### Sheet: Table S5
Table S5. KEGG enrichment analysis of the intersected, up-regulated DEGs.
Term	Count	%	Fold Enrichment	PValue	FDR	Genes
mmu04974:Protein digestion and absorption	10	3.07692	5.83709	4.86566e-05	0.0108504	SLC8A3, ACE2, COL13A1, COL25A1, XPNPEP2, COL5A3, COL23A1, COL20A1, GM2663, COL9A2
mmu04725:Cholinergic synapse	9	2.76923	5.06576	0.000374835	0.0417941	ACHE, GNGT2, GNG2, KCNJ12, KCNQ2, KCNQ4, ADCY2, KCNJ3, SLC18A3
mmu04151:PI3K-Akt signaling pathway	16	4.92308	2.77101	0.000600818	0.0446608	MAGI2, ITGA2B, IGF1, LAMC1, EFNA5, FGF2, NR4A1, FGF7, GNG2, GNGT2, GDNF, PPP2R2C, PPP2R2B, ARTN, SPP1, COL9A2
mmu04724:Glutamatergic synapse	8	2.46154	4.4239	0.00210994	0.117629	GRIA1, GNGT2, GNG2, ADCY2, GRIK2, SHANK3, GRIA4, KCNJ3
mmu04713:Circadian entrainment	7	2.15385	4.5029	0.00442911	0.197538	GRIA1, GUCY1B1, GNGT2, GNG2, ADCY2, GRIA4, KCNJ3
mmu04728:Dopaminergic synapse	8	2.46154	3.73574	0.00540407	0.200851	MAPK10, GRIA1, GNGT2, GNG2, PPP2R2C, PPP2R2B, GRIA4, KCNJ3
mmu04010:MAPK signaling pathway	12	3.69231	2.51324	0.00792912	0.245743	MAPK10, CACNG7, NR4A1, IL1A, FGF7, GDNF, ARTN, DUSP1, CACNA2D1, IGF1, EFNA5, FGF2
mmu04723:Retrograde endocannabinoid signaling	8	2.46154	3.4076	0.00881588	0.245743	MAPK10, GRIA1, GNGT2, GNG2, ADCY2, PTGS2, GRIA4, KCNJ3
mmu04261:Adrenergic signaling in cardiomyocytes	8	2.46154	3.23285	0.0115798	0.264797	SLC8A3, CACNG7, PPP2R2C, PPP2R2B, CACNA2D1, ATP2B2, ADCY2, SCN5A
mmu04014:Ras signaling pathway	10	3.07692	2.68258	0.0119157	0.264797	MAPK10, FGF7, SHC2, GNGT2, GNG2, IGF1, KSR2, PAK3, EFNA5, FGF2
mmu04512:ECM-receptor interaction	6	1.84615	4.24992	0.0130617	0.264797	GP1BB, ITGA2B, SPP1, LAMC1, COL9A2, FREM1
mmu04510:Focal adhesion	9	2.76923	2.7949	0.0148539	0.276036	MAPK10, SHC2, MYL7, ITGA2B, SPP1, IGF1, LAMC1, COL9A2, PAK3
mmu05414:Dilated cardiomyopathy	6	1.84615	4.02386	0.0162339	0.278474	SLC8A3, CACNG7, CACNA2D1, ITGA2B, ADCY2, IGF1
mmu04371:Apelin signaling pathway	7	2.15385	3.22105	0.0210616	0.332721	SLC8A3, EGR1, GNGT2, GNG2, SPP1, ADCY2, PLIN1
mmu05143:African trypanosomiasis	4	1.23077	6.4657	0.0231554	0.332721	HBA-A2, HBB-BT, HBA-A1, HBB-BS
mmu05200:Pathways in cancer	16	4.92308	1.85755	0.0238724	0.332721	PTGER2, NOTCH4, ZBTB16, ITGA2B, ADCY2, IGF1, LAMC1, PTGS2, FGF2, GLI3, MAPK10, FGF7, GNG2, GNGT2, GSTA4, CTNNA2
mmu05412:Arrhythmogenic right ventricular cardiomyopathy	5	1.53846	4.09354	0.0330262	0.418639	SLC8A3, CACNG7, CACNA2D1, ITGA2B, CTNNA2
mmu04921:Oxytocin signaling pathway	7	2.15385	2.88421	0.0337915	0.418639	CACNG7, GUCY1B1, KCNJ12, CACNA2D1, ADCY2, PTGS2, KCNJ3
mmu04935:Growth hormone synthesis, secretion and action	6	1.84615	3.23285	0.0373077	0.437875	MAPK10, SHC2, SST, IGFBP3, ADCY2, IGF1
mmu04060:Cytokine-cytokine receptor interaction	10	3.07692	2.14424	0.0426323	0.443735	IL22, CNTFR, BMP3, IL1A, CCL5, CCL4, IL20RA, XCL1, IL19, INHBA
mmu04750:Inflammatory mediator regulation of TRP channels	6	1.84615	2.97829	0.0500803	0.443735	MAPK10, ASIC4, PTGER2, CYP2J9, ADCY2, IGF1
mmu03320:PPAR signaling pathway	5	1.53846	3.5416	0.0516813	0.443735	FABP4, LPL, ME3, PLIN1, CPT1C
mmu04978:Mineral absorption	4	1.23077	4.66967	0.05307	0.443735	SLC8A3, CYBRD1, ATP2B2, MT1
mmu05032:Morphine addiction	5	1.53846	3.46377	0.0552509	0.443735	PDE11A, GNGT2, GNG2, ADCY2, KCNJ3
mmu05410:Hypertrophic cardiomyopathy	5	1.53846	3.46377	0.0552509	0.443735	SLC8A3, CACNG7, CACNA2D1, ITGA2B, IGF1
mmu04726:Serotonergic synapse	6	1.84615	2.88735	0.0558281	0.443735	GNGT2, GNG2, DUSP1, CYP2J9, PTGS2, KCNJ3
mmu01522:Endocrine resistance	5	1.53846	3.38928	0.0589508	0.443735	MAPK10, SHC2, NOTCH4, ADCY2, IGF1
mmu05144:Malaria	4	1.23077	4.4239	0.0605379	0.443735	HBA-A2, HBB-BT, HBA-A1, HBB-BS
mmu04923:Regulation of lipolysis in adipocytes	4	1.23077	4.4239	0.0605379	0.443735	FABP4, ADCY2, PLIN1, PTGS2
mmu04640:Hematopoietic cell lineage	5	1.53846	3.35322	0.0608493	0.443735	IL1A, GP1BB, CD8A, CD7, ITGA2B
mmu04061:Viral protein interaction with cytokine and cytokine receptor	5	1.53846	3.31792	0.0627801	0.443735	CCL5, CCL4, IL20RA, XCL1, IL19
mmu04024:cAMP signaling pathway	8	2.46154	2.25145	0.063675	0.443735	MAPK10, GRIA1, SST, PTGER2, ATP2B2, ADCY2, GLI3, GRIA4
mmu04961:Endocrine and other factor-regulated calcium reabsorption	4	1.23077	4.13381	0.0712132	0.481228	SLC8A3, DNM3, ATP2B2, DNM1
mmu04913:Ovarian steroidogenesis	4	1.23077	4.00257	0.0768471	0.504026	CYP2J9, ADCY2, IGF1, PTGS2
mmu04062:Chemokine signaling pathway	7	2.15385	2.29835	0.0827476	0.527221	SHC2, GNGT2, GNG2, CCL5, CCL4, XCL1, ADCY2
