## Supplementary material for "CD131 Contributes to Ulcerative Colitis Pathogenesis by Promoting Macrophage Infiltration": Table S6

### Sheet: Table S6
Table S6. KEGG enrichment analysis of the intersected, down-regulated DEGs.
Term	Count	%	Fold Enrichment	PValue	FDR	Genes
mmu04110:Cell cycle	18	7.40741	9.10491	7.6557e-12	1.37037e-09	CDCA5, PLK1, BUB1B, CDC25C, AURKB, TICRR, CDC25B, CCNA2, CDC20, CCNB2, WEE1, CCNB1, CDC45, CHEK2, CDK1, MCM5, MCM6, TRIP13
mmu04914:Progesterone-mediated oocyte maturation	9	3.7037	7.66989	1.98107e-05	0.00177306	CCNA2, CCNB2, CCNB1, PLK1, CDK1, KIF22, CDC25C, CDC25B, AURKA
mmu03460:Fanconi anemia pathway	6	2.46914	9.22392	0.000438814	0.0261826	FANCI, RAD51, FANCD2, BRCA1, BRCA2, FANCG
mmu03030:DNA replication	5	2.05761	11.2005	0.000940446	0.042085	POLA1, RFC4, LIG1, MCM5, MCM6
mmu04115:p53 signaling pathway	6	2.46914	6.44411	0.00225064	0.080573	CCNB2, CCNB1, RRM2, CHEK2, CDK1, GTSE1
mmu04814:Motor proteins	9	3.7037	3.60015	0.00335139	0.0999831	KIF18B, KIFC1, TNNI1, KIF14, KIF24, KIF2C, KIF22, KIF20A, KIF4
mmu04114:Oocyte meiosis	7	2.88066	4.53573	0.00425288	0.108752	CDC20, CCNB2, CCNB1, PLK1, CDK1, CDC25C, AURKA
mmu03440:Homologous recombination	4	1.64609	7.64911	0.0148265	0.331743	RAD51, RAD54L, BRCA1, BRCA2
mmu00983:Drug metabolism - other enzymes	5	2.05761	4.35574	0.0270324	0.463446	RRM1, RRM2, GSTA3, UGT2B35, TK1
mmu04218:Cellular senescence	7	2.88066	3.01551	0.0277533	0.463446	CCNA2, CCNB2, CCNB1, CHEK2, CDK1, FOXM1, H2-Q1
mmu04978:Mineral absorption	4	1.64609	5.80766	0.0306672	0.463446	SLC34A2, TRPV6, ATP2B1, TRPM6
mmu03430:Mismatch repair	3	1.23457	10.6914	0.031069	0.463446	RFC4, LIG1, EXO1
mmu00240:Pyrimidine metabolism	4	1.64609	5.60024	0.0336602	0.463475	RRM1, RRM2, TK1, DCK
mmu00980:Metabolism of xenobiotics by cytochrome P450	4	1.64609	4.29607	0.0648557	0.809234	GSTA3, UGT2B35, CYP2F2, CBR3
mmu05203:Viral carcinogenesis	7	2.88066	2.41772	0.0678129	0.809234	CDC20, CCNA2, H4C9, H2BC21, HPN, CDK1, H2-Q1
mmu01232:Nucleotide metabolism	4	1.64609	3.73349	0.0901178	0.983516	RRM1, RRM2, TK1, DCK
